# Multimodal temporal modeling of behavioral reorganization across threat learning and extinction in rats

**DOI:** 10.64898/2026.07.17.739137

**Authors:** Bin Yin, Jiaojiao Rao, X.T. (XiaoTian) Wang

**Affiliations:** School of Psychology, Fujian Normal University, Fuzhou, China; School of Humanities and Social Science, The Chinese University of Hong Kong (Shenzhen), Shenzhen, China

**Keywords:** fear conditioning, extinction, instrumental behavior, ultrasonic vocalization, hidden Markov model, functional recovery

## Abstract

After threat disrupts a learned activity, does engagement return as defensive responding later declines? Tri-reference-point theory describes decisions under risk relative to a minimum requirement, the status quo and a goal; we extended this logic to defense and engagement. We followed freezing, 22-kHz and 50-kHz calls, and food-reinforced lever responses across conditioning, extinction, delayed retesting and context changes in 29 male rats (45,300 five-second windows). A hidden Markov model described recurring response combinations, or configurations, and their persistence. For every animal, it predicted behavioral sequences excluded from fitting better than a matched model that ignored temporal order. Among models with two to eight configurations, eight predicted best; four provided a coarser description. This coarser model separated relatively brief press-active patterns from more persistent vocal-active and low-output patterns. Low-output patterns contained few calls and lever responses, but could involve either little or substantial freezing. In the repeated-session comparison, the estimated share of time in press-active patterns increased on average in the full extinction group (n=9) and decreased in cue-free context controls (n=8), from different first-session levels. These descriptive trajectories included renewed instrumental engagement alongside continued defensive immobility. We separately tested whether configuration summaries added predictive value beyond the measured behaviors for later responding or whole-recording fecal-pellet counts, finding no consistent benefit. Tracking how behavioral combinations change and persist provides a computational framework for evaluating functional adaptation beyond defensive decline.

**Impact statement:** Functional recovery after threat may reorganize an individual’s repertoire rather than reproduce it. Following instrumental engagement together with defense and vocal activity makes this distinction measurable, while temporal models describe their coordination.

**Plain language summary:** A rat can freeze less after danger yet still fail to resume an activity it has learned. Understanding recovery therefore means following how the animal uses opportunities to act during and after threat. We followed rats that had learned to press a lever for food through threat learning, repeated presentations of the threat cue without shock (extinction), and later tests in familiar or changed circumstances.

Comparison groups received no shocks or encountered the same chambers without the extinction sounds. During these stages, we recorded freezing, physical lever responses and two types of ultrasonic calls. A computer model linked combinations of these responses across successive five-second periods, asking how long each combination lasted and which followed it. Keeping this temporal order improved prediction of behavior compared with treating each period independently. Pressing formed relatively brief bouts, whereas patterns dominated by calling or low vocal and instrumental output persisted longer. The low-output periods were especially informative: some involved little freezing, while others involved substantial freezing. Across repeated sessions, pressing-related patterns increased on average in the extinction group and decreased in the cue-free comparison group, which started at a much higher level. High-freezing periods remained present. Renewed activity and continued defense could therefore be parts of the same changing repertoire, rather than opposite ends of a single fear scale. Finer models predicted the sequences better, but their summaries did not consistently improve prediction of later behavior or the number of fecal pellets counted after a session. The approach makes re-engagement visible in relation to pauses, calling and defense, providing a way to evaluate functional change without assuming that recovery must recreate the pre-threat pattern.
