## Supplementary material for "Multimodal temporal modeling of behavioral reorganization across threat learning and extinction in rats": Source code 1: Additional outcome analyses, exact inputs and complete results: ANIMAL_FOLDS.csv

animal_key	cohort	group	stratum	fold
cohort1:XIN1B	cohort1	shock	cohort1|shock	3
cohort1:XIN1G	cohort1	shock	cohort1|shock	2
cohort1:XIN1R	cohort1	shock	cohort1|shock	0
cohort1:XIN2B	cohort1	control	cohort1|control	1
cohort1:XIN2G	cohort1	control	cohort1|control	1
cohort1:XIN2R	cohort1	control	cohort1|control	3
cohort1:XIN3B	cohort1	control	cohort1|control	0
cohort1:XIN3G	cohort1	control	cohort1|control	2
cohort1:XIN3R	cohort1	control	cohort1|control	4
cohort1:XIN4B	cohort1	shock	cohort1|shock	1
cohort1:XIN4G	cohort1	shock	cohort1|shock	4
cohort1:XIN4R	cohort1	shock	cohort1|shock	0
cohort2:EXT1B	cohort2	extinction	cohort2|extinction	2
cohort2:EXT1G	cohort2	extinction	cohort2|extinction	0
cohort2:EXT1R	cohort2	extinction	cohort2|extinction	0
cohort2:EXT2B	cohort2	extinction	cohort2|extinction	2
cohort2:EXT2G	cohort2	extinction	cohort2|extinction	1
cohort2:EXT2R	cohort2	extinction	cohort2|extinction	3
cohort2:EXT3B	cohort2	extinction	cohort2|extinction	4
cohort2:EXT3G	cohort2	extinction	cohort2|extinction	4
cohort2:EXT3R	cohort2	extinction	cohort2|extinction	3
cohort2:NOEXT1B	cohort2	no_extinction	cohort2|no_extinction	2
cohort2:NOEXT1G	cohort2	no_extinction	cohort2|no_extinction	3
cohort2:NOEXT1R	cohort2	no_extinction	cohort2|no_extinction	2
cohort2:NOEXT2B	cohort2	no_extinction	cohort2|no_extinction	3
cohort2:NOEXT2G	cohort2	no_extinction	cohort2|no_extinction	1
cohort2:NOEXT3B	cohort2	no_extinction	cohort2|no_extinction	1
cohort2:NOEXT3G	cohort2	no_extinction	cohort2|no_extinction	0
cohort2:NOEXT3R	cohort2	no_extinction	cohort2|no_extinction	4
