## Supplementary material for "Multimodal temporal modeling of behavioral reorganization across threat learning and extinction in rats": Source code 1: Additional outcome analyses, exact inputs and complete results: RAW_STATE_SIGNATURES.csv

candidate_id	pipeline	decoding	raw_state	hard_bins	hard_occupancy	posterior_weight	empirical_mean_usv22_call_count_5s	posterior_weighted_mean_usv22_call_count_5s	fitted_location_usv22_call_count_5s	empirical_mean_usv50_call_count_5s	posterior_weighted_mean_usv50_call_count_5s	fitted_location_usv50_call_count_5s	empirical_mean_leverpress_count_5s	posterior_weighted_mean_leverpress_count_5s	fitted_location_leverpress_count_5s	empirical_mean_freezing_pct_5s	posterior_weighted_mean_freezing_pct_5s	fitted_location_freezing_pct_5s
event_annotation_only__operator_reference__K4__v0.1	event_annotation_only__operator_reference	point	0	7098	0.24366632337796088	7293.7072430251692	0	0.0001622672885086203	0.00011249029765156707	0.0039447731755424065	0.0040116597210933082	0.002784454461988549	0	0.00025565216256068213	0.0001772494250219147	76.387375316990699	75.536634467959104	75.537878300785763
event_annotation_only__operator_reference__K4__v0.1	event_annotation_only__operator_reference	point	1	13475	0.46258153106762789	13248.39987889606	0	0.00010280290908882121	7.1257788070524554e-05	0.018701298701298701	0.017538883663310613	0.012231015035579787	0	2.1909187971357374e-08	1.5186147593728269e-08	15.582889795918367	15.543133998783075	15.543603201553793
event_annotation_only__operator_reference__K4__v0.1	event_annotation_only__operator_reference	point	2	5251	0.18026089941640919	5219.3931263087561	1.8575509426775851	1.86833136484521	1.3282378281157596	2.9177299561988193	2.9354759365558381	1.6695383765490113	0.00304703865930299	0.0030755265165826294	0.0021340058421272568	56.511767282422404	55.792035256324596	55.79201737159643
event_annotation_only__operator_reference__K4__v0.1	event_annotation_only__operator_reference	point	3	3306	0.11349124613800206	3368.4997517700149	0.0045372050816696917	0.0044229222538023439	0.0025179724689307851	0.084996975196612215	0.088756146819761808	0.0553613039144292	2.088021778584392	2.0487110536736344	1.768164172046331	15.801031457955231	15.76197597539478	15.76195651352468
event_annotation_only__operator_reference__K4__v0.1	event_annotation_only__operator_reference	mass	0	7156	0.24565739787161003	7246.9077334067706	0.0037730575740637226	0.0035979456050940521	0.00011249029765156707	0.0079653437674678598	0.0080338660439527951	0.002784454461988549	0.0033538289547233092	0.0035989675966937823	0.0001772494250219147	76.479622694242579	75.590815108190256	75.537878300785763
event_annotation_only__operator_reference__K4__v0.1	event_annotation_only__operator_reference	mass	1	13501	0.46347408170271198	13125.712506036838	0.0019998518628249759	0.0022265518392952195	7.1257788070524554e-05	0.027997926079549661	0.028700245287567278	0.012231015035579787	0	0.00024646295305993682	1.5186147593728269e-08	15.637472779794091	15.503674927086841	15.543603201553793
event_annotation_only__operator_reference__K4__v0.1	event_annotation_only__operator_reference	mass	2	5195	0.17833848266392036	5195.9893197316942	1.8673724735322426	1.8666622868267857	1.3282378281157596	2.9237728585178058	2.9188320447103404	1.6695383765490113	0.0048123195380173241	0.0051918005308446624	0.0021340058421272568	56.309905678537056	56.754147963652862	55.79201737159643
event_annotation_only__operator_reference__K4__v0.1	event_annotation_only__operator_reference	mass	3	3278	0.11253003776175764	3561.3904408246835	0.0042708968883465532	0.0040836957338519558	0.0025179724689307851	0.078706528370957901	0.078859091638660742	0.0553613039144292	2.0957901159243439	1.9269740810357205	1.768164172046331	15.319972544234288	15.434460720234814	15.76195651352468
investigator_summary__operator_reference__K4__v0.1	investigator_summary__operator_reference	point	0	21014	0.46388520971302427	20616.790406273365	0	8.8592085900169727e-07	6.1417012197132764e-07	0	1.1264224428768473e-05	7.8054364417601437e-06	0	1.2269776312233227e-08	8.5050528787236104e-09	15.839420386409058	15.806310842532287	15.806283653248318
investigator_summary__operator_reference__K4__v0.1	investigator_summary__operator_reference	point	1	6567	0.14496688741721855	6550.7868482566882	1.6853966803715548	1.6895450316088589	1.1640115979204295	1.7869651286736714	1.7888816093515292	0.9848699121623401	0.0016750418760469012	0.0015817800317720558	0.0010968396358173418	53.503721638495506	52.66826841486408	52.668803695469734
investigator_summary__operator_reference__K4__v0.1	investigator_summary__operator_reference	point	2	12369	0.27304635761589402	12681.648147662756	0	1.6254438739745046e-06	1.1266722010151615e-06	0	9.8590572035421079e-06	6.8341486581035926e-06	0.00040423639744522596	0.00029994372733731537	0.00020793335924943938	74.07900396151669	73.150794420976752	73.150713345578225
investigator_summary__operator_reference__K4__v0.1	investigator_summary__operator_reference	point	3	5350	0.11810154525386314	5450.7745978072007	0.00093457943925233649	0.00093780235369708134	0.00065023230503022801	0.17046728971962616	0.17026215310690629	0.1118355922087807	1.8966355140186917	1.8619067584405757	1.5322999478808361	14.936583177570094	15.013610299469143	15.013602922944386
investigator_summary__operator_reference__K4__v0.1	investigator_summary__operator_reference	mass	0	20767	0.45843267108167768	19881.610769984396	0.00024076660085712911	0.00034881101324631987	6.1417012197132764e-07	0	0.0031222267875494138	7.8054364417601437e-06	0	0.00014572299829222049	8.5050528787236104e-09	15.824095439880582	15.789448753781837	15.806283653248318
investigator_summary__operator_reference__K4__v0.1	investigator_summary__operator_reference	mass	1	6862	0.15147902869757174	6901.0985411716829	1.6101719615272516	1.6014431135996046	1.1640115979204295	1.7034392305450305	1.6887289531150149	0.9848699121623401	0.003788982803847275	0.0041470030296304932	0.0010968396358173418	52.893918682599818	52.841456459038497	52.668803695469734
investigator_summary__operator_reference__K4__v0.1	investigator_summary__operator_reference	mass	2	12283	0.27114790286975715	12459.329238688209	0.0011397866970609787	0.00074226468054537924	1.1266722010151615e-06	0.0019539200521045347	0.0017358852182460735	6.8341486581035926e-06	0.002523813400635024	0.0026128801244615181	0.00020793335924943938	74.02310998941627	73.193376195498345	73.150713345578225
investigator_summary__operator_reference__K4__v0.1	investigator_summary__operator_reference	mass	3	5388	0.11894039735099338	6057.9614501557453	0.00092798812175204153	0.00084190369574034724	0.00065023230503022801	0.17334818114328138	0.15008550805813611	0.1118355922087807	1.8756495916852265	1.6670507504662602	1.5322999478808361	14.773481811432811	14.836392761900113	15.013602922944386
retained_annotation__operator_reference__K4__v0.1	retained_annotation__operator_reference	point	0	12327	0.27211920529801326	12666.458927814629	0	2.6033788009408483e-06	1.8046030328671528e-06	0	0.00058659730305105561	0.00040668981508824577	0.00040561369351829318	0.00027473982741592069	0.00019047205120599343	74.100980773910933	73.160665877033694	73.161370461546852
retained_annotation__operator_reference__K4__v0.1	retained_annotation__operator_reference	point	1	5376	0.11867549668874172	5492.2607706561457	0.0018601190476190475	0.001854980564024607	0.0011602254131826161	0.17485119047619047	0.17259232438339281	0.11365447386040727	1.88671875	1.8471685990939244	1.5137485844880292	14.93860119047619	15.038451902275687	15.038437298531036
retained_annotation__operator_reference__K4__v0.1	retained_annotation__operator_reference	point	2	20998	0.4635320088300221	20595.11196918134	0	1.6242765886638697e-06	1.1259481348364169e-06	0	0.00074771965401515257	0.00051831278744471788	0	1.045259505172397e-08	7.2453518586331775e-09	15.841953043146964	15.80909304130229	15.809385446633776
retained_annotation__operator_reference__K4__v0.1	retained_annotation__operator_reference	point	3	6599	0.14567328918322295	6546.1683323478792	1.6870737990604636	1.7006506661700962	1.178091518663499	2.6085770571298683	2.6249322648669873	1.4731389043197023	0.0022730716775268981	0.0021979530109710438	0.0014185284133422212	53.644552204879531	52.783660951468271	52.783967826021566
retained_annotation__operator_reference__K4__v0.1	retained_annotation__operator_reference	mass	0	12387	0.27344370860927153	12529.369606722099	0.0019375151368370065	0.0014897792102126506	1.8046030328671528e-06	0.0042786792605150562	0.00408109319941593	0.00040668981508824577	0.0025026237184144666	0.0026190608037502407	0.00019047205120599343	74.140337450552991	73.172513446489731	73.161370461546852
retained_annotation__operator_reference__K4__v0.1	retained_annotation__operator_reference	mass	1	5116	0.11293598233995585	5989.7037503687916	0.0019546520719311961	0.0017091102246960808	0.0011602254131826161	0.12978889757623144	0.13904359865104884	0.11365447386040727	1.9745895230648944	1.6854679699132669	1.5137485844880292	14.932257623143078	14.909767293043448	15.038437298531036
retained_annotation__operator_reference__K4__v0.1	retained_annotation__operator_reference	mass	2	21070	0.46512141280353203	20060.273204509715	0.00056953013763644993	0.00073840139467236463	1.1259481348364169e-06	0.014285714285714285	0.010730845372766626	0.00051831278744471788	0	0.00014375950029689162	7.2453518586331775e-09	15.780379686758423	15.781647550700589	15.809385446633776
retained_annotation__operator_reference__K4__v0.1	retained_annotation__operator_reference	mass	3	6727	0.14849889624724061	6720.6534383993812	1.6496209305782668	1.6515186372490465	1.178091518663499	2.5473465140478666	2.5376658649384036	1.4731389043197023	0.0044596402556860417	0.0047386975227312403	0.0014185284133422212	52.495919429166051	53.225140486439713	52.783967826021566
