## Supplementary material for "Multimodal temporal modeling of behavioral reorganization across threat learning and extinction in rats": Source code 1: Additional outcome analyses, exact inputs and complete results: RAW_STATE_SIGNATURES.csv

candidate_id	pipeline	decoding	raw_state	hard_bins	hard_occupancy	posterior_weight	empirical_mean_usv22_call_count_5s	posterior_weighted_mean_usv22_call_count_5s	fitted_location_usv22_call_count_5s	empirical_mean_usv50_call_count_5s	posterior_weighted_mean_usv50_call_count_5s	fitted_location_usv50_call_count_5s	empirical_mean_leverpress_count_5s	posterior_weighted_mean_leverpress_count_5s	fitted_location_leverpress_count_5s	empirical_mean_freezing_pct_5s	posterior_weighted_mean_freezing_pct_5s	fitted_location_freezing_pct_5s
event_annotation_only__operator_reference__K8__v0.1	event_annotation_only__operator_reference	point	0	2840	0.097493992447648475	2827.5754357043579	0	0.00015713961617960074	0.00010892704131438806	0.0024647887323943664	0.0031529343281008464	0.002187799154695406	0.00035211267605633805	0.00051467363830436953	0.00035684526215986966	96.086661971830978	96.068702576501025	96.068640598493403
event_annotation_only__operator_reference__K8__v0.1	event_annotation_only__operator_reference	point	1	2871	0.098558187435633368	2982.9359989630211	0	0.00042320653944947855	0.00029335715429120232	0.0017415534656913968	0.0030010986087395668	0.0020823406479908444	0	0.0001037583621525314	7.1906336263456965e-05	73.811327063740862	71.662917533010798	71.66124376078028
event_annotation_only__operator_reference__K8__v0.1	event_annotation_only__operator_reference	point	2	2052	0.070442842430484043	2045.090140763446	2.7870370370370372	2.7866102235867127	2.5081590328664198	3.5448343079922027	3.5489685384916809	1.9052041694623529	0	5.4094068627195331e-05	3.7501465518302575e-05	95.419176413255357	95.449702173361288	95.449710374644638
event_annotation_only__operator_reference__K8__v0.1	event_annotation_only__operator_reference	point	3	1886	0.06474424991417782	1897.4588380467469	0	0.00017032160235141253	0.00011806419161549006	2.1818663838812302	2.1556336422788052	1.690672611844148	0.0095440084835630972	0.0096675690208428144	0.0067235209909137176	22.976378579003178	23.474244624919574	23.474246058564617
event_annotation_only__operator_reference__K8__v0.1	event_annotation_only__operator_reference	point	4	1529	0.052488843117061451	1557.6659758010348	2.6383257030739045	2.6001411328412476	2.2635524284809381	2.7658600392413342	2.7270788901969416	1.2336000588453246	0.002616088947024199	0.0025091508248741208	0.0017392835506764483	31.406932635709612	31.573597745446765	31.573617894022618
event_annotation_only__operator_reference__K8__v0.1	event_annotation_only__operator_reference	point	5	3288	0.11287332646755922	3328.5761445641319	0.0045620437956204376	0.0045078040102008556	0.0025713089502663357	0.076642335766423361	0.075766879643397983	0.047183913687005516	2.0973236009732359	2.0714177405067513	1.7985572098346378	15.772515206812654	15.81300321147449	15.812999453385359
event_annotation_only__operator_reference__K8__v0.1	event_annotation_only__operator_reference	point	6	5911	0.20291795399931342	6083.3315201190053	0	0.00015918745320402808	0.00011034423906943897	0	0.00095421402978340013	0.00066161555904082942	0	7.3609814360720954e-08	5.100927378744154e-08	34.218802233124684	32.922248733768456	32.921121033517579
event_annotation_only__operator_reference__K8__v0.1	event_annotation_only__operator_reference	point	7	8753	0.30048060418812222	8407.365946038266	0.00011424654404204273	0.00023511185108405304	0.00016298072494626192	0	0.0011974561653928853	0.00083036058374314425	0	2.7623770661273966e-08	1.9147435265224216e-08	8.5773928938649604	8.7915305465376754	8.791428498636801
event_annotation_only__operator_reference__K8__v0.1	event_annotation_only__operator_reference	mass	0	2888	0.099141778235496053	2839.7961215215369	0.0079639889196675903	0.0064085332042236598	0.00010892704131438806	0.0051939058171745151	0.0048195510995029658	0.002187799154695406	0.0038088642659279779	0.0042306482597498996	0.00035684526215986966	96.067070637119102	96.07920730768393	96.068640598493403
event_annotation_only__operator_reference__K8__v0.1	event_annotation_only__operator_reference	mass	1	2887	0.099107449364915889	3008.0292931497261	0.0034638032559750607	0.0039310975642681762	0.00029335715429120232	0.010737790093522688	0.01078064231985989	0.0020823406479908444	0.0038101835815725666	0.0041939253680096855	7.1906336263456965e-05	73.792639418081052	71.656095267007558	71.66124376078028
event_annotation_only__operator_reference__K8__v0.1	event_annotation_only__operator_reference	mass	2	2006	0.068863714383796779	2044.4225790635023	2.8235294117647061	2.7704348217054382	2.5081590328664198	3.6191425722831507	3.5477788117886084	1.9052041694623529	0	5.5498970941888301e-05	3.7501465518302575e-05	95.488384845463614	95.466240107907566	95.449710374644638
event_annotation_only__operator_reference__K8__v0.1	event_annotation_only__operator_reference	mass	3	1749	0.060041194644696191	1811.0815882219333	0.0017152658662092624	0.0019595034029211023	0.00011806419161549006	2.2441395082904516	2.1729167494133512	1.690672611844148	0.021726700971983991	0.021063205521675087	0.0067235209909137176	24.369954259576904	23.697668699336738	23.474246058564617
event_annotation_only__operator_reference__K8__v0.1	event_annotation_only__operator_reference	mass	4	1597	0.054823206316512184	1578.872598509734	2.5147150907952409	2.5458746372650314	2.2635524284809381	2.6543519098309329	2.6909368472811108	1.2336000588453246	0.0025046963055729492	0.0028801304495061041	0.0017392835506764483	31.273800876643708	31.539147945736847	31.573617894022618
event_annotation_only__operator_reference__K8__v0.1	event_annotation_only__operator_reference	mass	5	3278	0.11253003776175764	3480.8713066189098	0.0045759609517998781	0.0042622688619279219	0.0025713089502663357	0.064673581452104945	0.064328706572884031	0.047183913687005516	2.091214154972544	1.9667423372350155	1.7985572098346378	15.455430140329467	15.51491405948771	15.812999453385359
event_annotation_only__operator_reference__K8__v0.1	event_annotation_only__operator_reference	mass	6	5917	0.20312392722279438	6035.1909893828361	0.0032110866993408822	0.0030229683566126843	0.00011034423906943897	0.0091262464086530343	0.0091024488216640137	0.00066161555904082942	0	0.00046883304166976208	5.100927378744154e-08	34.04380091262464	32.894170004335059	32.921121033517579
event_annotation_only__operator_reference__K8__v0.1	event_annotation_only__operator_reference	mass	7	8808	0.30236869207003092	8331.7355235318046	0.0021571298819255224	0.0022559029795956712	0.00016298072494626192	0.016575840145322433	0.014390150142854507	0.00083036058374314425	0	0.00033077128581580803	1.9147435265224216e-08	8.4537238873751122	8.6840819165337813	8.791428498636801
investigator_summary__operator_reference__K8__v0.1	investigator_summary__operator_reference	point	0	12533	0.27666666666666667	12950.999921118808	0	3.6120332728101793e-07	2.5036769981429391e-07	0	5.9284610465169192e-06	4.10931988818714e-06	0	1.9299572515975836e-06	1.3377347367436436e-06	48.196940876087133	46.576617816365605	46.576690120368028
investigator_summary__operator_reference__K8__v0.1	investigator_summary__operator_reference	point	1	4597	0.10147902869757175	4675.5208391816122	0.00065259952142701758	0.00064150967327144463	0.00044475945709542144	0.001740265390472047	0.0017807013639274569	0.0012350528740736979	2.0894061344355013	2.0521279730495494	1.7735384690126961	15.110887535349141	15.175625264375613	15.175631048102769
investigator_summary__operator_reference__K8__v0.1	investigator_summary__operator_reference	point	2	885	0.019536423841059601	897.28440237555833	2.3276836158192089	2.3182154806395321	2.0957936905573988	3.4994350282485875	3.442473764197524	2.5551814984735559	0	7.1686426750570815e-09	4.9685633925132432e-09	95.441028248587571	95.459160456902609	95.459066999373192
investigator_summary__operator_reference__K8__v0.1	investigator_summary__operator_reference	point	3	2990	0.066004415011037529	2946.9674869486648	2.5816053511705688	2.6105982532426664	2.207674811311517	0.00033444816053511704	0.00024864064737102609	0.00017229552231789704	0.0010033444816053511	0.0010180574468762233	0.00070591287050983137	63.235558528428093	63.058985860514206	63.058983940861395
investigator_summary__operator_reference__K8__v0.1	investigator_summary__operator_reference	point	4	15692	0.34640176600441502	15084.826636115513	0	2.1180963321638216e-06	1.4681559277937748e-06	0	2.7687649730653299e-06	1.9191586308754554e-06	0	8.4044470533358107e-09	5.8255135329906453e-09	10.30531353555952	10.307930004338136	10.307944367220088
investigator_summary__operator_reference__K8__v0.1	investigator_summary__operator_reference	point	5	5198	0.11474613686534216	5260.8899656208941	0	1.5743101336210233e-06	1.0912259961627621e-06	0	7.8150179869095599e-05	5.416841675074737e-05	0.00038476337052712584	0.0003935908586520392	0.00027285320101567441	94.610286648711053	94.48762338182766	94.487616607844046
investigator_summary__operator_reference__K8__v0.1	investigator_summary__operator_reference	point	6	527	0.01163355408388521	537.00061552294937	2.445920303605313	2.4106248639324237	2.1035283064882084	5.5085388994307403	5.4327758351170718	3.7522762606660596	0.0018975332068311196	0.0018621988197155361	0.0012916226857420119	33.897134724857686	33.932363610593825	33.931979838349626
investigator_summary__operator_reference__K8__v0.1	investigator_summary__operator_reference	point	7	2878	0.06353200883002208	2946.5101331160017	0.00069492703266157052	0.00067941228431659404	0.00047104368043860968	2.3064628214037528	2.2505029988664798	1.8512347303611678	0.19179986101459348	0.19078059180120654	0.10738381720553083	21.538137595552467	21.70156811923006	21.701561610404148
investigator_summary__operator_reference__K8__v0.1	investigator_summary__operator_reference	mass	0	12432	0.27443708609271522	12766.831421587538	0.00016087516087516087	0.00038623623943707746	2.5036769981429391e-07	0.0016891891891891893	0.0020473355857917762	4.10931988818714e-06	0.00064350064350064348	0.0011273551893245263	1.3377347367436436e-06	48.180468146718141	46.678468811436545	46.576690120368028
investigator_summary__operator_reference__K8__v0.1	investigator_summary__operator_reference	mass	1	4693	0.10359823399558499	4967.3343151014324	0.00063924994672917112	0.00063178825488025274	0.00044475945709542144	0.013637332196888983	0.012623421389502286	0.0012350528740736979	2.0728744939271255	1.9477059486703125	1.7735384690126961	15.070528446622628	14.927988568756943	15.175631048102769
investigator_summary__operator_reference__K8__v0.1	investigator_summary__operator_reference	mass	2	900	0.019867549668874173	932.6102252657904	2.3488888888888888	2.2730878862011781	2.0957936905573988	3.4399999999999999	3.3126985882563109	2.5551814984735559	0	4.9507100943072445e-06	4.9685633925132432e-09	95.441155555555568	95.494935284713833	95.459066999373192
investigator_summary__operator_reference__K8__v0.1	investigator_summary__operator_reference	mass	3	2994	0.066092715231788085	2979.0502591148033	2.5534402137608549	2.5608009589308471	2.207674811311517	0.00033400133600534405	0.00034298529485603154	0.00017229552231789704	0.0013360053440213762	0.0013201608727171604	0.00070591287050983137	62.629271877087504	62.699888012785884	63.058983940861395
investigator_summary__operator_reference__K8__v0.1	investigator_summary__operator_reference	mass	4	15401	0.33997792494481238	14709.085468434203	0.00038958509187715082	0.00066465689707211951	1.4681559277937748e-06	0	0.0019286789519975033	1.9191586308754554e-06	0	0.00019208427468334158	5.8255135329906453e-09	10.204293877020973	10.206223777191722	10.307944367220088
investigator_summary__operator_reference__K8__v0.1	investigator_summary__operator_reference	mass	5	5245	0.11578366445916115	5261.8211771686401	0.002669208770257388	0.0019641308329059934	1.0912259961627621e-06	0.0024785510009532889	0.0020266430846986303	5.416841675074737e-05	0.0036224976167778837	0.0033898466582166485	0.00027285320101567441	94.619185891325074	94.474511284285455	94.487616607844046
investigator_summary__operator_reference__K8__v0.1	investigator_summary__operator_reference	mass	6	561	0.0123841059602649	559.18236990383139	2.2923351158645278	2.312572933784685	2.1035283064882084	5.167557932263815	5.2174087223250663	3.7522762606660596	0.0017825311942959001	0.0017893516686157392	0.0012916226857420119	32.983814616755787	33.65733190774008	33.931979838349626
investigator_summary__operator_reference__K8__v0.1	investigator_summary__operator_reference	mass	7	3074	0.067858719646799112	3124.084763423728	0.00097592713077423554	0.00096332332239599746	0.00047104368043860968	2.1317501626545217	2.0841825661982964	1.8512347303611678	0.13109954456733897	0.14343416334544484	0.10738381720553083	21.258916720884841	21.899382887476641	21.701561610404148
retained_annotation__operator_reference__K8__v0.1	retained_annotation__operator_reference	point	0	5244	0.11576158940397351	5303.3027399361972	0	2.2030926766818728e-06	1.5270692872289173e-06	0.0017162471395881006	0.0014555020529763581	0.0010093921547092745	0	8.6607650062012758e-07	6.0032591370851455e-07	94.545078184591915	94.435514463590636	94.435535320289247
retained_annotation__operator_reference__K8__v0.1	retained_annotation__operator_reference	point	1	12413	0.27401766004415012	12851.466239077899	0	8.781401068651906e-07	6.0867865342835298e-07	0	0.00014379554838024272	9.9676089632729054e-05	0	3.8546722537804192e-08	2.6718333985818113e-08	48.041864980262623	46.4185853568261	46.418531411712735
retained_annotation__operator_reference__K8__v0.1	retained_annotation__operator_reference	point	2	2263	0.049955849889624725	2267.84753531363	2.7401679186920016	2.7362051476452236	2.4361659914003182	5.0826336721166596	5.0720394035161354	3.5392617205532932	0.0013256738842244808	0.0013282406564904942	0.00092102534478950219	73.369041095890424	73.403022458172856	73.403022262844615
retained_annotation__operator_reference__K8__v0.1	retained_annotation__operator_reference	point	3	4325	0.095474613686534218	4324.0401651789962	0.0018497109826589595	0.0018039646511132726	0.0010910797669793908	0	7.2793993564983141e-05	5.0458300217367409e-05	2.1227745664739883	2.0958764790406366	1.8094306796560251	12.291752601156068	12.145585467963127	12.145582156170327
retained_annotation__operator_reference__K8__v0.1	retained_annotation__operator_reference	point	4	2818	0.062207505518763799	2829.7031629424114	0	1.5001895521002499e-05	1.0398574822555534e-05	2.182044002838893	2.1689926912769097	1.711690575854016	0	4.5565249035920875e-08	3.1583525030568087e-08	22.229169623846698	22.43862770160494	22.4386263152659
retained_annotation__operator_reference__K8__v0.1	retained_annotation__operator_reference	point	5	578	0.012759381898454747	664.75120881595365	0.0051903114186851208	0.0046970933247441182	0.0032586478421237604	0.8529411764705882	0.75481520931360591	0.50693453462027915	1.6868512110726643	1.6446202856450485	1.4790465306564848	37.589290657439449	36.006083527560918	36.006086025106832
retained_annotation__operator_reference__K8__v0.1	retained_annotation__operator_reference	point	6	2149	0.047439293598233997	2128.6605694511381	2.2945556072591904	2.3144527921265232	1.9405323361668945	0.00046533271288971617	0.00040833098485932738	0.00028307343312110377	0.0018613308515588647	0.0019096681279652378	0.00099862258195471381	58.119920893438803	57.814616663715142	57.814616126587474
retained_annotation__operator_reference__K8__v0.1	retained_annotation__operator_reference	point	7	15510	0.34238410596026492	14930.228379283777	0	2.0942281393604421e-06	1.451613457577963e-06	0	8.4876405197176761e-05	5.8833653760027631e-05	0	6.7327024849042004e-09	4.6667507051047967e-09	10.303049000644746	10.284714325844362	10.284699648994561
retained_annotation__operator_reference__K8__v0.1	retained_annotation__operator_reference	mass	0	5279	0.11653421633554084	5306.0784863693098	0.0030308770600492516	0.0031174741822661976	1.5270692872289173e-06	0.0039780261413146431	0.0036750672971361188	0.0010093921547092745	0.00075771926501231289	0.0011309754662661195	6.0032591370851455e-07	94.583428679674185	94.453687474026466	94.435535320289247
retained_annotation__operator_reference__K8__v0.1	retained_annotation__operator_reference	mass	1	12423	0.27423841059602649	12767.74539024134	0.0011269419624889319	0.0009330453516572378	6.0867865342835298e-07	0.0041052885776382518	0.0045880478322187284	9.9676089632729054e-05	0	0.00050403937550248562	2.6718333985818113e-08	47.945366658617083	46.435252856918552	46.418531411712735
retained_annotation__operator_reference__K8__v0.1	retained_annotation__operator_reference	mass	2	2288	0.050507726269315677	2299.6046723455302	2.7159090909090908	2.7002532223787039	2.4361659914003182	5.0187937062937067	4.9939174631467704	3.5392617205532932	0.0013111888111888112	0.0013350334013850647	0.00092102534478950219	73.364886363636359	73.493854690681005	73.403022262844615
retained_annotation__operator_reference__K8__v0.1	retained_annotation__operator_reference	mass	3	4245	0.093708609271523177	4491.7373862541126	0.0018845700824499411	0.0017055432749455684	0.0010910797669793908	0.0035335689045936395	0.006280297230619819	5.0458300217367409e-05	2.1401648998822145	1.9845968385530792	1.8094306796560251	11.788171967020023	11.68519297164506	12.145582156170327
retained_annotation__operator_reference__K8__v0.1	retained_annotation__operator_reference	mass	4	2742	0.060529801324503314	2833.9225263859589	0.002552881108679796	0.003230878452022272	1.0398574822555534e-05	2.1838074398249452	2.1057580174351092	1.711690575854016	0	0.0010847644312926576	3.1583525030568087e-08	22.466495258935087	22.257369603391336	22.4386263152659
retained_annotation__operator_reference__K8__v0.1	retained_annotation__operator_reference	mass	5	663	0.014635761589403974	807.33095626650356	0.0045248868778280547	0.0041495283733511178	0.0032586478421237604	0.72549019607843135	0.60450741318999957	0.50693453462027915	1.607843137254902	1.5145794035775599	1.4790465306564848	37.650165912518851	35.569610918170632	36.006086025106832
retained_annotation__operator_reference__K8__v0.1	retained_annotation__operator_reference	mass	6	2136	0.0471523178807947	2152.2011576098535	2.2790262172284645	2.2628862685459694	1.9405323361668945	0.00046816479400749064	0.00081433245021423847	0.00028307343312110377	0.0023408239700374533	0.0022694777949798027	0.00099862258195471381	57.491793071161048	57.529179379380778	57.814616126587474
retained_annotation__operator_reference__K8__v0.1	retained_annotation__operator_reference	mass	7	15524	0.34269315673289186	14641.379424527402	0.00083741303787683585	0.0010024481688178971	1.451613457577963e-06	0.0073434681783045609	0.0072623051064877242	5.8833653760027631e-05	0	0.00016940304459646402	4.6667507051047967e-09	10.190925019324915	10.193723260465754	10.284699648994561
