## Supplementary material for "Multimodal temporal modeling of behavioral reorganization across threat learning and extinction in rats": Source code 1: Additional outcome analyses, exact inputs and complete results: COMPLETE_CANDIDATE_RANKING.csv

pipeline	family	K	floor	complete_candidate	completed_run_folds	complete_heldout_folds	eligible_restarts	planned_restarts	animals	bins	animal_mean	descriptive_SE	bin_weighted_mean	equal_phase_animal_mean
event_annotation_only__operator_reference	independent_mixture	4	0.10000000000000001	True	5	5	50	50	25	29130	-6.7702993087660222	0.16938221411922699	-6.5353952239242501	-6.9902029631633686
event_annotation_only__operator_reference	temporal_HMM	4	0.10000000000000001	True	5	5	50	50	25	29130	-6.3564163435671821	0.15267627121441218	-6.1170873704585693	-6.5538490429798832
investigator_summary__lead0s	independent_mixture	4	0.10000000000000001	True	5	5	50	50	29	45300	-6.4556011372575419	0.12308201913166474	-6.3186774137164425	-6.6784317223973577
investigator_summary__lead0s	temporal_HMM	4	0.10000000000000001	True	5	5	50	50	29	45300	-5.980068688717445	0.11653949422632562	-5.8289257746637055	-6.1745630282813231
investigator_summary__lead15s	independent_mixture	4	0.10000000000000001	True	5	5	50	50	29	45270	-6.4537838311820632	0.1231304070739266	-6.3167187904801017	-6.6770730786113539
investigator_summary__lead15s	temporal_HMM	4	0.10000000000000001	True	5	5	50	50	29	45270	-5.9807496436393208	0.11830958177583908	-5.8217568777164255	-6.1854532844442298
investigator_summary__operator_reference	independent_mixture	2	0.10000000000000001	True	5	5	50	50	29	45300	-6.8297535095144788	0.15890605595873683	-6.6484817134531999	-7.0618214110349129
investigator_summary__operator_reference	independent_mixture	3	0.10000000000000001	True	5	5	50	50	29	45300	-6.5329706370820873	0.12662621048162026	-6.382753290720073	-6.7746641511641235
investigator_summary__operator_reference	independent_mixture	4	0.01	False	5	4	38	50
investigator_summary__operator_reference	independent_mixture	4	0.10000000000000001	True	5	5	50	50	29	45300	-6.4586766467713357	0.12380301435218237	-6.3187395055556079	-6.681971540777166
investigator_summary__operator_reference	independent_mixture	5	0.10000000000000001	True	5	5	50	50	29	45300	-6.3394526597995124	0.12508115768780828	-6.2133304189553904	-6.5834838546329726
investigator_summary__operator_reference	independent_mixture	6	0.10000000000000001	True	5	5	50	50	29	45300	-6.2684926675832777	0.11530084089747879	-6.1617640009995025	-6.4837019097825834
investigator_summary__operator_reference	independent_mixture	7	0.10000000000000001	True	5	5	50	50	29	45300	-6.2251603494268526	0.116048828641253	-6.114728358958784	-6.4337548114770291
investigator_summary__operator_reference	independent_mixture	8	0.10000000000000001	True	5	5	50	50	29	45300	-6.2034858553267682	0.11398143155910009	-6.0928743565674202	-6.4082646723624102
investigator_summary__operator_reference	temporal_HMM	2	0.10000000000000001	True	5	5	50	50	29	45300	-6.6096344383402075	0.14685028058019148	-6.4406362193383409	-6.7986983385540807
investigator_summary__operator_reference	temporal_HMM	3	0.10000000000000001	True	5	5	50	50	29	45300	-6.2318565033576352	0.10608901277847893	-6.1000009320271777	-6.4258011258365952
investigator_summary__operator_reference	temporal_HMM	4	0.01	True	5	5	50	50	29	45300	-6.0205796153842517	0.12200942743700102	-5.8609565749705892	-6.224220522816899
investigator_summary__operator_reference	temporal_HMM	4	0.10000000000000001	True	5	5	50	50	29	45300	-5.9903939966113731	0.11773280949536637	-5.8362234305576566	-6.186815511290197
investigator_summary__operator_reference	temporal_HMM	5	0.10000000000000001	True	5	5	50	50	29	45300	-5.8523092907333947	0.10693782373575555	-5.7332874917275767	-6.023706606708978
investigator_summary__operator_reference	temporal_HMM	6	0.10000000000000001	True	5	5	50	50	29	45300	-5.7307803200874341	0.090562860296036843	-5.6216422381276052	-5.8771542584025527
investigator_summary__operator_reference	temporal_HMM	7	0.10000000000000001	True	5	5	49	50	29	45300	-5.6436300653330873	0.10334971675495623	-5.5033592071638413	-5.7924698175702831
investigator_summary__operator_reference	temporal_HMM	8	0.10000000000000001	True	5	5	47	50	29	45300	-5.5950593148186583	0.095253639196267115	-5.4734821338583854	-5.7289189061699464
retained_annotation__lead15s	independent_mixture	4	0.10000000000000001	True	5	5	50	50	29	45270	-6.42153814413704	0.1314141167774267	-6.2898592302826568	-6.6641615782887484
retained_annotation__lead15s	temporal_HMM	4	0.10000000000000001	True	5	5	50	50	29	45270	-6.0157246594980958	0.11753736961154626	-5.8722166011787298	-6.2162465230116561
retained_annotation__operator_reference	independent_mixture	2	0.10000000000000001	True	5	5	50	50	29	45300	-6.847449306706932	0.15412662690154172	-6.6913286934201448	-7.074128911031929
retained_annotation__operator_reference	independent_mixture	3	0.10000000000000001	True	5	5	50	50	29	45300	-6.5711916727719393	0.1267763326380516	-6.4368090214883953	-6.8079661375063258
retained_annotation__operator_reference	independent_mixture	4	0.01	False	5	3	30	50
retained_annotation__operator_reference	independent_mixture	4	0.10000000000000001	True	5	5	50	50	29	45300	-6.4268647484931654	0.13211991796429656	-6.2932378982587096	-6.6704479295574286
retained_annotation__operator_reference	independent_mixture	5	0.10000000000000001	True	5	5	50	50	29	45300	-6.3916979282579183	0.1259662510664914	-6.2751807025575426	-6.6248806011178853
retained_annotation__operator_reference	independent_mixture	6	0.10000000000000001	True	5	5	50	50	29	45300	-6.3389777356610759	0.12035054678010304	-6.2342406570662181	-6.5670423552417292
retained_annotation__operator_reference	independent_mixture	7	0.10000000000000001	True	5	5	50	50	29	45300	-6.3105031678251189	0.1233960304109953	-6.1884347782704827	-6.5367599322166789
retained_annotation__operator_reference	independent_mixture	8	0.10000000000000001	True	5	5	50	50	29	45300	-6.2641214968417334	0.11548724602031846	-6.1664531919171015	-6.4734701411781277
retained_annotation__operator_reference	temporal_HMM	2	0.10000000000000001	True	5	5	50	50	29	45300	-6.6239152209368335	0.14189650933480888	-6.4808926297331189	-6.8091339435453717
retained_annotation__operator_reference	temporal_HMM	3	0.10000000000000001	True	5	5	50	50	29	45300	-6.2667258413659193	0.10809061314178277	-6.1469459221317306	-6.4632749870804416
retained_annotation__operator_reference	temporal_HMM	4	0.01	True	5	5	50	50	29	45300	-6.0907157521289523	0.12137590502944066	-5.9489831099461865	-6.2888408408426111
retained_annotation__operator_reference	temporal_HMM	4	0.10000000000000001	True	5	5	50	50	29	45300	-6.025835153167205	0.11828028520922133	-5.882299595043011	-6.2266118449501082
retained_annotation__operator_reference	temporal_HMM	5	0.10000000000000001	True	5	5	50	50	29	45300	-5.9314423341559674	0.11501587573017658	-5.7780227136293822	-6.0909484140844654
retained_annotation__operator_reference	temporal_HMM	6	0.10000000000000001	True	5	5	50	50	29	45300	-5.8027992619616979	0.11235121341993665	-5.6684326311428093	-5.9655235986537214
retained_annotation__operator_reference	temporal_HMM	7	0.10000000000000001	True	5	5	49	50	29	45300	-5.696600591247492	0.1031365319906157	-5.5653094692115852	-5.859165485611312
retained_annotation__operator_reference	temporal_HMM	8	0.10000000000000001	True	5	5	47	50	29	45300	-5.6418132237672589	0.092072409590154849	-5.5368442496684205	-5.7918832011764163
