## Supplementary material for "Multimodal temporal modeling of behavioral reorganization across threat learning and extinction in rats": Source code 1: Additional outcome analyses, exact inputs and complete results: BOLI_ASSOCIATION_RESULTS.csv

model	term	status	n	clusters	coefficient	se_bias_reduced	lower95	upper95	p	se_robust	p_robust	holm_48_configuration_coefficients
raw_freezing_all153	freezing_per10pp	estimated	153	17	0.11467585583295284	0.055795093335560861	0.0053194823812027642	0.2240322292847029	0.039849690458137535	0.045826481099096088	0.012335698086690114
investigator_summary__operator_reference__K4__v0.1__whole__posterior	occupancy_state1_per10pp	estimated	98	17	0.013275809371407295	0.083869912981067399	-0.15110619945799317	0.17765781820080775	0.87422790390612093	0.064311847128801267	0.83645607396587796	1
investigator_summary__operator_reference__K4__v0.1__whole__posterior	occupancy_state2_per10pp	estimated	98	17	-0.059740320881721327	0.089795752352418698	-0.23573676145713982	0.11625611969369717	0.50586427906655307	0.068158757348323079	0.38076489307466643	1
investigator_summary__operator_reference__K4__v0.1__whole__posterior	occupancy_state3_per10pp	estimated	98	17	-0.3138178292697667	0.22862976126950127	-0.76192392715197976	0.13428826861244636	0.16987588983437385	0.15295643602628031	0.040200664492345266	1
investigator_summary__operator_reference__K4__v0.1__whole__hard	occupancy_state1_per10pp	estimated	98	17	0.019935948662622834	0.081565870667426876	-0.13993022021318588	0.17980211753843153	0.80690917519502681	0.063125555552773396	0.75214351720906492	1
investigator_summary__operator_reference__K4__v0.1__whole__hard	occupancy_state2_per10pp	estimated	98	17	-0.05443462263279588	0.086798678826284822	-0.22455690703797351	0.11568766177238174	0.53056974056544626	0.066473739854681288	0.41284967536816053	1
investigator_summary__operator_reference__K4__v0.1__whole__hard	occupancy_state3_per10pp	estimated	98	17	-0.33562561483463532	0.23377575211562879	-0.79381766944003107	0.12256643977076043	0.15109531483472696	0.15959934361473721	0.035472235607706397	1
investigator_summary__operator_reference__K4__v0.1__whole__matched_raw_freezing	freezing_per10pp	estimated	98	17	0.082941364284329494	0.057655275877668596	-0.030060899954621911	0.1959436285232809	0.15027133866939479	0.044811610345337059	0.06418537064638756
investigator_summary__operator_reference__K4__v0.1__task__posterior	occupancy_state1_per10pp	estimated	148	17	0.080174604901199514	0.059842523328695482	-0.037114585567041627	0.19746379536944064	0.1803234608208143	0.048875689120917568	0.10092659785581748	1
investigator_summary__operator_reference__K4__v0.1__task__posterior	occupancy_state2_per10pp	estimated	148	17	0.026158703228055705	0.065950266528559315	-0.10310144393873798	0.15541885039484937	0.69163083192795216	0.053994815885774802	0.62805452138596485	1
investigator_summary__operator_reference__K4__v0.1__task__posterior	occupancy_state3_per10pp	estimated	148	17	-0.12068152386758547	0.21927331986738929	-0.55044933357819958	0.30908628584302866	0.58206541200382833	0.17063329975529121	0.47940704371635123	1
investigator_summary__operator_reference__K4__v0.1__task__hard	occupancy_state1_per10pp	estimated	148	17	0.0794905964286719	0.057904364293454122	-0.033999872134185274	0.19298106499152906	0.16981729580128357	0.047221804525730354	0.092308291479621718	1
investigator_summary__operator_reference__K4__v0.1__task__hard	occupancy_state2_per10pp	estimated	148	17	0.02465439692154061	0.063082021211494102	-0.098984092724979572	0.14829288656806081	0.69592230575449721	0.051653900191072077	0.63314864383917457	1
investigator_summary__operator_reference__K4__v0.1__task__hard	occupancy_state3_per10pp	estimated	148	17	-0.12977644160689938	0.23420502451541503	-0.58880985465543323	0.32925697144163452	0.57950036588286147	0.18401362289687503	0.48065185012851808	1
investigator_summary__operator_reference__K4__v0.1__task__matched_raw_freezing	freezing_per10pp	estimated	148	17	0.1116382620744408	0.054725614184365758	0.0043780292412495952	0.21889849490763202	0.041353949218731603	0.046078364435649867	0.015401770582980919
retained_annotation__operator_reference__K4__v0.1__whole__posterior	occupancy_state1_per10pp	estimated	98	17	-0.24494267755364668	0.21508554922942455	-0.66650260763833558	0.17661725253104221	0.2547802701490185	0.14386453917287617	0.088644364832875702	1
retained_annotation__operator_reference__K4__v0.1__whole__posterior	occupancy_state2_per10pp	estimated	98	17	0.055345020974566686	0.089629626708446972	-0.12032581932175869	0.23101586127089208	0.53691435032842949	0.067837234103738209	0.41458581802553052	1
retained_annotation__operator_reference__K4__v0.1__whole__posterior	occupancy_state3_per10pp	estimated	98	17	0.072668045057427674	0.068580071823559852	-0.061746425773919797	0.20708251588877513	0.2893226254014154	0.055247257986932363	0.18840103129815144	1
retained_annotation__operator_reference__K4__v0.1__whole__hard	occupancy_state1_per10pp	estimated	98	17	-0.24111128765067552	0.21886923745817941	-0.67008711039245206	0.18786453509110101	0.27062580028475414	0.14878501351856205	0.10511745158172818	1
retained_annotation__operator_reference__K4__v0.1__whole__hard	occupancy_state2_per10pp	estimated	98	17	0.042860041893313917	0.088289588464123311	-0.13018437170623082	0.21590445549285864	0.62735828724144849	0.067176815503824802	0.52346172632588484	1
retained_annotation__operator_reference__K4__v0.1__whole__hard	occupancy_state3_per10pp	estimated	98	17	0.067327430545831568	0.070143508661947601	-0.070151320180859039	0.20480618127252218	0.33712939500565786	0.056419781560312125	0.23274007021407928	1
retained_annotation__operator_reference__K4__v0.1__whole__matched_raw_freezing	freezing_per10pp	estimated	98	17	0.082941364284329494	0.057655275877668596	-0.030060899954621911	0.1959436285232809	0.15027133866939479	0.044811610345337059	0.06418537064638756
retained_annotation__operator_reference__K4__v0.1__task__posterior	occupancy_state1_per10pp	estimated	148	17	-0.14136411301928861	0.18174931702324534	-0.497586228599602	0.2148580025610248	0.43668856871341066	0.13938546304665592	0.31048946301705904	1
retained_annotation__operator_reference__K4__v0.1__task__posterior	occupancy_state2_per10pp	estimated	148	17	-0.027595789027938199	0.065227388607254883	-0.15543912150375599	0.1002475434478796	0.67224376764620497	0.053453277318385596	0.60567282838671188	1
retained_annotation__operator_reference__K4__v0.1__task__posterior	occupancy_state3_per10pp	estimated	148	17	0.054777441403033138	0.042336293547256786	-0.028200169188505646	0.13775505199457191	0.1957121133842219	0.03486263343856013	0.11612772972182782	1
retained_annotation__operator_reference__K4__v0.1__task__hard	occupancy_state1_per10pp	estimated	148	17	-0.13697684402626001	0.19690145953535543	-0.52289661321892744	0.24894292516640745	0.48664058928883469	0.1528779336238314	0.37025899749143676	1
retained_annotation__operator_reference__K4__v0.1__task__hard	occupancy_state2_per10pp	estimated	148	17	-0.029367055585604599	0.061819502326989392	-0.15053105368869388	0.091796942517484673	0.63475478273233565	0.050734694204277127	0.56269999542352689	1
retained_annotation__operator_reference__K4__v0.1__task__hard	occupancy_state3_per10pp	estimated	148	17	0.054143855687112427	0.042641666748093936	-0.029432275379910888	0.13771998675413574	0.20417704426004224	0.034995399443605101	0.12182209589594754	1
retained_annotation__operator_reference__K4__v0.1__task__matched_raw_freezing	freezing_per10pp	estimated	148	17	0.1116382620744408	0.054725614184365758	0.0043780292412495952	0.21889849490763202	0.041353949218731603	0.046078364435649867	0.015401770582980919
investigator_summary__feeder_control_median__K4__v0.1__whole__posterior	occupancy_state1_per10pp	estimated	98	17	-0.064627421458233553	0.091172645498170488	-0.24332252300988561	0.1140676800934185	0.47841966456695795	0.068682325531046584	0.3467246086411967	1
investigator_summary__feeder_control_median__K4__v0.1__whole__posterior	occupancy_state2_per10pp	estimated	98	17	-0.323597280153887	0.23773844574011307	-0.78955607154503848	0.14236151123726448	0.17346682999015173	0.15628665806337513	0.038402101628660729	1
investigator_summary__feeder_control_median__K4__v0.1__whole__posterior	occupancy_state3_per10pp	estimated	98	17	0.010118634663218388	0.084342139926978893	-0.15518892197269796	0.17542619129913473	0.90450589717132635	0.064421949775562912	0.87519116070943315	1
investigator_summary__feeder_control_median__K4__v0.1__whole__hard	occupancy_state1_per10pp	estimated	98	17	-0.060329551347594206	0.089053600645916289	-0.23487140130720302	0.1142122986120146	0.49811913332220281	0.067513258075589916	0.37153829355539703	1
investigator_summary__feeder_control_median__K4__v0.1__whole__hard	occupancy_state2_per10pp	estimated	98	17	-0.35039262406345484	0.24829656507401435	-0.83704494909352878	0.13625970096661916	0.15818979184734072	0.16677671474374167	0.035643731570167224	1
investigator_summary__feeder_control_median__K4__v0.1__whole__hard	occupancy_state3_per10pp	estimated	98	17	0.016285093604416479	0.083191731349071957	-0.14676770365129632	0.1793378908601293	0.84480290965739213	0.064085593543070196	0.79940692024606175	1
investigator_summary__feeder_control_median__K4__v0.1__whole__matched_raw_freezing	freezing_per10pp	estimated	98	17	0.082941364284329494	0.057655275877668596	-0.030060899954621911	0.1959436285232809	0.15027133866939479	0.044811610345337059	0.06418537064638756
investigator_summary__feeder_control_median__K4__v0.1__task__posterior	occupancy_state1_per10pp	estimated	148	17	0.025874276270645247	0.066265867914396648	-0.10400443824586054	0.15575299078715105	0.69619525109577984	0.054200273882825292	0.63308958918396585	1
investigator_summary__feeder_control_median__K4__v0.1__task__posterior	occupancy_state2_per10pp	estimated	148	17	-0.12044922202776347	0.2242082576639553	-0.55988933208559244	0.31899088803006548	0.59111546729489084	0.17210945758343213	0.48402672603132502	1
investigator_summary__feeder_control_median__K4__v0.1__task__posterior	occupancy_state3_per10pp	estimated	148	17	0.080049214360079529	0.059687193249836158	-0.036935534747881568	0.19703396346804064	0.17987319679351366	0.048691957942138639	0.10017774865423246	1
investigator_summary__feeder_control_median__K4__v0.1__task__hard	occupancy_state1_per10pp	estimated	148	17	0.025193765009534588	0.064255866978031581	-0.10074542006280386	0.15113295008187305	0.69499537111672871	0.052628504181324275	0.63214530532244051	1
investigator_summary__feeder_control_median__K4__v0.1__task__hard	occupancy_state2_per10pp	estimated	148	17	-0.1253699345105565	0.24046923229080602	-0.59668096919053248	0.34594110016941948	0.60211920972774235	0.18687979476936742	0.50231055420858395	1
investigator_summary__feeder_control_median__K4__v0.1__task__hard	occupancy_state3_per10pp	estimated	148	17	0.080012630503239632	0.058660886579457922	-0.034960594493686895	0.19498585550016617	0.17257195872958708	0.047798097489202579	0.094136292955662115	1
investigator_summary__feeder_control_median__K4__v0.1__task__matched_raw_freezing	freezing_per10pp	estimated	148	17	0.1116382620744408	0.054725614184365758	0.0043780292412495952	0.21889849490763202	0.041353949218731603	0.046078364435649867	0.015401770582980919
retained_annotation__feeder_control_median__K4__v0.1__whole__posterior	occupancy_state0_per10pp	estimated	98	17	0.060376850118162059	0.091000093081798739	-0.117980054911956	0.2387337551482801	0.50702242203410564	0.068387356194313118	0.37730884547228971	1
retained_annotation__feeder_control_median__K4__v0.1__whole__posterior	occupancy_state1_per10pp	estimated	98	17	-0.25032414052202306	0.22006285471902115	-0.68163941010637474	0.18099112906232867	0.25532430619333679	0.14525149251051581	0.084819053670409567	1
retained_annotation__feeder_control_median__K4__v0.1__whole__posterior	occupancy_state2_per10pp	estimated	98	17	0.074459292681467476	0.069064677021562521	-0.060904986884686124	0.20982357224762108	0.28098483912986072	0.055521346301273117	0.17989023748959265	1
retained_annotation__feeder_control_median__K4__v0.1__whole__hard	occupancy_state0_per10pp	estimated	98	17	0.04860520999148242	0.089689170037746194	-0.12718233308578902	0.22439275306875389	0.58786705116176274	0.067754162967960899	0.47314212808245049	1
retained_annotation__feeder_control_median__K4__v0.1__whole__hard	occupancy_state1_per10pp	estimated	98	17	-0.2494139622763171	0.22805196069565523	-0.69638759184354526	0.1975596672909111	0.27409901593587283	0.15319488189031255	0.10350731622377707	1
retained_annotation__feeder_control_median__K4__v0.1__whole__hard	occupancy_state2_per10pp	estimated	98	17	0.069134303925020013	0.070322153016587938	-0.068694583302807061	0.20696319115284709	0.32555405841552365	0.056443447016247691	0.22063476095045997	1
retained_annotation__feeder_control_median__K4__v0.1__whole__matched_raw_freezing	freezing_per10pp	estimated	98	17	0.082941364284329494	0.057655275877668596	-0.030060899954621911	0.1959436285232809	0.15027133866939479	0.044811610345337059	0.06418537064638756
retained_annotation__feeder_control_median__K4__v0.1__task__posterior	occupancy_state0_per10pp	estimated	148	17	-0.027172582374557733	0.065459825553447926	-0.15547148289359036	0.10112631814447491	0.67806636463481484	0.053586924941330341	0.61210229495102242	1
retained_annotation__feeder_control_median__K4__v0.1__task__posterior	occupancy_state1_per10pp	estimated	148	17	-0.14097228375515852	0.1860476015309572	-0.50561888216589368	0.22367431465557663	0.44861767349531156	0.14044523690724109	0.31549783523445218	1
retained_annotation__feeder_control_median__K4__v0.1__task__posterior	occupancy_state2_per10pp	estimated	148	17	0.054895230343423571	0.042436746954937592	-0.028279265309293922	0.13806972599614106	0.19581132262939538	0.034945245731451413	0.11620758168491899	1
retained_annotation__feeder_control_median__K4__v0.1__task__hard	occupancy_state0_per10pp	estimated	148	17	-0.030181162616739296	0.06257524442071348	-0.15282638800512865	0.092464062771650077	0.62958010910384199	0.051386403840190921	0.556977051921139	1
retained_annotation__feeder_control_median__K4__v0.1__task__hard	occupancy_state1_per10pp	estimated	148	17	-0.13503992717436428	0.20201955832392418	-0.53099098566194458	0.26091113131321597	0.50384653532384283	0.15480009424847765	0.38301723964483247	1
retained_annotation__feeder_control_median__K4__v0.1__task__hard	occupancy_state2_per10pp	estimated	148	17	0.053799766872818705	0.042463830350304266	-0.029427811259396516	0.13702734500503394	0.20517134130572356	0.034893684782291205	0.12311743946782508	1
retained_annotation__feeder_control_median__K4__v0.1__task__matched_raw_freezing	freezing_per10pp	estimated	148	17	0.1116382620744408	0.054725614184365758	0.0043780292412495952	0.21889849490763202	0.041353949218731603	0.046078364435649867	0.015401770582980919
