## Supplementary material for "Multimodal temporal modeling of behavioral reorganization across threat learning and extinction in rats": Source code 1: Additional outcome analyses, exact inputs and complete results: BOLI_ORIGINAL_CELLS.csv

session_id	animal_key	subject_id	phase	boli_count	source_sheet	source_subject_cell	source_value_cell	source_sha256
7131d8f67c4b92d14dc46d27a923ffcc280957880dcd24bf85b00bb12a59c2a1	cohort2:EXT2R	EXT2R	learning	6	learn	A2	B2	cf75e6e515885fe8f8928a3a2f0fb534c43abb8b15ae206205d5e6e052c4e1c8
2daf2fced65be827e77d5869823d9b744373781ef3159212a780bf7610c891f9	cohort2:EXT2G	EXT2G	learning	5	learn	A3	B3	cf75e6e515885fe8f8928a3a2f0fb534c43abb8b15ae206205d5e6e052c4e1c8
46b841459af2bdd8f5c1403ff7f062d0095bd6bff458c491ca43858775f5492a	cohort2:EXT2B	EXT2B	learning	4	learn	A4	B4	cf75e6e515885fe8f8928a3a2f0fb534c43abb8b15ae206205d5e6e052c4e1c8
b5d87e9c42aac201ef53da63cd67bb4a0f4caa6042b6d1d3a6db0fa935385aa2	cohort2:EXT3R	EXT3R	learning	8	learn	A5	B5	cf75e6e515885fe8f8928a3a2f0fb534c43abb8b15ae206205d5e6e052c4e1c8
e0c5a445b1be909699a3bed2b78693f6f806a9a50b914e7d6943506eeaac7d57	cohort2:EXT3G	EXT3G	learning	4	learn	A6	B6	cf75e6e515885fe8f8928a3a2f0fb534c43abb8b15ae206205d5e6e052c4e1c8
01aeca26200ffbdeb65dc3785a25634a196d8e9198188577fef94aed1e9c1d50	cohort2:EXT3B	EXT3B	learning	6	learn	A7	B7	cf75e6e515885fe8f8928a3a2f0fb534c43abb8b15ae206205d5e6e052c4e1c8
46f3cb4f65f7fb7fe1b93a6488b356f6a65188b4f58192cd08c7f7b015176dda	cohort2:NOEXT2G	NOEXT2G	learning	7	learn	A8	B8	cf75e6e515885fe8f8928a3a2f0fb534c43abb8b15ae206205d5e6e052c4e1c8
861ff4ba492d2eac9b8e4fe10f687932357869c5b69a5f1c8596bcd28fa181d2	cohort2:NOEXT2B	NOEXT2B	learning	7	learn	A9	B9	cf75e6e515885fe8f8928a3a2f0fb534c43abb8b15ae206205d5e6e052c4e1c8
6be4160e21bd158d03dd97d8fce0979b8cdcc95383535db84d172d93e254e01c	cohort2:NOEXT3R	NOEXT3R	learning	5	learn	A10	B10	cf75e6e515885fe8f8928a3a2f0fb534c43abb8b15ae206205d5e6e052c4e1c8
fc927aa29a96a2a61e0de123fe920373b071aedb772fb5b792387b68aaff0ee9	cohort2:NOEXT3G	NOEXT3G	learning	6	learn	A11	B11	cf75e6e515885fe8f8928a3a2f0fb534c43abb8b15ae206205d5e6e052c4e1c8
bcc89977db4acebc345d3d4b9910793ee051310a8a68a9ef9d66a632d83ffd35	cohort2:NOEXT3B	NOEXT3B	learning	2	learn	A12	B12	cf75e6e515885fe8f8928a3a2f0fb534c43abb8b15ae206205d5e6e052c4e1c8
ea2a2e898c5b8d38c4d4db1d76387e859f97cf2d00fef2ddab59e4c609a74bcc	cohort2:EXT1R	EXT1R	learning	4	learn	A19	B19	cf75e6e515885fe8f8928a3a2f0fb534c43abb8b15ae206205d5e6e052c4e1c8
0ac1cd24e4e9e2cfa74ad3ea40779e93a88e97b3d471d553fde6e1af7150182e	cohort2:EXT1G	EXT1G	learning	8	learn	A20	B20	cf75e6e515885fe8f8928a3a2f0fb534c43abb8b15ae206205d5e6e052c4e1c8
92339c652e217f594643aa653e72d01b6512b0ff6db239ef0d29fd57e3f47b3d	cohort2:EXT1B	EXT1B	learning	7	learn	A21	B21	cf75e6e515885fe8f8928a3a2f0fb534c43abb8b15ae206205d5e6e052c4e1c8
5d1e2eb7768c77f9c3d8db1d3fecacae53115c6e43c196d96dcd3e717d98f260	cohort2:NOEXT1R	NOEXT1R	learning	8	learn	A22	B22	cf75e6e515885fe8f8928a3a2f0fb534c43abb8b15ae206205d5e6e052c4e1c8
e67003d83365dade4602536a5257b748f4fb5b4f002e553920796dd2a5490163	cohort2:NOEXT1G	NOEXT1G	learning	5	learn	A23	B23	cf75e6e515885fe8f8928a3a2f0fb534c43abb8b15ae206205d5e6e052c4e1c8
9ff1b5c5f6052d2d6859513a8e470086d25e013884cd2f11c44ec1c81cd21925	cohort2:NOEXT1B	NOEXT1B	learning	5	learn	A24	B24	cf75e6e515885fe8f8928a3a2f0fb534c43abb8b15ae206205d5e6e052c4e1c8
1f6bfcc9e2aa073303f84a2eda14bedf8b5f2a541f9def0596eaea2cf2068154	cohort2:EXT2R	EXT2R	retrieval	5	retrieve	A2	B2	cf75e6e515885fe8f8928a3a2f0fb534c43abb8b15ae206205d5e6e052c4e1c8
50844004162b29214a1d89a92d0b39bec2ee470df989010eebc6f580b27ec2c3	cohort2:EXT2G	EXT2G	retrieval	3	retrieve	A3	B3	cf75e6e515885fe8f8928a3a2f0fb534c43abb8b15ae206205d5e6e052c4e1c8
31c73e7f2cfae09a43165cbea689383fa4339bd27f313cc1df5218f432b97579	cohort2:EXT2B	EXT2B	retrieval	0	retrieve	A4	B4	cf75e6e515885fe8f8928a3a2f0fb534c43abb8b15ae206205d5e6e052c4e1c8
870debc391488afb527fd83ec1f50719c36ddb54044d7391c5d305181201918b	cohort2:EXT3R	EXT3R	retrieval	0	retrieve	A5	B5	cf75e6e515885fe8f8928a3a2f0fb534c43abb8b15ae206205d5e6e052c4e1c8
9c3a78c5b6b7c133e1c0b4fdf0c0f12bfe3f857986d344c12ff3de71f71b4661	cohort2:EXT3G	EXT3G	retrieval	3	retrieve	A6	B6	cf75e6e515885fe8f8928a3a2f0fb534c43abb8b15ae206205d5e6e052c4e1c8
f79e6e0673ce2fcf0e0f90771f56264abd4340450a537e39b9a20cf66d569442	cohort2:EXT3B	EXT3B	retrieval	0	retrieve	A7	B7	cf75e6e515885fe8f8928a3a2f0fb534c43abb8b15ae206205d5e6e052c4e1c8
00a39834ce2d8ce00c353d7829b31f6e7a28bb5d0040338c5a888a7dfe1d7073	cohort2:NOEXT2G	NOEXT2G	retrieval	8	retrieve	A8	B8	cf75e6e515885fe8f8928a3a2f0fb534c43abb8b15ae206205d5e6e052c4e1c8
06933df16131fe5575024730e2bdd8a178ceeccd0830f3028aff475c16a8d5ed	cohort2:NOEXT2B	NOEXT2B	retrieval	0	retrieve	A9	B9	cf75e6e515885fe8f8928a3a2f0fb534c43abb8b15ae206205d5e6e052c4e1c8
3231589f1ce0546526cf5a3713c5beeb7e7378f3735f0a8ed96673cd62a9307b	cohort2:NOEXT3R	NOEXT3R	retrieval	0	retrieve	A10	B10	cf75e6e515885fe8f8928a3a2f0fb534c43abb8b15ae206205d5e6e052c4e1c8
b5b8a16de8f3d0d25d7b4e3498506867188ddf8bc06dfe63b71cf65ed30c4248	cohort2:NOEXT3G	NOEXT3G	retrieval	4	retrieve	A11	B11	cf75e6e515885fe8f8928a3a2f0fb534c43abb8b15ae206205d5e6e052c4e1c8
fe057d14bc06f8ea3755bb23a38a5058ad00466b41a09d651bb91ad3a7b00cee	cohort2:NOEXT3B	NOEXT3B	retrieval	0	retrieve	A12	B12	cf75e6e515885fe8f8928a3a2f0fb534c43abb8b15ae206205d5e6e052c4e1c8
730283b462aba180eeb05e602dbaa51a29d944a532f1ad627f52565ce8ef87c0	cohort2:EXT1R	EXT1R	retrieval	6	retrieve	A19	B19	cf75e6e515885fe8f8928a3a2f0fb534c43abb8b15ae206205d5e6e052c4e1c8
f36c049df5cc6cad19a6c869e7252bd7ae1b7ad900697e5fe9412618974206bc	cohort2:EXT1G	EXT1G	retrieval	6	retrieve	A20	B20	cf75e6e515885fe8f8928a3a2f0fb534c43abb8b15ae206205d5e6e052c4e1c8
f484c38fdace0d48ea7e400259bce3edd3fca91d409131e3e4bac7e9b62d008d	cohort2:EXT1B	EXT1B	retrieval	3	retrieve	A21	B21	cf75e6e515885fe8f8928a3a2f0fb534c43abb8b15ae206205d5e6e052c4e1c8
fc57274fbaa082e92906f8edca793d7a19bde7bdeca3588f9fc2def122c6f7f6	cohort2:NOEXT1R	NOEXT1R	retrieval	4	retrieve	A22	B22	cf75e6e515885fe8f8928a3a2f0fb534c43abb8b15ae206205d5e6e052c4e1c8
7bdf978b1bf00edce33dfdac0a55ad1eed7438f1dd3ec8cc4af5e1b4ef67f5aa	cohort2:NOEXT1G	NOEXT1G	retrieval	4	retrieve	A23	B23	cf75e6e515885fe8f8928a3a2f0fb534c43abb8b15ae206205d5e6e052c4e1c8
f115a882d98eb9c67afc2b90df89e77848e2cad4d99648f7536c0357b05d9c8a	cohort2:NOEXT1B	NOEXT1B	retrieval	7	retrieve	A24	B24	cf75e6e515885fe8f8928a3a2f0fb534c43abb8b15ae206205d5e6e052c4e1c8
2921f1dcd03752c396b76cbc5c9c86e88c32ba76e908a9988264ac4cd3d36d9a	cohort2:EXT2R	EXT2R	extinction1	3	extinction1	A2	B2	cf75e6e515885fe8f8928a3a2f0fb534c43abb8b15ae206205d5e6e052c4e1c8
a0ae156d98f463efac7fc3c450c9fa2d8aa9f0f7005d31c43621577944ef3062	cohort2:EXT2G	EXT2G	extinction1	4	extinction1	A3	B3	cf75e6e515885fe8f8928a3a2f0fb534c43abb8b15ae206205d5e6e052c4e1c8
5531762750bca34b586da3f3c8a722c81e0ead3a08e73ba37871ffcc119e4f01	cohort2:EXT2B	EXT2B	extinction1	6	extinction1	A4	B4	cf75e6e515885fe8f8928a3a2f0fb534c43abb8b15ae206205d5e6e052c4e1c8
41435dcc4a357d8703392f9188bfb8ac9a0dc388670aa913903d330238ad8d6a	cohort2:EXT3R	EXT3R	extinction1	5	extinction1	A5	B5	cf75e6e515885fe8f8928a3a2f0fb534c43abb8b15ae206205d5e6e052c4e1c8
e39c493a827bddd8e7a3e3bbdcb229497a90dbe1d3897af5a5583d4c1f722600	cohort2:EXT3G	EXT3G	extinction1	0	extinction1	A6	B6	cf75e6e515885fe8f8928a3a2f0fb534c43abb8b15ae206205d5e6e052c4e1c8
04d2aaac2bcd815e9a4f6e9cdfab376dfbfebf20f6bd95d1f45f0a5861dfa103	cohort2:EXT3B	EXT3B	extinction1	4	extinction1	A7	B7	cf75e6e515885fe8f8928a3a2f0fb534c43abb8b15ae206205d5e6e052c4e1c8
075e37314c4a089597379316b3b0ad88a10b587c512346c035b6f60f8fd57459	cohort2:NOEXT2G	NOEXT2G	extinction1	5	extinction1	A8	B8	cf75e6e515885fe8f8928a3a2f0fb534c43abb8b15ae206205d5e6e052c4e1c8
be8e9367bb0a12922033efe6979db16d1eb1eb58c17c0831b99dbc20944944f9	cohort2:NOEXT2B	NOEXT2B	extinction1	0	extinction1	A9	B9	cf75e6e515885fe8f8928a3a2f0fb534c43abb8b15ae206205d5e6e052c4e1c8
1f7945bdf0e4449adba9c3e018a893cba4754bdcf782298040ebc7a82092ba68	cohort2:NOEXT3R	NOEXT3R	extinction1	0	extinction1	A10	B10	cf75e6e515885fe8f8928a3a2f0fb534c43abb8b15ae206205d5e6e052c4e1c8
a2ccf04abbe8c536fe6f61d3af32882a0d65c1c7c44a15031c5f8e72f71bfc0b	cohort2:NOEXT3G	NOEXT3G	extinction1	0	extinction1	A11	B11	cf75e6e515885fe8f8928a3a2f0fb534c43abb8b15ae206205d5e6e052c4e1c8
1c604e77ddffb16a1f7fe19ce00a5d19ba9e9c0c2870f2291c6b3d0f06ad71a3	cohort2:NOEXT3B	NOEXT3B	extinction1	4	extinction1	A12	B12	cf75e6e515885fe8f8928a3a2f0fb534c43abb8b15ae206205d5e6e052c4e1c8
36b54ebfb243bdba504b94bb6985c5435ded6f092be7379229de4e42eaeff107	cohort2:EXT1R	EXT1R	extinction1	1	extinction1	A19	B19	cf75e6e515885fe8f8928a3a2f0fb534c43abb8b15ae206205d5e6e052c4e1c8
e6a56b50f8fa55c51a12d3a78f866d203daefd2699ce7a0e6ece9ddbf2f1593c	cohort2:EXT1G	EXT1G	extinction1	1	extinction1	A20	B20	cf75e6e515885fe8f8928a3a2f0fb534c43abb8b15ae206205d5e6e052c4e1c8
dd3f45294aaa770b16257d97b879e33c2a50f3b8e2cb940d3204db80821ae20f	cohort2:EXT1B	EXT1B	extinction1	1	extinction1	A21	B21	cf75e6e515885fe8f8928a3a2f0fb534c43abb8b15ae206205d5e6e052c4e1c8
71ad7b147c90aa230c3be1f19b38ccce4a28c98499a61ee1e37f9484f82f1229	cohort2:NOEXT1R	NOEXT1R	extinction1	4	extinction1	A22	B22	cf75e6e515885fe8f8928a3a2f0fb534c43abb8b15ae206205d5e6e052c4e1c8
de8ad83ec983551e90299575b40f73f23f77735c64e926a6e3831ef71979e3c6	cohort2:NOEXT1G	NOEXT1G	extinction1	0	extinction1	A23	B23	cf75e6e515885fe8f8928a3a2f0fb534c43abb8b15ae206205d5e6e052c4e1c8
6fad0ac87d4900d1a613bd04f824f72a2184ee14da1f88b2d73319311b577c90	cohort2:NOEXT1B	NOEXT1B	extinction1	0	extinction1	A24	B24	cf75e6e515885fe8f8928a3a2f0fb534c43abb8b15ae206205d5e6e052c4e1c8
1e8eb30c4fa9e520d3233d9241f3835916c9d502097955201e2cff52de5c8171	cohort2:EXT2R	EXT2R	LTM1	1	LTM	A2	B2	cf75e6e515885fe8f8928a3a2f0fb534c43abb8b15ae206205d5e6e052c4e1c8
5c870d9911b8a397df4cf908b332b5145b2ae254e0660fc32d72508e833a8c5e	cohort2:EXT2G	EXT2G	LTM1	5	LTM	A3	B3	cf75e6e515885fe8f8928a3a2f0fb534c43abb8b15ae206205d5e6e052c4e1c8
bfab76867d3716b2f4366a5e0dfd06c920b1347987ac0123038e31c825f5e07d	cohort2:EXT2B	EXT2B	LTM1	5	LTM	A4	B4	cf75e6e515885fe8f8928a3a2f0fb534c43abb8b15ae206205d5e6e052c4e1c8
b5ac2b3e3af974965e8801b3537d3de3c20727aff8570a0556404b81293a9f49	cohort2:EXT3R	EXT3R	LTM1	6	LTM	A5	B5	cf75e6e515885fe8f8928a3a2f0fb534c43abb8b15ae206205d5e6e052c4e1c8
768b1ea586a9cf9528b4ea331b107652a6ddf7a9ff11015e5fe1d30d6c6eeb6d	cohort2:EXT3G	EXT3G	LTM1	0	LTM	A6	B6	cf75e6e515885fe8f8928a3a2f0fb534c43abb8b15ae206205d5e6e052c4e1c8
0a00c32711beb13cac7bfd026eb72a0a085a966bc90a5a6f92c030ceef8292c4	cohort2:EXT3B	EXT3B	LTM1	0	LTM	A7	B7	cf75e6e515885fe8f8928a3a2f0fb534c43abb8b15ae206205d5e6e052c4e1c8
d50c7803df633dd69ce266cf62b15c4715c6080d775f1e00adf661cae1e42e90	cohort2:NOEXT2G	NOEXT2G	LTM1	1	LTM	A8	B8	cf75e6e515885fe8f8928a3a2f0fb534c43abb8b15ae206205d5e6e052c4e1c8
436efcb33021ea2ba33904602e4f92c078459bd8e479cf29c656bb9e6cb9b516	cohort2:NOEXT2B	NOEXT2B	LTM1	8	LTM	A9	B9	cf75e6e515885fe8f8928a3a2f0fb534c43abb8b15ae206205d5e6e052c4e1c8
c8535d7d3cab1e07c9805a1e0d6d46a714f93100e8da004a4de39e866ed9cf0a	cohort2:NOEXT3R	NOEXT3R	LTM1	7	LTM	A10	B10	cf75e6e515885fe8f8928a3a2f0fb534c43abb8b15ae206205d5e6e052c4e1c8
01c0b026bd9c434b31fd06b7e12a481b4476078ee371b7749a463b8634d4c5f0	cohort2:NOEXT3G	NOEXT3G	LTM1	4	LTM	A11	B11	cf75e6e515885fe8f8928a3a2f0fb534c43abb8b15ae206205d5e6e052c4e1c8
91b2cdb849565c33f99381d6096d4075175a670df3566eb96e2c2ddd64347b4e	cohort2:NOEXT3B	NOEXT3B	LTM1	7	LTM	A12	B12	cf75e6e515885fe8f8928a3a2f0fb534c43abb8b15ae206205d5e6e052c4e1c8
977a4d461d033ce6762488949a2e09a09a1cccd5bb27d566711876f7decab75f	cohort2:EXT1R	EXT1R	LTM1	4	LTM	A19	B19	cf75e6e515885fe8f8928a3a2f0fb534c43abb8b15ae206205d5e6e052c4e1c8
65464d6eb1b7438fcc254077b498b12db581284bb36b8445ad3b61f0d233c8fe	cohort2:EXT1G	EXT1G	LTM1	8	LTM	A20	B20	cf75e6e515885fe8f8928a3a2f0fb534c43abb8b15ae206205d5e6e052c4e1c8
1aa2590a4f8aa983617119e4c686ccc27d5b64ef08557644a4792eded3352476	cohort2:EXT1B	EXT1B	LTM1	5	LTM	A21	B21	cf75e6e515885fe8f8928a3a2f0fb534c43abb8b15ae206205d5e6e052c4e1c8
ba54c4d4bc0724a707da2ff5d176679e478eeff49c14113ee7078aa72f19b27c	cohort2:NOEXT1R	NOEXT1R	LTM1	7	LTM	A22	B22	cf75e6e515885fe8f8928a3a2f0fb534c43abb8b15ae206205d5e6e052c4e1c8
b52e2c9a3c0e46cf23fef0e2e59dabc05883e3c1ae8dbbaa4601a29e30ebe2d7	cohort2:NOEXT1G	NOEXT1G	LTM1	7	LTM	A23	B23	cf75e6e515885fe8f8928a3a2f0fb534c43abb8b15ae206205d5e6e052c4e1c8
ad305370fc13e3cc227813edad5f53881b0ec81fc9562a4468712bf0541e7910	cohort2:NOEXT1B	NOEXT1B	LTM1	5	LTM	A24	B24	cf75e6e515885fe8f8928a3a2f0fb534c43abb8b15ae206205d5e6e052c4e1c8
2a4372791a65dc480e297a8de8ac88569c48a9fea612e4b4b6bc1de64f5d5039	cohort2:EXT2R	EXT2R	renewal	3	renewal	A2	B2	cf75e6e515885fe8f8928a3a2f0fb534c43abb8b15ae206205d5e6e052c4e1c8
d88e68b2cee496a9a305f6985170b8e91fabcf61e0956c55a2d7c52d9a84d02f	cohort2:EXT2G	EXT2G	renewal	0	renewal	A3	B3	cf75e6e515885fe8f8928a3a2f0fb534c43abb8b15ae206205d5e6e052c4e1c8
e0834c541d05fab87927d5251395578f79cae40f03a73b069e8a3f079f35c081	cohort2:EXT2B	EXT2B	renewal	4	renewal	A4	B4	cf75e6e515885fe8f8928a3a2f0fb534c43abb8b15ae206205d5e6e052c4e1c8
08611671d7b518daac39e754b64c13434067cf459bdb6ab7181c4cb50a37488c	cohort2:EXT3R	EXT3R	renewal	10	renewal	A5	B5	cf75e6e515885fe8f8928a3a2f0fb534c43abb8b15ae206205d5e6e052c4e1c8
0a5c70514937df730fc81770be39b27b02d7115a225ee9aa1ad264ad0825a124	cohort2:EXT3G	EXT3G	renewal	0	renewal	A6	B6	cf75e6e515885fe8f8928a3a2f0fb534c43abb8b15ae206205d5e6e052c4e1c8
411e874ef2251ac5b01011c7951a3432049081e7ae3836a149305627f90ad7c5	cohort2:EXT3B	EXT3B	renewal	0	renewal	A7	B7	cf75e6e515885fe8f8928a3a2f0fb534c43abb8b15ae206205d5e6e052c4e1c8
539e0572a7e1b0c6da7fa83c38e8050829aa7dfc632b57df3631d32178e62790	cohort2:NOEXT2G	NOEXT2G	renewal	1	renewal	A8	B8	cf75e6e515885fe8f8928a3a2f0fb534c43abb8b15ae206205d5e6e052c4e1c8
24e191f77f7aa9c27755141af55ac067b9694b2894a17d72f7d239e040352774	cohort2:NOEXT2B	NOEXT2B	renewal	8	renewal	A9	B9	cf75e6e515885fe8f8928a3a2f0fb534c43abb8b15ae206205d5e6e052c4e1c8
d21b8d40b9aa2ee630d0263fa09635e5058443cc328f6db4c648d885e65c3b61	cohort2:NOEXT3R	NOEXT3R	renewal	7	renewal	A10	B10	cf75e6e515885fe8f8928a3a2f0fb534c43abb8b15ae206205d5e6e052c4e1c8
48ab86bdf3ea5f595c491ccdf7c4b2b73981dd2343d957cac720954920b1ec57	cohort2:NOEXT3G	NOEXT3G	renewal	7	renewal	A11	B11	cf75e6e515885fe8f8928a3a2f0fb534c43abb8b15ae206205d5e6e052c4e1c8
bee941d974fd6b90a6d9abebc3b9314252d074dd39905ab5cc2b3a5a171751c1	cohort2:NOEXT3B	NOEXT3B	renewal	5	renewal	A12	B12	cf75e6e515885fe8f8928a3a2f0fb534c43abb8b15ae206205d5e6e052c4e1c8
0c43c6a36266acd0e9d2a2e26eea38c661bd24d35b8e67fb19eda4dc28079f77	cohort2:EXT1R	EXT1R	renewal	0	renewal	A19	B19	cf75e6e515885fe8f8928a3a2f0fb534c43abb8b15ae206205d5e6e052c4e1c8
5240bec0ee58ba4ceeae6942c1418483aa918193001889445a401a1120523694	cohort2:EXT1G	EXT1G	renewal	5	renewal	A20	B20	cf75e6e515885fe8f8928a3a2f0fb534c43abb8b15ae206205d5e6e052c4e1c8
2c0e275a16a1eec64543227c247fd26079dee2701794abf852272a2f6b879357	cohort2:EXT1B	EXT1B	renewal	1	renewal	A21	B21	cf75e6e515885fe8f8928a3a2f0fb534c43abb8b15ae206205d5e6e052c4e1c8
6632e7e44691dc62618919e9114b8092c94bca21ce525dfbe387c44bbf8480c6	cohort2:NOEXT1R	NOEXT1R	renewal	0	renewal	A22	B22	cf75e6e515885fe8f8928a3a2f0fb534c43abb8b15ae206205d5e6e052c4e1c8
e000e0b5d86ab6504aca1e96c7652b99d148b418817a56d362df862f611095f2	cohort2:NOEXT1G	NOEXT1G	renewal	7	renewal	A23	B23	cf75e6e515885fe8f8928a3a2f0fb534c43abb8b15ae206205d5e6e052c4e1c8
c623441d9a018048618c1a441b2ae5c02abdf951acf05fb9b3d4328f2f185891	cohort2:NOEXT1B	NOEXT1B	renewal	7	renewal	A24	B24	cf75e6e515885fe8f8928a3a2f0fb534c43abb8b15ae206205d5e6e052c4e1c8
2b7c53c7410dda133032000e3d92881029ff5938b39ccee9c9f2ed4ba3080f9c	cohort2:EXT2R	EXT2R	extinction2	3	extinction2	A2	B2	cf75e6e515885fe8f8928a3a2f0fb534c43abb8b15ae206205d5e6e052c4e1c8
28a353249b544c428d124003de56a672563b017a5419dda7a5843920edc265a6	cohort2:EXT2G	EXT2G	extinction2	0	extinction2	A3	B3	cf75e6e515885fe8f8928a3a2f0fb534c43abb8b15ae206205d5e6e052c4e1c8
22c3f9e2a0d085232373c0d3784dfe01c0d92bd63f0d27d11d8ec09d287d6288	cohort2:EXT2B	EXT2B	extinction2	3	extinction2	A4	B4	cf75e6e515885fe8f8928a3a2f0fb534c43abb8b15ae206205d5e6e052c4e1c8
793328738ffdd91bf99446e69b59093b7ef906960c26559c1708db8d1f01548e	cohort2:EXT3R	EXT3R	extinction2	0	extinction2	A5	B5	cf75e6e515885fe8f8928a3a2f0fb534c43abb8b15ae206205d5e6e052c4e1c8
2b6531aff3cb1d57699223c3f23ebdfe7a0839df6eff9ea484a0d5afe9179e41	cohort2:EXT3G	EXT3G	extinction2	0	extinction2	A6	B6	cf75e6e515885fe8f8928a3a2f0fb534c43abb8b15ae206205d5e6e052c4e1c8
19a8ef58350bb7e44c772ff0d5cede01cca6d74b754da04b5fbbfe21a2d26a20	cohort2:EXT3B	EXT3B	extinction2	0	extinction2	A7	B7	cf75e6e515885fe8f8928a3a2f0fb534c43abb8b15ae206205d5e6e052c4e1c8
0beaaf03dc30d78eefbb0b8987742f484b5b3de64922a8151a081fe89848df55	cohort2:NOEXT2G	NOEXT2G	extinction2	6	extinction2	A8	B8	cf75e6e515885fe8f8928a3a2f0fb534c43abb8b15ae206205d5e6e052c4e1c8
6993f777aae1013ffd19fd17676edbcd49fd7e8a4ff1bd30c6ade7c1ee0d3c11	cohort2:NOEXT2B	NOEXT2B	extinction2	0	extinction2	A9	B9	cf75e6e515885fe8f8928a3a2f0fb534c43abb8b15ae206205d5e6e052c4e1c8
553f560e96aa9bad79de1ed495f901618a04576cceca114055f0bc82bf2fc9e4	cohort2:NOEXT3R	NOEXT3R	extinction2	0	extinction2	A10	B10	cf75e6e515885fe8f8928a3a2f0fb534c43abb8b15ae206205d5e6e052c4e1c8
5653ea0c6f7f5a903e2218aaefb204ccc6bc18f309ba88509225d25be9991c45	cohort2:NOEXT3G	NOEXT3G	extinction2	8	extinction2	A11	B11	cf75e6e515885fe8f8928a3a2f0fb534c43abb8b15ae206205d5e6e052c4e1c8
f56d31aa6ade642b771baed7aef28c9ec0ce5f7df37b5e11dbde43aa205cfb7c	cohort2:NOEXT3B	NOEXT3B	extinction2	10	extinction2	A12	B12	cf75e6e515885fe8f8928a3a2f0fb534c43abb8b15ae206205d5e6e052c4e1c8
a2b854b98bdebbd5935febb430c94399b5ff0772996a0d68a95527b0a89eb9e2	cohort2:EXT1R	EXT1R	extinction2	0	extinction2	A19	B19	cf75e6e515885fe8f8928a3a2f0fb534c43abb8b15ae206205d5e6e052c4e1c8
5ff369ccd74d65b4558c7199b23f02f98103952d959b4bd6c3c3f08465915b67	cohort2:EXT1G	EXT1G	extinction2	4	extinction2	A20	B20	cf75e6e515885fe8f8928a3a2f0fb534c43abb8b15ae206205d5e6e052c4e1c8
75c1ccddd010d532960668bd5637a13f6410b310b12b65c709519b55f45d5aca	cohort2:EXT1B	EXT1B	extinction2	0	extinction2	A21	B21	cf75e6e515885fe8f8928a3a2f0fb534c43abb8b15ae206205d5e6e052c4e1c8
951cbc0fd4c6b92bd7fbef788453e38ef11e3242b68a13f5512d6cf8f9c89523	cohort2:NOEXT1R	NOEXT1R	extinction2	0	extinction2	A22	B22	cf75e6e515885fe8f8928a3a2f0fb534c43abb8b15ae206205d5e6e052c4e1c8
2e001aec63f243450410f0c897b79cadec4c56af441333b28402f2785b563f31	cohort2:NOEXT1G	NOEXT1G	extinction2	0	extinction2	A23	B23	cf75e6e515885fe8f8928a3a2f0fb534c43abb8b15ae206205d5e6e052c4e1c8
60a6025b29411a7872eae12f0d9ca7c22469545edad60de895c31a90065eb826	cohort2:NOEXT1B	NOEXT1B	extinction2	0	extinction2	A24	B24	cf75e6e515885fe8f8928a3a2f0fb534c43abb8b15ae206205d5e6e052c4e1c8
8a855d878be114e073c2c0eb022d40b5ce68a6014a779225c1006110dab26916	cohort2:EXT2R	EXT2R	extinction3	4	extinction3	A2	B2	cf75e6e515885fe8f8928a3a2f0fb534c43abb8b15ae206205d5e6e052c4e1c8
f742033a9389ef5739c166a277c475c4856e286842c53eb15cdeff1329f8d663	cohort2:EXT2G	EXT2G	extinction3	5	extinction3	A3	B3	cf75e6e515885fe8f8928a3a2f0fb534c43abb8b15ae206205d5e6e052c4e1c8
b549d7c1b82e4fe5651d660fde589378d62656756bcd95f9eff1b5f526857910	cohort2:EXT2B	EXT2B	extinction3	7	extinction3	A4	B4	cf75e6e515885fe8f8928a3a2f0fb534c43abb8b15ae206205d5e6e052c4e1c8
f7836a07e3e18badf23191cf7ead97b5378e15eefbfd3708942066ffd2f5ec19	cohort2:EXT3R	EXT3R	extinction3	0	extinction3	A5	B5	cf75e6e515885fe8f8928a3a2f0fb534c43abb8b15ae206205d5e6e052c4e1c8
7d2c3a958680480a5baba45515f1ff6d462cc8ecaa6cc6d7ea2e901f9a2a9816	cohort2:EXT3G	EXT3G	extinction3	4	extinction3	A6	B6	cf75e6e515885fe8f8928a3a2f0fb534c43abb8b15ae206205d5e6e052c4e1c8
b7e3ba81e747ac8d54f10b7723bc06bbec4cbc1d8b3b84c601612e5fd279c902	cohort2:EXT3B	EXT3B	extinction3	2	extinction3	A7	B7	cf75e6e515885fe8f8928a3a2f0fb534c43abb8b15ae206205d5e6e052c4e1c8
92ac07f8b30c88ff3d6cca5b5a044e717826f9f14ba4bfb4754c89afdfcb4296	cohort2:NOEXT2G	NOEXT2G	extinction3	0	extinction3	A8	B8	cf75e6e515885fe8f8928a3a2f0fb534c43abb8b15ae206205d5e6e052c4e1c8
f8c0676c1c4cb5bda95576c2000c99ed5b4585393f77dc3aa0ad9985dc38c66a	cohort2:NOEXT2B	NOEXT2B	extinction3	0	extinction3	A9	B9	cf75e6e515885fe8f8928a3a2f0fb534c43abb8b15ae206205d5e6e052c4e1c8
93fa8ea007b82c88554ad9524fdd9fb9bd312e745c844ebeb543708fb47f67c6	cohort2:NOEXT3R	NOEXT3R	extinction3	0	extinction3	A10	B10	cf75e6e515885fe8f8928a3a2f0fb534c43abb8b15ae206205d5e6e052c4e1c8
6f1b8b2f51f82a71f41d99631a10a1f8850fa0458609b08d725fbb172c77fc4a	cohort2:NOEXT3G	NOEXT3G	extinction3	0	extinction3	A11	B11	cf75e6e515885fe8f8928a3a2f0fb534c43abb8b15ae206205d5e6e052c4e1c8
417262bd9d6f4e499d225d91fbb5f1e630f58533db71be359a05031f046c5924	cohort2:NOEXT3B	NOEXT3B	extinction3	5	extinction3	A12	B12	cf75e6e515885fe8f8928a3a2f0fb534c43abb8b15ae206205d5e6e052c4e1c8
f7570814a9bb64ae9c9c3666cb145c0412f0f0fb090bc1dc3e01bf765bab0d6f	cohort2:EXT1R	EXT1R	extinction3	0	extinction3	A19	B19	cf75e6e515885fe8f8928a3a2f0fb534c43abb8b15ae206205d5e6e052c4e1c8
d6d4075bfb6a39ab11ca8c09741c0580fdae2ff5888fef44898f9857239b116c	cohort2:EXT1G	EXT1G	extinction3	9	extinction3	A20	B20	cf75e6e515885fe8f8928a3a2f0fb534c43abb8b15ae206205d5e6e052c4e1c8
1feb03a5965284e841778a2f06b23a04d3b36e565f895ba3d4139f59b1bed938	cohort2:EXT1B	EXT1B	extinction3	0	extinction3	A21	B21	cf75e6e515885fe8f8928a3a2f0fb534c43abb8b15ae206205d5e6e052c4e1c8
76ecbf0fec4d3d1d63285e7092139d4e3a85056b8a92ba1c99bebee63ce43dd1	cohort2:NOEXT1R	NOEXT1R	extinction3	0	extinction3	A22	B22	cf75e6e515885fe8f8928a3a2f0fb534c43abb8b15ae206205d5e6e052c4e1c8
7f48eb485cc886c33a189df099def04799362f7888b151895af3b0a24bde0608	cohort2:NOEXT1G	NOEXT1G	extinction3	0	extinction3	A23	B23	cf75e6e515885fe8f8928a3a2f0fb534c43abb8b15ae206205d5e6e052c4e1c8
7c03a95205d04b3ce49f2deef0b2c91951d0adbacf5acf1995a4cce00a38fc93	cohort2:NOEXT1B	NOEXT1B	extinction3	5	extinction3	A24	B24	cf75e6e515885fe8f8928a3a2f0fb534c43abb8b15ae206205d5e6e052c4e1c8
68d5d5cbbd60c7d7fd7f0a97c930537bb20399bfd53a0272421b0ec3cd808870	cohort2:EXT2R	EXT2R	extinction4	3	extinction4	A2	B2	cf75e6e515885fe8f8928a3a2f0fb534c43abb8b15ae206205d5e6e052c4e1c8
50ef0312c9230163d85bcea4c9d87cb61f4ee1ab2ec18d8c68bb66b42a7e96a8	cohort2:EXT2G	EXT2G	extinction4	2	extinction4	A3	B3	cf75e6e515885fe8f8928a3a2f0fb534c43abb8b15ae206205d5e6e052c4e1c8
6615ecd5d36362789520d1508f3c106eb12cfc1e40315b3d616f2b3e5d0f9633	cohort2:EXT2B	EXT2B	extinction4	3	extinction4	A4	B4	cf75e6e515885fe8f8928a3a2f0fb534c43abb8b15ae206205d5e6e052c4e1c8
b134fd617681eb62ac46f283fe1550b966a220af2b4c7ef206fe7ef66d03a235	cohort2:EXT3R	EXT3R	extinction4	0	extinction4	A5	B5	cf75e6e515885fe8f8928a3a2f0fb534c43abb8b15ae206205d5e6e052c4e1c8
55a95c5f2a5651f4202b67cd288577f5cd6fe590fcd956c00399a958931a9a6b	cohort2:EXT3G	EXT3G	extinction4	1	extinction4	A6	B6	cf75e6e515885fe8f8928a3a2f0fb534c43abb8b15ae206205d5e6e052c4e1c8
59df615c3759ce4ebcde67377c3972dd8b5e2814f5ed06b0dde1b4a27da44898	cohort2:EXT3B	EXT3B	extinction4	3	extinction4	A7	B7	cf75e6e515885fe8f8928a3a2f0fb534c43abb8b15ae206205d5e6e052c4e1c8
d141b16c44926066a086f64ac5470d7e83ea988832ab31242df7aadb81b2261c	cohort2:NOEXT2G	NOEXT2G	extinction4	0	extinction4	A8	B8	cf75e6e515885fe8f8928a3a2f0fb534c43abb8b15ae206205d5e6e052c4e1c8
6f01c64e36230a059374b59d7e3d337bcb46e50cf3c7b60325c2d7d5037c65de	cohort2:NOEXT2B	NOEXT2B	extinction4	0	extinction4	A9	B9	cf75e6e515885fe8f8928a3a2f0fb534c43abb8b15ae206205d5e6e052c4e1c8
b54a0b0832c3f8899ff2c0ae0169b69c08e931c95d28d42eca2eadd4cb527bc0	cohort2:NOEXT3R	NOEXT3R	extinction4	0	extinction4	A10	B10	cf75e6e515885fe8f8928a3a2f0fb534c43abb8b15ae206205d5e6e052c4e1c8
600e39841eda2c24a176e3475f4bf69320a133e9baee342c2919c42de2fa34cc	cohort2:NOEXT3G	NOEXT3G	extinction4	2	extinction4	A11	B11	cf75e6e515885fe8f8928a3a2f0fb534c43abb8b15ae206205d5e6e052c4e1c8
cc8d75dd7e1681f479a01a441ea4a9a3dd0ea90302c5413a12a6aaab706278ca	cohort2:NOEXT3B	NOEXT3B	extinction4	10	extinction4	A12	B12	cf75e6e515885fe8f8928a3a2f0fb534c43abb8b15ae206205d5e6e052c4e1c8
5ffbf356a6dd9909a3b7e683fe9e8c961250cd0eb3b2817018236c7084d7dafd	cohort2:EXT1R	EXT1R	extinction4	0	extinction4	A19	B19	cf75e6e515885fe8f8928a3a2f0fb534c43abb8b15ae206205d5e6e052c4e1c8
1ada792eb8e1704389ab4ca626c4098cb792873207d60f0f7aa2a894a75b7347	cohort2:EXT1G	EXT1G	extinction4	0	extinction4	A20	B20	cf75e6e515885fe8f8928a3a2f0fb534c43abb8b15ae206205d5e6e052c4e1c8
45f2f60eeef35862743af62d6d085aebe96614283a037917f33cf45270498547	cohort2:EXT1B	EXT1B	extinction4	4	extinction4	A21	B21	cf75e6e515885fe8f8928a3a2f0fb534c43abb8b15ae206205d5e6e052c4e1c8
f5fd819771a57adf39f5a685b9211a643a3aaaf5338403bba07687a4e216d7f9	cohort2:NOEXT1R	NOEXT1R	extinction4	0	extinction4	A22	B22	cf75e6e515885fe8f8928a3a2f0fb534c43abb8b15ae206205d5e6e052c4e1c8
16b300367eac07b3bcec914e1c4fbd01acedf1354e71d7a65378d207be74e64d	cohort2:NOEXT1G	NOEXT1G	extinction4	7	extinction4	A23	B23	cf75e6e515885fe8f8928a3a2f0fb534c43abb8b15ae206205d5e6e052c4e1c8
b1a6553e21f766af38e7560509f0c512d08a4d9263bb3273ef7dd8997111e499	cohort2:NOEXT1B	NOEXT1B	extinction4	0	extinction4	A24	B24	cf75e6e515885fe8f8928a3a2f0fb534c43abb8b15ae206205d5e6e052c4e1c8
eda0597c9cc36fe78539d7dfa6ad2c87db24c2c3178d65bf6ded7aaa7788c681	cohort2:EXT2R	EXT2R	LTM2	0	LTM2	A2	B2	cf75e6e515885fe8f8928a3a2f0fb534c43abb8b15ae206205d5e6e052c4e1c8
88a95dfafa55d193827e0e6870d55e707151eb6d61e82dae1199c84719ba7f1d	cohort2:EXT2G	EXT2G	LTM2	0	LTM2	A3	B3	cf75e6e515885fe8f8928a3a2f0fb534c43abb8b15ae206205d5e6e052c4e1c8
189cbad821bfe9846359b2f69d18a6d4aed83490cebac52214e86faa67f8342c	cohort2:EXT2B	EXT2B	LTM2	0	LTM2	A4	B4	cf75e6e515885fe8f8928a3a2f0fb534c43abb8b15ae206205d5e6e052c4e1c8
b1279eadd473c2f7b965adb76507d37a089b7b62bcbc21fab553c4038c6a3775	cohort2:EXT3R	EXT3R	LTM2	0	LTM2	A5	B5	cf75e6e515885fe8f8928a3a2f0fb534c43abb8b15ae206205d5e6e052c4e1c8
882fdfe78d4eea336d9b5c2dbd40da54f015d6ae13749521443964d4d962a859	cohort2:EXT3G	EXT3G	LTM2	0	LTM2	A6	B6	cf75e6e515885fe8f8928a3a2f0fb534c43abb8b15ae206205d5e6e052c4e1c8
fdc734bebf3b98dedfb79e8de31d5ae5c0f48ee4f23565c1ea6cd6bee0caf3fa	cohort2:EXT3B	EXT3B	LTM2	0	LTM2	A7	B7	cf75e6e515885fe8f8928a3a2f0fb534c43abb8b15ae206205d5e6e052c4e1c8
e04ffbb14f81b727d217d25094ad29aa55862379bbd1b882189feb3f6e8f411f	cohort2:NOEXT2G	NOEXT2G	LTM2	6	LTM2	A8	B8	cf75e6e515885fe8f8928a3a2f0fb534c43abb8b15ae206205d5e6e052c4e1c8
4b8467594834a3c983a6921599d527dceefd44bdb13ac4d3903e130ef8e36fda	cohort2:NOEXT2B	NOEXT2B	LTM2	0	LTM2	A9	B9	cf75e6e515885fe8f8928a3a2f0fb534c43abb8b15ae206205d5e6e052c4e1c8
d65b3d277d757f2792fcb158ad645bd11772cd50399d9905eeaa1c3922d04a0b	cohort2:NOEXT3R	NOEXT3R	LTM2	5	LTM2	A10	B10	cf75e6e515885fe8f8928a3a2f0fb534c43abb8b15ae206205d5e6e052c4e1c8
6e748c5109295214c9631fe31978dcfe23545fbb960fed8c8afacd2c36ac3e21	cohort2:NOEXT3G	NOEXT3G	LTM2	5	LTM2	A11	B11	cf75e6e515885fe8f8928a3a2f0fb534c43abb8b15ae206205d5e6e052c4e1c8
6c50dc242ea40eaccef7398316eea132b13437a1da98d5d073753925e3908a18	cohort2:NOEXT3B	NOEXT3B	LTM2	5	LTM2	A12	B12	cf75e6e515885fe8f8928a3a2f0fb534c43abb8b15ae206205d5e6e052c4e1c8
4f99af268cdfce0ddff71493ce975f905558aac0af551ce5f040fd1d3f8349ce	cohort2:EXT1R	EXT1R	LTM2	0	LTM2	A19	B19	cf75e6e515885fe8f8928a3a2f0fb534c43abb8b15ae206205d5e6e052c4e1c8
557cf17d6b7610520c809463c311488ff7180d666b7a3e68765cab8a08b63ead	cohort2:EXT1G	EXT1G	LTM2	5	LTM2	A20	B20	cf75e6e515885fe8f8928a3a2f0fb534c43abb8b15ae206205d5e6e052c4e1c8
53d5e3153832d7998974919e6ad294ea6ca8df9f9e6fc8525fb8200588eff782	cohort2:EXT1B	EXT1B	LTM2	0	LTM2	A21	B21	cf75e6e515885fe8f8928a3a2f0fb534c43abb8b15ae206205d5e6e052c4e1c8
afbb413e6dbc4d6e1e0074b2fc1e2a9571847e8304d4c2016db9cb4ab5f2bab5	cohort2:NOEXT1R	NOEXT1R	LTM2	0	LTM2	A22	B22	cf75e6e515885fe8f8928a3a2f0fb534c43abb8b15ae206205d5e6e052c4e1c8
bb295e269ec8f274336c1c930ec6c65c7423c64a2949bd51a0f5d0e027c57f18	cohort2:NOEXT1G	NOEXT1G	LTM2	6	LTM2	A23	B23	cf75e6e515885fe8f8928a3a2f0fb534c43abb8b15ae206205d5e6e052c4e1c8
b0f789dcf143c2c14656c163c4703f6ea0aa0f2d40273d88b4fbadc7e1a135e6	cohort2:NOEXT1B	NOEXT1B	LTM2	9	LTM2	A24	B24	cf75e6e515885fe8f8928a3a2f0fb534c43abb8b15ae206205d5e6e052c4e1c8
