## Supplementary material for "Multimodal temporal modeling of behavioral reorganization across threat learning and extinction in rats": Source code 1: Additional outcome analyses, exact inputs and complete results: investigator_summary__operator_reference__K4__v0.1__whole__posterior_data.csv

scenario	session_id	animal_key	subject_id	phase	group	learning_day	FF_logged_time	window	start_s	end_s	freezing_pct	physical_count	physical_covered_seconds	physical_coverage	physical_presses_per_min	session_seconds	whole_freezing_pct	whole_presses_per_min	boli_count	freezing_per10pp	occupancy_state0_per10pp	occupancy_state1_per10pp	occupancy_state2_per10pp	occupancy_state3_per10pp
operator	92339c652e217f594643aa653e72d01b6512b0ff6db239ef0d29fd57e3f47b3d	cohort2:EXT1B	EXT1B	learning	extinction	2024-12-30	2024-12-30T15:31:00	whole	0	1140	9.8137719298245614	66	1140	1	3.4736842105263159	1140	9.8137719298245614	3.4736842105263159	7	0.98137719298245618	4.80514594902181	3.2161884159358509	0.02556535684771339	1.9531002781946001
operator	f484c38fdace0d48ea7e400259bce3edd3fca91d409131e3e4bac7e9b62d008d	cohort2:EXT1B	EXT1B	retrieval	extinction	2024-12-30	2024-12-31T15:29:00	whole	0	360	17.819861111111109	0	360	1	0	360	17.819861111111109	0	3	1.7819861111111108	5.9938449457644412	3.3300640895095448	0.4986477690566653	0.1774431956693541
operator	2c0e275a16a1eec64543227c247fd26079dee2701794abf852272a2f6b879357	cohort2:EXT1B	EXT1B	renewal	extinction	2024-12-30	2025-01-02T14:32:00	whole	0	540	10.273981481481481	30	540	1	3.3333333333333335	540	10.273981481481481	3.3333333333333335	1	1.0273981481481482	3.2450870200494828	5.380487766688498	0.29329589860974931	1.0811293146522689
operator	1feb03a5965284e841778a2f06b23a04d3b36e565f895ba3d4139f59b1bed938	cohort2:EXT1B	EXT1B	extinction3	extinction	2024-12-30	2025-01-04T21:42:00	whole	0	1980	25.233712121212122	118	1979.9990230000001	0.99999950656565662	3.575759340160038	1980	25.233712121212122	3.575759340160038	0	2.5233712121212122	5.7103661357315056	1.5135313158768504	1.0407191353663474	1.7353834130253154
operator	53d5e3153832d7998974919e6ad294ea6ca8df9f9e6fc8525fb8200588eff782	cohort2:EXT1B	EXT1B	LTM2	extinction	2024-12-30	2025-01-06T20:47:00	whole	0	900	24.242166666666662	29	899.93298299999992	0.99992553666666661	1.9334773064984998	900	24.242166666666662	1.9334773064984998	0	2.4242166666666662	4.4355856179914586	3.0302495134333882	0.91338765170723224	1.6207772168678647
operator	0ac1cd24e4e9e2cfa74ad3ea40779e93a88e97b3d471d553fde6e1af7150182e	cohort2:EXT1G	EXT1G	learning	extinction	2024-12-30	2024-12-30T15:05:00	whole	0	1140	32.117719298245618	22	1139.9339600000001	0.99994207017543868	1.1579618173670341	1140	32.117719298245618	1.1579618173670341	8	3.2117719298245619	3.1420372956667744	4.809598560278963	1.1998102919834002	0.84855385207088585
operator	f36c049df5cc6cad19a6c869e7252bd7ae1b7ad900697e5fe9412618974206bc	cohort2:EXT1G	EXT1G	retrieval	extinction	2024-12-30	2024-12-31T14:31:00	whole	0	360	24.046250000000001	0	359.99899299999998	0.99999720277777771	0	360	24.046250000000001	0	6	2.4046250000000002	5.5510192074517528	3.2491816717335302	0.77860626322014248	0.42119285759463182
operator	65464d6eb1b7438fcc254077b498b12db581284bb36b8445ad3b61f0d233c8fe	cohort2:EXT1G	EXT1G	LTM1	extinction	2024-12-30	2025-01-01T14:30:00	whole	0	540	49.612037037037034	0	540	1	0	540	49.612037037037034	0	8	4.9612037037037036	3.6201669843338538	4.6650739016886558	1.6576009828943599	0.05715813108313713
operator	5240bec0ee58ba4ceeae6942c1418483aa918193001889445a401a1120523694	cohort2:EXT1G	EXT1G	renewal	extinction	2024-12-30	2025-01-02T14:48:00	whole	0	540	25.91694444444445	3	540	1	0.33333333333333331	540	25.91694444444445	0.33333333333333331	5	2.5916944444444452	3.520984633887938	4.2846091215606537	1.6286093012866982	0.56579694326467522
operator	d6d4075bfb6a39ab11ca8c09741c0580fdae2ff5888fef44898f9857239b116c	cohort2:EXT1G	EXT1G	extinction3	extinction	2024-12-30	2025-01-04T21:04:00	whole	0	1980	21.085631313131316	0	1980	1	0	1980	21.085631313131316	0	9	2.1085631313131317	8.0868298083767058	0.19722116569894257	1.5568615943092536	0.15908743161516695
operator	557cf17d6b7610520c809463c311488ff7180d666b7a3e68765cab8a08b63ead	cohort2:EXT1G	EXT1G	LTM2	extinction	2024-12-30	2025-01-06T20:27:00	whole	0	900	22.349499999999999	0	900	1	0	900	22.349499999999999	0	5	2.23495	8.0736124232931825	0.016260017088385374	1.6732213294818405	0.23690623013658613
operator	ea2a2e898c5b8d38c4d4db1d76387e859f97cf2d00fef2ddab59e4c609a74bcc	cohort2:EXT1R	EXT1R	learning	extinction	2024-12-30	2024-12-30T15:05:00	whole	0	1140	22.883508771929826	191	1139.9339600000001	0.99994207017543868	10.053213959868341	1140	22.883508771929826	10.053213959868341	4	2.2883508771929826	3.7966799092725347	2.8033872188806419	0.78974913772208	2.6101837341247474
operator	4f99af268cdfce0ddff71493ce975f905558aac0af551ce5f040fd1d3f8349ce	cohort2:EXT1R	EXT1R	LTM2	extinction	2024-12-30	2025-01-06T20:27:00	whole	0	900	26.262166666666669	63	900	1	4.2000000000000002	900	26.262166666666669	4.2000000000000002	0	2.6262166666666671	5.8890728124634615	0.7864523401395026	2.396004142855015	0.92847070454203162
operator	46b841459af2bdd8f5c1403ff7f062d0095bd6bff458c491ca43858775f5492a	cohort2:EXT2B	EXT2B	learning	extinction	2025-01-06	2025-01-06T14:58:00	whole	0	1140	20.776447368421053	53	1139.9339599999998	0.99994207017543846	2.7896352872933101	1140	20.776447368421053	2.7896352872933101	4	2.0776447368421054	4.8069758868191448	3.0664535863323548	0.14782381684361703	1.9787467100048619
operator	31c73e7f2cfae09a43165cbea689383fa4339bd27f313cc1df5218f432b97579	cohort2:EXT2B	EXT2B	retrieval	extinction	2025-01-06	2025-01-07T16:10:00	whole	0	360	61.305972222222223	0	360	1	0	360	61.305972222222223	0	0	6.1305972222222227	3.5649780102741189	0.062039963086255388	6.124700510830456	0.2482815158091666
operator	5531762750bca34b586da3f3c8a722c81e0ead3a08e73ba37871ffcc119e4f01	cohort2:EXT2B	EXT2B	extinction1	extinction	2025-01-06	2025-01-07T18:00:00	whole	0	3420	88.783435672514614	0	3419.931885	0.99998008333333332	0	3420	88.783435672514614	0	6	8.878343567251461	0.89564101356423254	0.033506324849102695	9.0607455134494899	0.010107148137227731
operator	e0834c541d05fab87927d5251395578f79cae40f03a73b069e8a3f079f35c081	cohort2:EXT2B	EXT2B	renewal	extinction	2025-01-06	2025-01-09T15:40:00	whole	0	720	47.664375	0	720	1	0	720	47.664375	0	4	4.7664375000000003	5.1493171097209354	2.7314458145152924	2.0603437516139618	0.058893324149842233
operator	22c3f9e2a0d085232373c0d3784dfe01c0d92bd63f0d27d11d8ec09d287d6288	cohort2:EXT2B	EXT2B	extinction2	extinction	2025-01-06	2025-01-10T17:26:00	whole	0	1980	58.708055555555553	0	1980	1	0	1980	58.708055555555553	0	3	5.8708055555555552	3.0807486457520525	0.77391380293553469	6.0514896617925693	0.093847889519886638
operator	b549d7c1b82e4fe5651d660fde589378d62656756bcd95f9eff1b5f526857910	cohort2:EXT2B	EXT2B	extinction3	extinction	2025-01-06	2025-01-11T17:45:00	whole	0	1980	51.068762626262632	0	1979.9990229999999	0.9999995065656565	0	1980	51.068762626262632	0	7	5.1068762626262636	3.8718811889829268	0.0098244378560583372	6.0743471123359747	0.043947260825018514
operator	2daf2fced65be827e77d5869823d9b744373781ef3159212a780bf7610c891f9	cohort2:EXT2G	EXT2G	learning	extinction	2025-01-06	2025-01-06T14:30:00	whole	0	1140	12.599166666666665	108	1139.9990230000001	0.99999914298245618	5.6842153977881082	1140	12.599166666666665	5.6842153977881082	5	1.2599166666666666	4.125776770312803	2.7554531829762863	0.045812587635349206	3.0729574590755502
operator	50844004162b29214a1d89a92d0b39bec2ee470df989010eebc6f580b27ec2c3	cohort2:EXT2G	EXT2G	retrieval	extinction	2025-01-06	2025-01-07T13:04:00	whole	0	360	41.77708333333333	0	360	1	0	360	41.77708333333333	0	3	4.1777083333333334	4.5612572679070533	0.57420876383238639	4.7461957596308091	0.1183382086297487
operator	a0ae156d98f463efac7fc3c450c9fa2d8aa9f0f7005d31c43621577944ef3062	cohort2:EXT2G	EXT2G	extinction1	extinction	2025-01-06	2025-01-07T14:54:00	whole	0	3420	22.865657894736838	62	3420	1	1.0877192982456141	3420	22.865657894736838	1.0877192982456141	4	2.2865657894736837	7.7961716074526262	0.17236571936330464	1.405882143038959	0.62558053014507753
operator	5c870d9911b8a397df4cf908b332b5145b2ae254e0660fc32d72508e833a8c5e	cohort2:EXT2G	EXT2G	LTM1	extinction	2025-01-06	2025-01-08T15:30:00	whole	0	720	16.518125000000001	2	719.99902300000008	0.99999864305555564	0.16666689282438094	720	16.518125000000001	0.16666689282438094	5	1.6518125000000001	7.2379612465400687	1.7996887160077635	0.70622403108318699	0.25612600636897648
operator	d88e68b2cee496a9a305f6985170b8e91fabcf61e0956c55a2d7c52d9a84d02f	cohort2:EXT2G	EXT2G	renewal	extinction	2025-01-06	2025-01-09T15:06:00	whole	0	720	16.487777777777779	10	720	1	0.83333333333333337	720	16.487777777777779	0.83333333333333337	0	1.6487777777777779	6.4783157154567439	1.8797249357145351	0.92981249293223833	0.71214685589643667
operator	28a353249b544c428d124003de56a672563b017a5419dda7a5843920edc265a6	cohort2:EXT2G	EXT2G	extinction2	extinction	2025-01-06	2025-01-10T16:48:00	whole	0	1980	22.468282828282828	103	1980	1	3.1212121212121211	1980	22.468282828282828	3.1212121212121211	0	2.2468282828282828	6.8725276986860022	0.066492989332589264	1.2278184451618575	1.833160866819592
operator	f742033a9389ef5739c166a277c475c4856e286842c53eb15cdeff1329f8d663	cohort2:EXT2G	EXT2G	extinction3	extinction	2025-01-06	2025-01-11T17:04:00	whole	0	1980	13.183737373737374	99	1979.9990230000001	0.99999950656565662	3.0000014803037605	1980	13.183737373737374	3.0000014803037605	5	1.3183737373737374	7.6143858599992509	0.13942530251807633	0.6192380422217395	1.626950795260977
operator	1f6bfcc9e2aa073303f84a2eda14bedf8b5f2a541f9def0596eaea2cf2068154	cohort2:EXT2R	EXT2R	retrieval	extinction	2025-01-06	2025-01-07T13:04:00	whole	0	360	53.971111111111107	25	360	1	4.166666666666667	360	53.971111111111107	4.166666666666667	5	5.3971111111111103	3.7174311629456391	0.01178088153199096	4.9597052186222141	1.3110827369001643
operator	2921f1dcd03752c396b76cbc5c9c86e88c32ba76e908a9988264ac4cd3d36d9a	cohort2:EXT2R	EXT2R	extinction1	extinction	2025-01-06	2025-01-07T14:54:00	whole	0	3420	72.585336257309933	9	3420	1	0.15789473684210525	3420	72.585336257309933	0.15789473684210525	3	7.2585336257309931	1.3114955699825108	2.1703110386185509	6.3878999848898017	0.13029340650916299
operator	1e8eb30c4fa9e520d3233d9241f3835916c9d502097955201e2cff52de5c8171	cohort2:EXT2R	EXT2R	LTM1	extinction	2025-01-06	2025-01-08T15:30:00	whole	0	720	56.742986111111108	4	719.99902300000008	0.99999864305555564	0.33333378564876187	720	56.742986111111108	0.33333378564876187	1	5.6742986111111104	2.8896804608130005	1.751761801642381	4.9920511110574113	0.36650662648724974
operator	2a4372791a65dc480e297a8de8ac88569c48a9fea612e4b4b6bc1de64f5d5039	cohort2:EXT2R	EXT2R	renewal	extinction	2025-01-06	2025-01-09T15:06:00	whole	0	720	46.313611111111115	44	720	1	3.6666666666666665	720	46.313611111111115	3.6666666666666665	3	4.6313611111111115	3.1057888972098278	0.74587006693040636	5.0794337908987996	1.0689072449610106
operator	2b7c53c7410dda133032000e3d92881029ff5938b39ccee9c9f2ed4ba3080f9c	cohort2:EXT2R	EXT2R	extinction2	extinction	2025-01-06	2025-01-10T16:48:00	whole	0	1980	33.19626262626263	88	1980	1	2.6666666666666665	1980	33.19626262626263	2.6666666666666665	3	3.3196262626262629	5.6724889847950317	0.21595782370795985	2.6867489030232252	1.4248042884736485
operator	8a855d878be114e073c2c0eb022d40b5ce68a6014a779225c1006110dab26916	cohort2:EXT2R	EXT2R	extinction3	extinction	2025-01-06	2025-01-11T17:04:00	whole	0	1980	27.409696969696967	211	1979.9990230000001	0.99999950656565662	6.3939425489302373	1980	27.409696969696967	6.3939425489302373	4	2.7409696969696968	4.7857383630883179	0.19072283596576547	2.041290706246321	2.9822480946994854
operator	68d5d5cbbd60c7d7fd7f0a97c930537bb20399bfd53a0272421b0ec3cd808870	cohort2:EXT2R	EXT2R	extinction4	extinction	2025-01-06	2025-01-12T16:56:00	whole	0	1980	17.674419191919192	145	1979.9329829999999	0.99996615303030301	4.3940881205068552	1980	17.674419191919192	4.3940881205068552	3	1.7674419191919193	7.2692713630096799	0.080661961484210648	0.60250164411634144	2.0475650313897042
operator	eda0597c9cc36fe78539d7dfa6ad2c87db24c2c3178d65bf6ded7aaa7788c681	cohort2:EXT2R	EXT2R	LTM2	extinction	2025-01-06	2025-01-13T15:12:00	whole	0	720	15.725	88	719.93402099999992	0.99990836249999993	7.3340054032534745	720	15.725	7.3340054032534745	0	1.5725	5.8550273609283243	0.49861364709000083	0.39124977618851714	3.2551092157931105
operator	01aeca26200ffbdeb65dc3785a25634a196d8e9198188577fef94aed1e9c1d50	cohort2:EXT3B	EXT3B	learning	extinction	2025-01-06	2025-01-06T15:51:00	whole	0	1140	17.679122807017546	93	1140	1	4.8947368421052628	1140	17.679122807017546	4.8947368421052628	6	1.7679122807017547	3.9694444311864183	3.2764296427568751	0.29732556670910476	2.4568003593475654
operator	f79e6e0673ce2fcf0e0f90771f56264abd4340450a537e39b9a20cf66d569442	cohort2:EXT3B	EXT3B	retrieval	extinction	2025-01-06	2025-01-07T19:16:00	whole	0	360	12.484166666666667	5	359.99899299999998	0.99999720277777771	0.83333566435837225	360	12.484166666666667	0.83333566435837225	0	1.2484166666666667	8.4462327646175996	0.33476424221390755	0.23774808245812368	0.981254910710332
operator	04d2aaac2bcd815e9a4f6e9cdfab376dfbfebf20f6bd95d1f45f0a5861dfa103	cohort2:EXT3B	EXT3B	extinction1	extinction	2025-01-06	2025-01-07T21:04:00	whole	0	3420	12.757222222222223	84	3419.9990230000003	0.99999971432748547	1.4736846315175101	3420	12.757222222222223	1.4736846315175101	4	1.2757222222222224	8.3018620687455922	0.096842018203416189	0.6209976937025985	0.98029821934843553
operator	0a00c32711beb13cac7bfd026eb72a0a085a966bc90a5a6f92c030ceef8292c4	cohort2:EXT3B	EXT3B	LTM1	extinction	2025-01-06	2025-01-08T16:40:00	whole	0	720	32.751736111111114	38	720	1	3.1666666666666665	720	32.751736111111114	3.1666666666666665	0	3.2751736111111116	5.2944041086041072	0.66467929591917563	2.6238374127375819	1.4170791827391707
operator	411e874ef2251ac5b01011c7951a3432049081e7ae3836a149305627f90ad7c5	cohort2:EXT3B	EXT3B	renewal	extinction	2025-01-06	2025-01-09T16:13:00	whole	0	720	17.328680555555554	28	719.99902300000008	0.99999864305555564	2.3333364995413333	720	17.328680555555554	2.3333364995413333	0	1.7328680555555553	5.7309444248197181	2.3951230913560941	0.44659157674727562	1.4273409070769174
operator	b7e3ba81e747ac8d54f10b7723bc06bbec4cbc1d8b3b84c601612e5fd279c902	cohort2:EXT3B	EXT3B	extinction3	extinction	2025-01-06	2025-01-11T18:25:00	whole	0	1980	17.211767676767678	147	1980	1	4.4545454545454541	1980	17.211767676767678	4.4545454545454541	2	1.7211767676767677	5.9431174617468772	1.01173813266566	0.98250519872425568	2.0626392068633206
operator	59df615c3759ce4ebcde67377c3972dd8b5e2814f5ed06b0dde1b4a27da44898	cohort2:EXT3B	EXT3B	extinction4	extinction	2025-01-06	2025-01-12T18:16:00	whole	0	1980	26.740934343434343	255	1980	1	7.7272727272727275	1980	26.740934343434343	7.7272727272727275	3	2.6740934343434342	5.2454411292013301	0.40531225409954635	1.1111173466594926	3.2381292700395528
operator	fdc734bebf3b98dedfb79e8de31d5ae5c0f48ee4f23565c1ea6cd6bee0caf3fa	cohort2:EXT3B	EXT3B	LTM2	extinction	2025-01-06	2025-01-13T15:49:00	whole	0	720	12.397569444444445	77	720	1	6.416666666666667	720	12.397569444444445	6.416666666666667	0	1.2397569444444445	6.6773144845223946	1.0292393088589646	0.19986303643523981	2.0935831701833632
operator	e0c5a445b1be909699a3bed2b78693f6f806a9a50b914e7d6943506eeaac7d57	cohort2:EXT3G	EXT3G	learning	extinction	2025-01-06	2025-01-06T15:51:00	whole	0	1140	31.951710526315786	143	1140	1	7.5263157894736841	1140	31.951710526315786	7.5263157894736841	4	3.1951710526315784	2.4948679707159291	4.4969287164969014	0.066447362714164501	2.9417559500730186
operator	e39c493a827bddd8e7a3e3bbdcb229497a90dbe1d3897af5a5583d4c1f722600	cohort2:EXT3G	EXT3G	extinction1	extinction	2025-01-06	2025-01-07T21:04:00	whole	0	3420	56.52830409356725	14	3419.9990230000003	0.99999971432748547	0.24561410525291835	3420	56.52830409356725	0.24561410525291835	0	5.6528304093567252	2.8234950002265422	2.9592158987551591	4.0364207104434771	0.18086839057491066
operator	768b1ea586a9cf9528b4ea331b107652a6ddf7a9ff11015e5fe1d30d6c6eeb6d	cohort2:EXT3G	EXT3G	LTM1	extinction	2025-01-06	2025-01-08T16:40:00	whole	0	720	64.506944444444443	15	720	1	1.25	720	64.506944444444443	1.25	0	6.4506944444444443	2.6251326287025223	6.2602254896325249	0.53583786978709447	0.57880401187787756
operator	0a5c70514937df730fc81770be39b27b02d7115a225ee9aa1ad264ad0825a124	cohort2:EXT3G	EXT3G	renewal	extinction	2025-01-06	2025-01-09T16:13:00	whole	0	720	54.009374999999999	37	719.99902299999997	0.99999864305555553	3.083337517251048	720	54.009374999999999	3.083337517251048	0	5.4009374999999995	1.6771479121651478	6.4757426650283927	0.12795600228063983	1.7191534205257624
operator	2b6531aff3cb1d57699223c3f23ebdfe7a0839df6eff9ea484a0d5afe9179e41	cohort2:EXT3G	EXT3G	extinction2	extinction	2025-01-06	2025-01-10T18:03:00	whole	0	1980	38.01154040404041	83	1979.9339600000001	0.9999666464646465	2.5152354071445897	1980	38.01154040404041	2.5152354071445897	0	3.8011540404040409	3.9983340716711377	1.1607406547196282	3.2240839491767495	1.6168413244325803
operator	7d2c3a958680480a5baba45515f1ff6d462cc8ecaa6cc6d7ea2e901f9a2a9816	cohort2:EXT3G	EXT3G	extinction3	extinction	2025-01-06	2025-01-11T18:25:00	whole	0	1980	25.97237373737374	159	1980	1	4.8181818181818183	1980	25.97237373737374	4.8181818181818183	4	2.5972373737373742	4.8422095622382644	0.24140097550691728	1.6122520642062845	3.3041373980485478
operator	882fdfe78d4eea336d9b5c2dbd40da54f015d6ae13749521443964d4d962a859	cohort2:EXT3G	EXT3G	LTM2	extinction	2025-01-06	2025-01-13T15:49:00	whole	0	720	33.031527777777775	71	720	1	5.916666666666667	720	33.031527777777775	5.916666666666667	0	3.3031527777777776	4.495804092997651	0.08585883973205273	2.0781150122366734	3.3402220550335864
operator	b5d87e9c42aac201ef53da63cd67bb4a0f4caa6042b6d1d3a6db0fa935385aa2	cohort2:EXT3R	EXT3R	learning	extinction	2025-01-06	2025-01-06T15:25:00	whole	0	1140	28.574122807017545	44	1139.9329830000001	0.99994121315789486	2.3159256196379392	1140	28.574122807017545	2.3159256196379392	8	2.8574122807017543	4.7588020173262571	3.3674333416053392	0.34118859593252188	1.5325760451358317
operator	b5ac2b3e3af974965e8801b3537d3de3c20727aff8570a0556404b81293a9f49	cohort2:EXT3R	EXT3R	LTM1	extinction	2025-01-06	2025-01-08T16:06:00	whole	0	720	72.197638888888889	0	720	1	0	720	72.197638888888889	0	6	7.2197638888888891	2.821685782430388	5.8495830994020936	1.2975213697688983	0.031209748398635651
operator	08611671d7b518daac39e754b64c13434067cf459bdb6ab7181c4cb50a37488c	cohort2:EXT3R	EXT3R	renewal	extinction	2025-01-06	2025-01-09T15:40:00	whole	0	720	63.403402777777771	0	720	1	0	720	63.403402777777771	0	10	6.3403402777777771	3.528446181211125	6.0834361780275152	0.34544197714626274	0.042675663615077998
operator	793328738ffdd91bf99446e69b59093b7ef906960c26559c1708db8d1f01548e	cohort2:EXT3R	EXT3R	extinction2	extinction	2025-01-06	2025-01-10T17:26:00	whole	0	1980	71.326060606060608	0	1980	1	0	1980	71.326060606060608	0	0	7.1326060606060606	2.051100217993286	0.40141449252244732	7.5034236771077216	0.044061612376535587
operator	f7836a07e3e18badf23191cf7ead97b5378e15eefbfd3708942066ffd2f5ec19	cohort2:EXT3R	EXT3R	extinction3	extinction	2025-01-06	2025-01-11T17:45:00	whole	0	1980	57.235126262626267	0	1979.9990230000001	0.99999950656565662	0	1980	57.235126262626267	0	0	5.723512626262627	3.4659197569855658	1.8634922858731198	4.5007419247463982	0.16984603239486767
operator	b1279eadd473c2f7b965adb76507d37a089b7b62bcbc21fab553c4038c6a3775	cohort2:EXT3R	EXT3R	LTM2	extinction	2025-01-06	2025-01-13T15:31:00	whole	0	720	40.5075	1	720	1	0.083333333333333329	720	40.5075	0.083333333333333329	0	4.0507499999999999	4.7487269664989302	2.1606438904627101	2.7672377269902175	0.32339141604821181
operator	9ff1b5c5f6052d2d6859513a8e470086d25e013884cd2f11c44ec1c81cd21925	cohort2:NOEXT1B	NOEXT1B	learning	no_extinction	2024-12-30	2024-12-30T15:57:00	whole	0	1140	46.644035087719296	150	1140	1	7.8947368421052628	1140	46.644035087719296	7.8947368421052628	5	4.6644035087719296	2.2517445811829253	4.7610313879157156	0.013882145628822439	2.9733418852725473
operator	ad305370fc13e3cc227813edad5f53881b0ec81fc9562a4468712bf0541e7910	cohort2:NOEXT1B	NOEXT1B	LTM1	no_extinction	2024-12-30	2025-01-01T14:59:00	whole	0	540	43.608611111111102	0	539.93402100000003	0.99987781666666675	0	540	43.608611111111102	0	5	4.3608611111111104	2.3635253853966085	7.3486123702107875	0.25722915280014957	0.030633091592509674
operator	c623441d9a018048618c1a441b2ae5c02abdf951acf05fb9b3d4328f2f185891	cohort2:NOEXT1B	NOEXT1B	renewal	no_extinction	2024-12-30	2025-01-02T15:02:00	whole	0	540	53.793981481481488	0	539.99902299999997	0.9999981907407407	0	540	53.793981481481488	0	7	5.379398148148149	1.4298491553024584	8.4397094479163481	0.079428919497101166	0.051012477284085367
operator	7c03a95205d04b3ce49f2deef0b2c91951d0adbacf5acf1995a4cce00a38fc93	cohort2:NOEXT1B	NOEXT1B	extinction3	no_extinction	2024-12-30	2025-01-04T20:25:00	whole	0	1980	38.1360101010101	221	1979.9990230000001	0.99999950656565662	6.6969730014861728	1980	38.1360101010101	6.6969730014861728	5	3.81360101010101	3.6468076408988574	0.95636654515238928	3.8936764338402865	1.5031493801085531
operator	b0f789dcf143c2c14656c163c4703f6ea0aa0f2d40273d88b4fbadc7e1a135e6	cohort2:NOEXT1B	NOEXT1B	LTM2	no_extinction	2024-12-30	2025-01-06T21:07:00	whole	0	900	74.492222222222225	6	899.99902299999997	0.99999891444444444	0.4000004342226936	900	74.492222222222225	0.4000004342226936	9	7.4492222222222226	1.2611405810019198	8.2977854593641958	0.19276867594785491	0.24830528368603466
operator	e67003d83365dade4602536a5257b748f4fb5b4f002e553920796dd2a5490163	cohort2:NOEXT1G	NOEXT1G	learning	no_extinction	2024-12-30	2024-12-30T15:57:00	whole	0	1140	31.810745614035088	93	1140	1	4.8947368421052628	1140	31.810745614035088	4.8947368421052628	5	3.1810745614035087	3.5198198265668603	3.7705882810084992	0.25978541273789568	2.4498064796867629
operator	bb295e269ec8f274336c1c930ec6c65c7423c64a2949bd51a0f5d0e027c57f18	cohort2:NOEXT1G	NOEXT1G	LTM2	no_extinction	2024-12-30	2025-01-06T21:07:00	whole	0	900	31.676944444444445	1	899.99902300000008	0.99999891444444455	0.066666739037115591	900	31.676944444444445	0.066666739037115591	6	3.1676944444444444	5.268858169237518	1.7552321696513506	2.7258010043276224	0.2501086567835189
operator	5d1e2eb7768c77f9c3d8db1d3fecacae53115c6e43c196d96dcd3e717d98f260	cohort2:NOEXT1R	NOEXT1R	learning	no_extinction	2024-12-30	2024-12-30T15:31:00	whole	0	1140	39.875350877192979	34	1140	1	1.7894736842105263	1140	39.875350877192979	1.7894736842105263	8	3.9875350877192979	2.7146073448394046	6.0269849824312738	0.21964990984494079	1.0387577628843725
operator	afbb413e6dbc4d6e1e0074b2fc1e2a9571847e8304d4c2016db9cb4ab5f2bab5	cohort2:NOEXT1R	NOEXT1R	LTM2	no_extinction	2024-12-30	2025-01-06T20:47:00	whole	0	900	52.479055555555554	10	899.93298299999992	0.99992553666666661	0.66671631258568953	900	52.479055555555554	0.66671631258568953	0	5.2479055555555556	2.217376880487528	1.1881933102515341	5.81614458441104	0.77828522484987861
operator	861ff4ba492d2eac9b8e4fe10f687932357869c5b69a5f1c8596bcd28fa181d2	cohort2:NOEXT2B	NOEXT2B	learning	no_extinction	2025-01-06	2025-01-06T15:25:00	whole	0	1140	40.870043859649122	71	1139.9329829999999	0.99994121315789464	3.7370617953248577	1140	40.870043859649122	3.7370617953248577	7	4.0870043859649119	1.5753845134125644	6.821332504043613	0.092883747451725784	1.5103992350920803
operator	436efcb33021ea2ba33904602e4f92c078459bd8e479cf29c656bb9e6cb9b516	cohort2:NOEXT2B	NOEXT2B	LTM1	no_extinction	2025-01-06	2025-01-08T15:48:00	whole	0	720	64.337569444444455	1	719.93298300000004	0.99990692083333343	0.083341090652600369	720	64.337569444444455	0.083341090652600369	8	6.4337569444444451	1.8384086260726098	6.7299560004903363	1.2531176455794371	0.17851772785761721
operator	24e191f77f7aa9c27755141af55ac067b9694b2894a17d72f7d239e040352774	cohort2:NOEXT2B	NOEXT2B	renewal	no_extinction	2025-01-06	2025-01-09T15:23:00	whole	0	720	61.108263888888892	3	719.93298300000004	0.99990692083333343	0.25002327195780111	720	61.108263888888892	0.25002327195780111	8	6.1108263888888894	1.1411861240598191	7.298886044394413	1.0874208263670955	0.47250700517864258
operator	6993f777aae1013ffd19fd17676edbcd49fd7e8a4ff1bd30c6ade7c1ee0d3c11	cohort2:NOEXT2B	NOEXT2B	extinction2	no_extinction	2025-01-06	2025-01-10T14:53:00	whole	0	1980	36.023080808080806	33	1979.9999999999998	0.99999999999999989	1.0000000000000002	1980	36.023080808080806	1.0000000000000002	0	3.6023080808080805	2.4574191232576563	5.4776721728750051	1.2192149992733303	0.84569370459409232
operator	f8c0676c1c4cb5bda95576c2000c99ed5b4585393f77dc3aa0ad9985dc38c66a	cohort2:NOEXT2B	NOEXT2B	extinction3	no_extinction	2025-01-06	2025-01-11T15:06:00	whole	0	1980	45.380378787878783	38	1980	1	1.1515151515151516	1980	45.380378787878783	1.1515151515151516	0	4.5380378787878781	3.611072935659311	0.43987776084909486	5.2127626577198249	0.73628664577177261
operator	6f01c64e36230a059374b59d7e3d337bcb46e50cf3c7b60325c2d7d5037c65de	cohort2:NOEXT2B	NOEXT2B	extinction4	no_extinction	2025-01-06	2025-01-12T14:54:00	whole	0	1980	45.235252525252527	45	1980	1	1.3636363636363635	1980	45.235252525252527	1.3636363636363635	0	4.5235252525252525	3.7365134711794634	0.63254406205842362	4.7814192527792887	0.84952321398296238
operator	4b8467594834a3c983a6921599d527dceefd44bdb13ac4d3903e130ef8e36fda	cohort2:NOEXT2B	NOEXT2B	LTM2	no_extinction	2025-01-06	2025-01-13T14:17:00	whole	0	720	69.98104166666667	3	719.93298299999992	0.99990692083333321	0.25002327195780111	720	69.98104166666667	0.25002327195780111	0	6.9981041666666668	1.6928323715153226	7.0752080414641076	0.92165583280309915	0.31030375421748957
operator	46f3cb4f65f7fb7fe1b93a6488b356f6a65188b4f58192cd08c7f7b015176dda	cohort2:NOEXT2G	NOEXT2G	learning	no_extinction	2025-01-06	2025-01-06T14:58:00	whole	0	1140	27.190964912280702	68	1139.9339600000001	0.99994207017543868	3.5791547082253778	1140	27.190964912280702	3.5791547082253778	7	2.7190964912280702	2.5192968230881045	5.5613865669832236	0.017163603450418553	1.9021530064782526
operator	d50c7803df633dd69ce266cf62b15c4715c6080d775f1e00adf661cae1e42e90	cohort2:NOEXT2G	NOEXT2G	LTM1	no_extinction	2025-01-06	2025-01-08T15:48:00	whole	0	720	62.954166666666666	0	719.93298299999992	0.99990692083333321	0	720	62.954166666666666	0	1	6.2954166666666662	3.2123824969112129	4.9900640547961332	1.7156953858772943	0.081858062415371011
operator	539e0572a7e1b0c6da7fa83c38e8050829aa7dfc632b57df3631d32178e62790	cohort2:NOEXT2G	NOEXT2G	renewal	no_extinction	2025-01-06	2025-01-09T15:23:00	whole	0	720	73.121597222222221	0	719.93298300000004	0.99990692083333343	0	720	73.121597222222221	0	1	7.3121597222222219	2.1699954825612666	4.3950382746264198	3.40824805054429	0.02671819226801514
operator	0beaaf03dc30d78eefbb0b8987742f484b5b3de64922a8151a081fe89848df55	cohort2:NOEXT2G	NOEXT2G	extinction2	no_extinction	2025-01-06	2025-01-10T14:53:00	whole	0	1980	32.851489898989897	146	1980	1	4.4242424242424239	1980	32.851489898989897	4.4242424242424239	6	3.2851489898989898	4.989832890869728	0.03410787143858611	2.9178391653532807	2.0582200723383917
operator	92ac07f8b30c88ff3d6cca5b5a044e717826f9f14ba4bfb4754c89afdfcb4296	cohort2:NOEXT2G	NOEXT2G	extinction3	no_extinction	2025-01-06	2025-01-11T15:06:00	whole	0	1980	31.493787878787877	24	1980	1	0.72727272727272729	1980	31.493787878787877	0.72727272727272729	0	3.1493787878787876	6.4834579729464075	0.090175868565871509	2.945965210284367	0.48040094820333074
operator	e04ffbb14f81b727d217d25094ad29aa55862379bbd1b882189feb3f6e8f411f	cohort2:NOEXT2G	NOEXT2G	LTM2	no_extinction	2025-01-06	2025-01-13T14:17:00	whole	0	720	63.837013888888883	0	719.93298299999992	0.99990692083333321	0	720	63.837013888888883	0	6	6.3837013888888885	2.4897070996461594	5.4756427645081924	1.5398093937967396	0.4948407420490164
operator	1c604e77ddffb16a1f7fe19ce00a5d19ba9e9c0c2870f2291c6b3d0f06ad71a3	cohort2:NOEXT3B	NOEXT3B	extinction1	no_extinction	2025-01-06	2025-01-07T22:07:00	whole	0	3420	32.072236842105262	551	3420	1	9.6666666666666661	3420	32.072236842105262	9.6666666666666661	4	3.2072236842105264	3.8753871937362874	0.16826635834722625	2.6345883249485382	3.3217581229679718
operator	91b2cdb849565c33f99381d6096d4075175a670df3566eb96e2c2ddd64347b4e	cohort2:NOEXT3B	NOEXT3B	LTM1	no_extinction	2025-01-06	2025-01-08T16:56:00	whole	0	720	42.382777777777783	19	719.99902299999997	0.99999864305555553	1.5833354818316192	720	42.382777777777783	1.5833354818316192	7	4.2382777777777783	3.6274219528348763	1.737449181688804	3.8720877143266978	0.76304115114959448
operator	bee941d974fd6b90a6d9abebc3b9314252d074dd39905ab5cc2b3a5a171751c1	cohort2:NOEXT3B	NOEXT3B	renewal	no_extinction	2025-01-06	2025-01-09T16:29:00	whole	0	720	42.03402777777778	0	719.99902300000008	0.99999864305555564	0	720	42.03402777777778	0	5	4.2034027777777778	4.4057135468434376	0.010821258893700973	5.4735709018653065	0.10989429239753715
operator	f56d31aa6ade642b771baed7aef28c9ec0ce5f7df37b5e11dbde43aa205cfb7c	cohort2:NOEXT3B	NOEXT3B	extinction2	no_extinction	2025-01-06	2025-01-10T16:09:00	whole	0	1980	27.718055555555555	152	1980	1	4.6060606060606064	1980	27.718055555555555	4.6060606060606064	10	2.7718055555555554	4.4826386806672378	0.83166252970508947	2.2175333252989673	2.4681654643286013
operator	417262bd9d6f4e499d225d91fbb5f1e630f58533db71be359a05031f046c5924	cohort2:NOEXT3B	NOEXT3B	extinction3	no_extinction	2025-01-06	2025-01-11T16:23:00	whole	0	1980	29.284242424242425	257	1980	1	7.7878787878787881	1980	29.284242424242425	7.7878787878787881	5	2.9284242424242426	3.7860401404321653	0.94298056860391244	1.7343752288018168	3.5366040621621129
operator	cc8d75dd7e1681f479a01a441ea4a9a3dd0ea90302c5413a12a6aaab706278ca	cohort2:NOEXT3B	NOEXT3B	extinction4	no_extinction	2025-01-06	2025-01-12T16:15:00	whole	0	1980	35.315656565656568	167	1980	1	5.0606060606060606	1980	35.315656565656568	5.0606060606060606	10	3.5315656565656566	4.7686326868891307	0.59948485951401664	2.5018387785229566	2.1300436750739657
operator	6c50dc242ea40eaccef7398316eea132b13437a1da98d5d073753925e3908a18	cohort2:NOEXT3B	NOEXT3B	LTM2	no_extinction	2025-01-06	2025-01-13T14:55:00	whole	0	720	58.214374999999997	3	720	1	0.25	720	58.214374999999997	0.25	5	5.8214375	1.9821698342573668	1.0083558899760912	6.8025178573839256	0.20695641838260481
operator	fc927aa29a96a2a61e0de123fe920373b071aedb772fb5b792387b68aaff0ee9	cohort2:NOEXT3G	NOEXT3G	learning	no_extinction	2025-01-06	2025-01-06T16:16:00	whole	0	1140	48.380614035087724	28	1139.9339599999998	0.99994207017543846	1.4737695857398618	1140	48.380614035087724	1.4737695857398618	6	4.8380614035087728	2.1485570248811401	5.1927566895837813	1.5373922607946859	1.1212940247403864
operator	01c0b026bd9c434b31fd06b7e12a481b4476078ee371b7749a463b8634d4c5f0	cohort2:NOEXT3G	NOEXT3G	LTM1	no_extinction	2025-01-06	2025-01-08T16:23:00	whole	0	720	76.421388888888885	0	719.99902299999997	0.99999864305555553	0	720	76.421388888888885	0	4	7.6421388888888888	1.9464433816529194	3.5169181925850803	4.3768740078546475	0.15976441790732754
operator	48ab86bdf3ea5f595c491ccdf7c4b2b73981dd2343d957cac720954920b1ec57	cohort2:NOEXT3G	NOEXT3G	renewal	no_extinction	2025-01-06	2025-01-09T15:57:00	whole	0	720	83.244166666666658	0	720	1	0	720	83.244166666666658	0	7	8.3244166666666661	1.3639865159393527	0.12884663278094088	8.4924188438461901	0.014748007433571063
operator	5653ea0c6f7f5a903e2218aaefb204ccc6bc18f309ba88509225d25be9991c45	cohort2:NOEXT3G	NOEXT3G	extinction2	no_extinction	2025-01-06	2025-01-10T15:32:00	whole	0	1980	47.861691919191919	0	1979.9329829999999	0.99996615303030301	0	1980	47.861691919191919	0	8	4.7861691919191918	4.9913240136765591	0.007948665655232166	4.9433216538451719	0.057405666823036237
operator	6f1b8b2f51f82a71f41d99631a10a1f8850fa0458609b08d725fbb172c77fc4a	cohort2:NOEXT3G	NOEXT3G	extinction3	no_extinction	2025-01-06	2025-01-11T15:45:00	whole	0	1980	35.35608585858585	14	1979.9350589999999	0.9999672015151515	0.42425633920753764	1980	35.35608585858585	0.42425633920753764	0	3.5356085858585851	5.6847414373330762	0.34392593414980083	3.4920081775608396	0.47932445095629617
operator	600e39841eda2c24a176e3475f4bf69320a133e9baee342c2919c42de2fa34cc	cohort2:NOEXT3G	NOEXT3G	extinction4	no_extinction	2025-01-06	2025-01-12T15:34:00	whole	0	1980	64.893611111111099	0	1980	1	0	1980	64.893611111111099	0	2	6.4893611111111102	2.6230075243269444	0.0079508938906449455	7.3174239312897145	0.05161765049273466
operator	6be4160e21bd158d03dd97d8fce0979b8cdcc95383535db84d172d93e254e01c	cohort2:NOEXT3R	NOEXT3R	learning	no_extinction	2025-01-06	2025-01-06T16:16:00	whole	0	1140	24.705438596491227	66	1139.9339599999998	0.99994207017543846	3.4738854521011029	1140	24.705438596491227	3.4738854521011029	5	2.4705438596491227	3.69763586739119	3.9257080309768781	0.69390253030672489	1.6827535713252095
operator	1f7945bdf0e4449adba9c3e018a893cba4754bdcf782298040ebc7a82092ba68	cohort2:NOEXT3R	NOEXT3R	extinction1	no_extinction	2025-01-06	2025-01-07T19:05:00	whole	0	3420	26.791725146198829	397	3420	1	6.9649122807017543	3420	26.791725146198829	6.9649122807017543	0	2.679172514619883	4.2047843834702796	0.01170471026680785	1.8715607200432509	3.911950186219689
operator	c8535d7d3cab1e07c9805a1e0d6d46a714f93100e8da004a4de39e866ed9cf0a	cohort2:NOEXT3R	NOEXT3R	LTM1	no_extinction	2025-01-06	2025-01-08T16:23:00	whole	0	720	60.773541666666659	28	719.99902300000008	0.99999864305555564	2.3333364995413333	720	60.773541666666659	2.3333364995413333	7	6.0773541666666659	1.8827760709858592	3.5785714327155604	3.1804635216415549	1.3581889746570366
operator	d21b8d40b9aa2ee630d0263fa09635e5058443cc328f6db4c648d885e65c3b61	cohort2:NOEXT3R	NOEXT3R	renewal	no_extinction	2025-01-06	2025-01-09T15:57:00	whole	0	720	49.759999999999998	6	720	1	0.5	720	49.759999999999998	0.5	7	4.976	4.3077926539135998	0.013234237422969863	5.1783719699960757	0.50060113866735423
operator	553f560e96aa9bad79de1ed495f901618a04576cceca114055f0bc82bf2fc9e4	cohort2:NOEXT3R	NOEXT3R	extinction2	no_extinction	2025-01-06	2025-01-10T15:32:00	whole	0	1980	29.778434343434345	135	1979.9329829999999	0.99996615303030301	4.0910475604718997	1980	29.778434343434345	4.0910475604718997	0	2.9778434343434346	4.7983129478328088	0.031688799065526879	2.4653066738189273	2.7046915792827111
operator	93fa8ea007b82c88554ad9524fdd9fb9bd312e745c844ebeb543708fb47f67c6	cohort2:NOEXT3R	NOEXT3R	extinction3	no_extinction	2025-01-06	2025-01-11T15:45:00	whole	0	1980	21.332626262626263	251	1979.9350589999999	0.9999672015151515	7.6063100815065674	1980	21.332626262626263	7.6063100815065674	0	2.1332626262626264	4.2959150471004728	0.073137919931832121	1.2295455876981416	4.4014014452695998
operator	b54a0b0832c3f8899ff2c0ae0169b69c08e931c95d28d42eca2eadd4cb527bc0	cohort2:NOEXT3R	NOEXT3R	extinction4	no_extinction	2025-01-06	2025-01-12T15:34:00	whole	0	1980	18.547449494949493	263	1980	1	7.9696969696969697	1980	18.547449494949493	7.9696969696969697	0	1.8547449494949493	4.4276712920615307	0.0086422488309657024	1.1224276382384109	4.441258820869094
operator	d65b3d277d757f2792fcb158ad645bd11772cd50399d9905eeaa1c3922d04a0b	cohort2:NOEXT3R	NOEXT3R	LTM2	no_extinction	2025-01-06	2025-01-13T14:36:00	whole	0	720	23.870555555555555	11	719.93402100000003	0.99990836250000004	0.9167506754066842	720	23.870555555555555	0.9167506754066842	5	2.3870555555555555	5.6716249240730905	2.3483132302275656	1.2443256993027738	0.73573614639657736
