## Supplementary material for "Multimodal temporal modeling of behavioral reorganization across threat learning and extinction in rats": Source code 1: Additional outcome analyses, exact inputs and complete results: retained_annotation__operator_reference__K4__v0.1__whole__posterior_data.csv

scenario	session_id	animal_key	subject_id	phase	group	learning_day	FF_logged_time	window	start_s	end_s	freezing_pct	physical_count	physical_covered_seconds	physical_coverage	physical_presses_per_min	session_seconds	whole_freezing_pct	whole_presses_per_min	boli_count	freezing_per10pp	occupancy_state0_per10pp	occupancy_state1_per10pp	occupancy_state2_per10pp	occupancy_state3_per10pp
operator	92339c652e217f594643aa653e72d01b6512b0ff6db239ef0d29fd57e3f47b3d	cohort2:EXT1B	EXT1B	learning	extinction	2024-12-30	2024-12-30T15:31:00	whole	0	1140	9.8137719298245614	66	1140	1	3.4736842105263159	1140	9.8137719298245614	3.4736842105263159	7	0.98137719298245618	0.02578085029294807	1.9192185126236507	4.9532242112363374	3.1017764258470546
operator	f484c38fdace0d48ea7e400259bce3edd3fca91d409131e3e4bac7e9b62d008d	cohort2:EXT1B	EXT1B	retrieval	extinction	2024-12-30	2024-12-31T15:29:00	whole	0	360	17.819861111111109	0	360	1	0	360	17.819861111111109	0	3	1.7819861111111108	0.5001478339420008	0.14786183716043713	6.0752768474373093	3.2767134814602863
operator	2c0e275a16a1eec64543227c247fd26079dee2701794abf852272a2f6b879357	cohort2:EXT1B	EXT1B	renewal	extinction	2024-12-30	2025-01-02T14:32:00	whole	0	540	10.273981481481481	30	540	1	3.3333333333333335	540	10.273981481481481	3.3333333333333335	1	1.0273981481481482	0.29635648168810375	1.0843062414445865	3.2523053040791403	5.3670319727882188
operator	1feb03a5965284e841778a2f06b23a04d3b36e565f895ba3d4139f59b1bed938	cohort2:EXT1B	EXT1B	extinction3	extinction	2024-12-30	2025-01-04T21:42:00	whole	0	1980	25.233712121212122	118	1979.9990230000001	0.99999950656565662	3.575759340160038	1980	25.233712121212122	3.575759340160038	0	2.5233712121212122	1.0655827322494731	1.6766555980164179	5.8415013398909155	1.4162603298432488
operator	53d5e3153832d7998974919e6ad294ea6ca8df9f9e6fc8525fb8200588eff782	cohort2:EXT1B	EXT1B	LTM2	extinction	2024-12-30	2025-01-06T20:47:00	whole	0	900	24.242166666666662	29	899.93298299999992	0.99992553666666661	1.9334773064984998	900	24.242166666666662	1.9334773064984998	0	2.4242166666666662	1.017736065763063	1.4754385907173817	4.7154184346133832	2.791406908906227
operator	0ac1cd24e4e9e2cfa74ad3ea40779e93a88e97b3d471d553fde6e1af7150182e	cohort2:EXT1G	EXT1G	learning	extinction	2024-12-30	2024-12-30T15:05:00	whole	0	1140	32.117719298245618	22	1139.9339600000001	0.99994207017543868	1.1579618173670341	1140	32.117719298245618	1.1579618173670341	8	3.2117719298245619	1.2191134208970285	0.81425369029841232	3.2283226133521179	4.7383102754523838
operator	f36c049df5cc6cad19a6c869e7252bd7ae1b7ad900697e5fe9412618974206bc	cohort2:EXT1G	EXT1G	retrieval	extinction	2024-12-30	2024-12-31T14:31:00	whole	0	360	24.046250000000001	0	359.99899299999998	0.99999720277777771	0	360	24.046250000000001	0	6	2.4046250000000002	0.84213984654538476	0.26637767375132748	5.7286075525915985	3.16287492711169
operator	65464d6eb1b7438fcc254077b498b12db581284bb36b8445ad3b61f0d233c8fe	cohort2:EXT1G	EXT1G	LTM1	extinction	2024-12-30	2025-01-01T14:30:00	whole	0	540	49.612037037037034	0	540	1	0	540	49.612037037037034	0	8	4.9612037037037036	1.7835618795971075	0.063852413464330654	3.6377198715316772	4.5148658354068969
operator	5240bec0ee58ba4ceeae6942c1418483aa918193001889445a401a1120523694	cohort2:EXT1G	EXT1G	renewal	extinction	2024-12-30	2025-01-02T14:48:00	whole	0	540	25.91694444444445	3	540	1	0.33333333333333331	540	25.91694444444445	0.33333333333333331	5	2.5916944444444452	1.6954927617771249	0.53234286895626526	3.6763916655579858	4.0957727037086249
operator	d6d4075bfb6a39ab11ca8c09741c0580fdae2ff5888fef44898f9857239b116c	cohort2:EXT1G	EXT1G	extinction3	extinction	2024-12-30	2025-01-04T21:04:00	whole	0	1980	21.085631313131316	0	1980	1	0	1980	21.085631313131316	0	9	2.1085631313131317	1.5604148044818247	0.1479469996331286	8.1232699398794814	0.16836825600555508
operator	557cf17d6b7610520c809463c311488ff7180d666b7a3e68765cab8a08b63ead	cohort2:EXT1G	EXT1G	LTM2	extinction	2024-12-30	2025-01-06T20:27:00	whole	0	900	22.349499999999999	0	900	1	0	900	22.349499999999999	0	5	2.23495	1.6720124851149609	0.17796006102963141	8.1399947709441562	0.010032682911246506
operator	ea2a2e898c5b8d38c4d4db1d76387e859f97cf2d00fef2ddab59e4c609a74bcc	cohort2:EXT1R	EXT1R	learning	extinction	2024-12-30	2024-12-30T15:05:00	whole	0	1140	22.883508771929826	191	1139.9339600000001	0.99994207017543868	10.053213959868341	1140	22.883508771929826	10.053213959868341	4	2.2883508771929826	0.86562716188876787	2.6183335303731035	3.8502383143308072	2.6658009934072857
operator	4f99af268cdfce0ddff71493ce975f905558aac0af551ce5f040fd1d3f8349ce	cohort2:EXT1R	EXT1R	LTM2	extinction	2024-12-30	2025-01-06T20:27:00	whole	0	900	26.262166666666669	63	900	1	4.2000000000000002	900	26.262166666666669	4.2000000000000002	0	2.6262166666666671	2.3933351629143149	0.92527941185866081	5.8977144501837309	0.78367097504330363
operator	46b841459af2bdd8f5c1403ff7f062d0095bd6bff458c491ca43858775f5492a	cohort2:EXT2B	EXT2B	learning	extinction	2025-01-06	2025-01-06T14:58:00	whole	0	1140	20.776447368421053	53	1139.9339599999998	0.99994207017543846	2.7896352872933101	1140	20.776447368421053	2.7896352872933101	4	2.0776447368421054	0.14926025049599689	2.0074068421261684	4.6228430962340772	3.2204898111437723
operator	31c73e7f2cfae09a43165cbea689383fa4339bd27f313cc1df5218f432b97579	cohort2:EXT2B	EXT2B	retrieval	extinction	2025-01-06	2025-01-07T16:10:00	whole	0	360	61.305972222222223	0	360	1	0	360	61.305972222222223	0	0	6.1305972222222227	6.1319710168405051	0.1644314250518277	3.6706655418757386	0.032932016231923315
operator	5531762750bca34b586da3f3c8a722c81e0ead3a08e73ba37871ffcc119e4f01	cohort2:EXT2B	EXT2B	extinction1	extinction	2025-01-06	2025-01-07T18:00:00	whole	0	3420	88.783435672514614	0	3419.931885	0.99998008333333332	0	3420	88.783435672514614	0	6	8.878343567251461	9.0635587213672029	0.010524092001894808	0.89696519890902948	0.028951987721380516
operator	e0834c541d05fab87927d5251395578f79cae40f03a73b069e8a3f079f35c081	cohort2:EXT2B	EXT2B	renewal	extinction	2025-01-06	2025-01-09T15:40:00	whole	0	720	47.664375	0	720	1	0	720	47.664375	0	4	4.7664375000000003	1.7108983794807842	0.075136002079375347	5.1395082532103507	3.0744573652294758
operator	22c3f9e2a0d085232373c0d3784dfe01c0d92bd63f0d27d11d8ec09d287d6288	cohort2:EXT2B	EXT2B	extinction2	extinction	2025-01-06	2025-01-10T17:26:00	whole	0	1980	58.708055555555553	0	1980	1	0	1980	58.708055555555553	0	3	5.8708055555555552	6.0938460502728669	0.069353877096080305	3.1102511293643453	0.72654894326674391
operator	b549d7c1b82e4fe5651d660fde589378d62656756bcd95f9eff1b5f526857910	cohort2:EXT2B	EXT2B	extinction3	extinction	2025-01-06	2025-01-11T17:45:00	whole	0	1980	51.068762626262632	0	1979.9990229999999	0.9999995065656565	0	1980	51.068762626262632	0	7	5.1068762626262636	6.0711857654384245	0.045824685752584776	3.8754807006948586	0.0075088481141173235
operator	2daf2fced65be827e77d5869823d9b744373781ef3159212a780bf7610c891f9	cohort2:EXT2G	EXT2G	learning	extinction	2025-01-06	2025-01-06T14:30:00	whole	0	1140	12.599166666666665	108	1139.9990230000001	0.99999914298245618	5.6842153977881082	1140	12.599166666666665	5.6842153977881082	5	1.2599166666666666	0.051261425989043777	3.0621692999545722	4.1927506383980129	2.6938186356583809
operator	50844004162b29214a1d89a92d0b39bec2ee470df989010eebc6f580b27ec2c3	cohort2:EXT2G	EXT2G	retrieval	extinction	2025-01-06	2025-01-07T13:04:00	whole	0	360	41.77708333333333	0	360	1	0	360	41.77708333333333	0	3	4.1777083333333334	4.7461984349226221	0.13125361062012189	4.5798609311420941	0.54268702331519358
operator	a0ae156d98f463efac7fc3c450c9fa2d8aa9f0f7005d31c43621577944ef3062	cohort2:EXT2G	EXT2G	extinction1	extinction	2025-01-06	2025-01-07T14:54:00	whole	0	3420	22.865657894736838	62	3420	1	1.0877192982456141	3420	22.865657894736838	1.0877192982456141	4	2.2865657894736837	1.4154045627767666	0.62909173808428476	7.8018671064197305	0.15363659271928762
operator	5c870d9911b8a397df4cf908b332b5145b2ae254e0660fc32d72508e833a8c5e	cohort2:EXT2G	EXT2G	LTM1	extinction	2025-01-06	2025-01-08T15:30:00	whole	0	720	16.518125000000001	2	719.99902300000008	0.99999864305555564	0.16666689282438094	720	16.518125000000001	0.16666689282438094	5	1.6518125000000001	0.75351548616603048	0.2621082717284986	7.2856081210459438	1.6987681210595718
operator	d88e68b2cee496a9a305f6985170b8e91fabcf61e0956c55a2d7c52d9a84d02f	cohort2:EXT2G	EXT2G	renewal	extinction	2025-01-06	2025-01-09T15:06:00	whole	0	720	16.487777777777779	10	720	1	0.83333333333333337	720	16.487777777777779	0.83333333333333337	0	1.6487777777777779	0.93556034077892547	0.61009614879132046	6.6454153789495507	1.8089281314801822
operator	28a353249b544c428d124003de56a672563b017a5419dda7a5843920edc265a6	cohort2:EXT2G	EXT2G	extinction2	extinction	2025-01-06	2025-01-10T16:48:00	whole	0	1980	22.468282828282828	103	1980	1	3.1212121212121211	1980	22.468282828282828	3.1212121212121211	0	2.2468282828282828	1.2262654558011366	1.821375089054194	6.8903847426111957	0.061974712533570016
operator	f742033a9389ef5739c166a277c475c4856e286842c53eb15cdeff1329f8d663	cohort2:EXT2G	EXT2G	extinction3	extinction	2025-01-06	2025-01-11T17:04:00	whole	0	1980	13.183737373737374	99	1979.9990230000001	0.99999950656565662	3.0000014803037605	1980	13.183737373737374	3.0000014803037605	5	1.3183737373737374	0.61874045900268559	1.6393864143081638	7.6104464744523908	0.13142665223674554
operator	1f6bfcc9e2aa073303f84a2eda14bedf8b5f2a541f9def0596eaea2cf2068154	cohort2:EXT2R	EXT2R	retrieval	extinction	2025-01-06	2025-01-07T13:04:00	whole	0	360	53.971111111111107	25	360	1	4.166666666666667	360	53.971111111111107	4.166666666666667	5	5.3971111111111103	4.9600780480723596	1.2607616396624555	3.772130262979513	0.0070300492856838126
operator	2921f1dcd03752c396b76cbc5c9c86e88c32ba76e908a9988264ac4cd3d36d9a	cohort2:EXT2R	EXT2R	extinction1	extinction	2025-01-06	2025-01-07T14:54:00	whole	0	3420	72.585336257309933	9	3420	1	0.15789473684210525	3420	72.585336257309933	0.15789473684210525	3	7.2585336257309931	6.424482301166293	0.11967524817602375	1.3260679000680988	2.129774550589675
operator	1e8eb30c4fa9e520d3233d9241f3835916c9d502097955201e2cff52de5c8171	cohort2:EXT2R	EXT2R	LTM1	extinction	2025-01-06	2025-01-08T15:30:00	whole	0	720	56.742986111111108	4	719.99902300000008	0.99999864305555564	0.33333378564876187	720	56.742986111111108	0.33333378564876187	1	5.6742986111111104	5.0312099335691878	0.34551922864722046	2.920937628117001	1.7023332096665758
operator	2a4372791a65dc480e297a8de8ac88569c48a9fea612e4b4b6bc1de64f5d5039	cohort2:EXT2R	EXT2R	renewal	extinction	2025-01-06	2025-01-09T15:06:00	whole	0	720	46.313611111111115	44	720	1	3.6666666666666665	720	46.313611111111115	3.6666666666666665	3	4.6313611111111115	5.0768974813284222	1.0496053422439506	3.1363987702390053	0.73709840618860689
operator	2b7c53c7410dda133032000e3d92881029ff5938b39ccee9c9f2ed4ba3080f9c	cohort2:EXT2R	EXT2R	extinction2	extinction	2025-01-06	2025-01-10T16:48:00	whole	0	1980	33.19626262626263	88	1980	1	2.6666666666666665	1980	33.19626262626263	2.6666666666666665	3	3.3196262626262629	2.6866554021882618	1.4334747588614283	5.6937602347579306	0.18610960419242387
operator	8a855d878be114e073c2c0eb022d40b5ce68a6014a779225c1006110dab26916	cohort2:EXT2R	EXT2R	extinction3	extinction	2025-01-06	2025-01-11T17:04:00	whole	0	1980	27.409696969696967	211	1979.9990230000001	0.99999950656565662	6.3939425489302373	1980	27.409696969696967	6.3939425489302373	4	2.7409696969696968	2.042800687722981	2.9931333679226566	4.777022894359602	0.18704304999467264
operator	68d5d5cbbd60c7d7fd7f0a97c930537bb20399bfd53a0272421b0ec3cd808870	cohort2:EXT2R	EXT2R	extinction4	extinction	2025-01-06	2025-01-12T16:56:00	whole	0	1980	17.674419191919192	145	1979.9329829999999	0.99996615303030301	4.3940881205068552	1980	17.674419191919192	4.3940881205068552	3	1.7674419191919193	0.60226708390823791	2.0476220690936575	7.2721772067180357	0.077933640280092045
operator	eda0597c9cc36fe78539d7dfa6ad2c87db24c2c3178d65bf6ded7aaa7788c681	cohort2:EXT2R	EXT2R	LTM2	extinction	2025-01-06	2025-01-13T15:12:00	whole	0	720	15.725	88	719.93402099999992	0.99990836249999993	7.3340054032534745	720	15.725	7.3340054032534745	0	1.5725	0.3907050117418806	3.2674718184741041	5.845778452210582	0.49604471757340818
operator	01aeca26200ffbdeb65dc3785a25634a196d8e9198188577fef94aed1e9c1d50	cohort2:EXT3B	EXT3B	learning	extinction	2025-01-06	2025-01-06T15:51:00	whole	0	1140	17.679122807017546	93	1140	1	4.8947368421052628	1140	17.679122807017546	4.8947368421052628	6	1.7679122807017547	0.31381171092434024	2.4333459717488304	4.0666090291051589	3.1862332882216093
operator	f79e6e0673ce2fcf0e0f90771f56264abd4340450a537e39b9a20cf66d569442	cohort2:EXT3B	EXT3B	retrieval	extinction	2025-01-06	2025-01-07T19:16:00	whole	0	360	12.484166666666667	5	359.99899299999998	0.99999720277777771	0.83333566435837225	360	12.484166666666667	0.83333566435837225	0	1.2484166666666667	0.24796920052551083	0.79607931189232495	8.7202020359152286	0.23574945166696426
operator	04d2aaac2bcd815e9a4f6e9cdfab376dfbfebf20f6bd95d1f45f0a5861dfa103	cohort2:EXT3B	EXT3B	extinction1	extinction	2025-01-06	2025-01-07T21:04:00	whole	0	3420	12.757222222222223	84	3419.9990230000003	0.99999971432748547	1.4736846315175101	3420	12.757222222222223	1.4736846315175101	4	1.2757222222222224	0.62036010846504397	0.94743759923681636	8.3481233749503883	0.084078917347744669
operator	0a00c32711beb13cac7bfd026eb72a0a085a966bc90a5a6f92c030ceef8292c4	cohort2:EXT3B	EXT3B	LTM1	extinction	2025-01-06	2025-01-08T16:40:00	whole	0	720	32.751736111111114	38	720	1	3.1666666666666665	720	32.751736111111114	3.1666666666666665	0	3.2751736111111116	2.7081238990912984	1.3248874836573237	5.4264023455207715	0.54058627173064333
operator	411e874ef2251ac5b01011c7951a3432049081e7ae3836a149305627f90ad7c5	cohort2:EXT3B	EXT3B	renewal	extinction	2025-01-06	2025-01-09T16:13:00	whole	0	720	17.328680555555554	28	719.99902300000008	0.99999864305555564	2.3333364995413333	720	17.328680555555554	2.3333364995413333	0	1.7328680555555553	0.45441122126655109	1.3332814928970707	5.9701102185433541	2.2421970672930378
operator	b7e3ba81e747ac8d54f10b7723bc06bbec4cbc1d8b3b84c601612e5fd279c902	cohort2:EXT3B	EXT3B	extinction3	extinction	2025-01-06	2025-01-11T18:25:00	whole	0	1980	17.211767676767678	147	1980	1	4.4545454545454541	1980	17.211767676767678	4.4545454545454541	2	1.7211767676767677	1.0056860224053661	2.0381366269984103	6.0290201267251069	0.92715722387107091
operator	59df615c3759ce4ebcde67377c3972dd8b5e2814f5ed06b0dde1b4a27da44898	cohort2:EXT3B	EXT3B	extinction4	extinction	2025-01-06	2025-01-12T18:16:00	whole	0	1980	26.740934343434343	255	1980	1	7.7272727272727275	1980	26.740934343434343	7.7272727272727275	3	2.6740934343434342	1.1579721693435161	3.230151284657401	5.306672870729412	0.30520367526958897
operator	fdc734bebf3b98dedfb79e8de31d5ae5c0f48ee4f23565c1ea6cd6bee0caf3fa	cohort2:EXT3B	EXT3B	LTM2	extinction	2025-01-06	2025-01-13T15:49:00	whole	0	720	12.397569444444445	77	720	1	6.416666666666667	720	12.397569444444445	6.416666666666667	0	1.2397569444444445	0.22983891000753226	2.0428884613126033	6.739053176301609	0.98821945237830966
operator	e0c5a445b1be909699a3bed2b78693f6f806a9a50b914e7d6943506eeaac7d57	cohort2:EXT3G	EXT3G	learning	extinction	2025-01-06	2025-01-06T15:51:00	whole	0	1140	31.951710526315786	143	1140	1	7.5263157894736841	1140	31.951710526315786	7.5263157894736841	4	3.1951710526315784	0.074831167023241579	2.9340567361098189	2.5156223018580883	4.4754897950088264
operator	e39c493a827bddd8e7a3e3bbdcb229497a90dbe1d3897af5a5583d4c1f722600	cohort2:EXT3G	EXT3G	extinction1	extinction	2025-01-06	2025-01-07T21:04:00	whole	0	3420	56.52830409356725	14	3419.9990230000003	0.99999971432748547	0.24561410525291835	3420	56.52830409356725	0.24561410525291835	0	5.6528304093567252	4.060081984741764	0.18333646335478293	2.8431186655877752	2.9134628863158341
operator	768b1ea586a9cf9528b4ea331b107652a6ddf7a9ff11015e5fe1d30d6c6eeb6d	cohort2:EXT3G	EXT3G	LTM1	extinction	2025-01-06	2025-01-08T16:40:00	whole	0	720	64.506944444444443	15	720	1	1.25	720	64.506944444444443	1.25	0	6.4506944444444443	0.53697296165284591	0.5830753104638039	2.6222612939410852	6.2576904339422841
operator	0a5c70514937df730fc81770be39b27b02d7115a225ee9aa1ad264ad0825a124	cohort2:EXT3G	EXT3G	renewal	extinction	2025-01-06	2025-01-09T16:13:00	whole	0	720	54.009374999999999	37	719.99902299999997	0.99999864305555553	3.083337517251048	720	54.009374999999999	3.083337517251048	0	5.4009374999999995	0.15322716764660896	1.7035070310213218	1.7279000336250172	6.4153657677070326
operator	2b6531aff3cb1d57699223c3f23ebdfe7a0839df6eff9ea484a0d5afe9179e41	cohort2:EXT3G	EXT3G	extinction2	extinction	2025-01-06	2025-01-10T18:03:00	whole	0	1980	38.01154040404041	83	1979.9339600000001	0.9999666464646465	2.5152354071445897	1980	38.01154040404041	2.5152354071445897	0	3.8011540404040409	3.2291705409001357	1.6106996156350821	4.0223377138560883	1.1377921296087117
operator	7d2c3a958680480a5baba45515f1ff6d462cc8ecaa6cc6d7ea2e901f9a2a9816	cohort2:EXT3G	EXT3G	extinction3	extinction	2025-01-06	2025-01-11T18:25:00	whole	0	1980	25.97237373737374	159	1980	1	4.8181818181818183	1980	25.97237373737374	4.8181818181818183	4	2.5972373737373742	1.6197074002909688	3.2687411735196203	4.8998081073164155	0.21174331887300654
operator	882fdfe78d4eea336d9b5c2dbd40da54f015d6ae13749521443964d4d962a859	cohort2:EXT3G	EXT3G	LTM2	extinction	2025-01-06	2025-01-13T15:49:00	whole	0	720	33.031527777777775	71	720	1	5.916666666666667	720	33.031527777777775	5.916666666666667	0	3.3031527777777776	2.0773154494749941	3.343299503769122	4.4986533838088389	0.080731662947069405
operator	b5d87e9c42aac201ef53da63cd67bb4a0f4caa6042b6d1d3a6db0fa935385aa2	cohort2:EXT3R	EXT3R	learning	extinction	2025-01-06	2025-01-06T15:25:00	whole	0	1140	28.574122807017545	44	1139.9329830000001	0.99994121315789486	2.3159256196379392	1140	28.574122807017545	2.3159256196379392	8	2.8574122807017543	0.3221596425410479	1.5102579614530742	4.8009696104028485	3.3666127856030319
operator	b5ac2b3e3af974965e8801b3537d3de3c20727aff8570a0556404b81293a9f49	cohort2:EXT3R	EXT3R	LTM1	extinction	2025-01-06	2025-01-08T16:06:00	whole	0	720	72.197638888888889	0	720	1	0	720	72.197638888888889	0	6	7.2197638888888891	1.2524765455037457	0.032452540802373246	2.8231306426448426	5.8919402710490258
operator	08611671d7b518daac39e754b64c13434067cf459bdb6ab7181c4cb50a37488c	cohort2:EXT3R	EXT3R	renewal	extinction	2025-01-06	2025-01-09T15:40:00	whole	0	720	63.403402777777771	0	720	1	0	720	63.403402777777771	0	10	6.3403402777777771	0.300904601814317	0.044513175122986338	3.5376757340361129	6.1169064890265705
operator	793328738ffdd91bf99446e69b59093b7ef906960c26559c1708db8d1f01548e	cohort2:EXT3R	EXT3R	extinction2	extinction	2025-01-06	2025-01-10T17:26:00	whole	0	1980	71.326060606060608	0	1980	1	0	1980	71.326060606060608	0	0	7.1326060606060606	7.5084428543113839	0.035412606102855168	2.0631621300127878	0.3929824095729641
operator	f7836a07e3e18badf23191cf7ead97b5378e15eefbfd3708942066ffd2f5ec19	cohort2:EXT3R	EXT3R	extinction3	extinction	2025-01-06	2025-01-11T17:45:00	whole	0	1980	57.235126262626267	0	1979.9990230000001	0.99999950656565662	0	1980	57.235126262626267	0	0	5.723512626262627	4.6365013288999659	0.12022251233969332	3.5258789928430447	1.7173971659172305
operator	b1279eadd473c2f7b965adb76507d37a089b7b62bcbc21fab553c4038c6a3775	cohort2:EXT3R	EXT3R	LTM2	extinction	2025-01-06	2025-01-13T15:31:00	whole	0	720	40.5075	1	720	1	0.083333333333333329	720	40.5075	0.083333333333333329	0	4.0507499999999999	2.813917952779017	0.30250753565261895	4.853631872373148	2.0299426391952178
operator	9ff1b5c5f6052d2d6859513a8e470086d25e013884cd2f11c44ec1c81cd21925	cohort2:NOEXT1B	NOEXT1B	learning	no_extinction	2024-12-30	2024-12-30T15:57:00	whole	0	1140	46.644035087719296	150	1140	1	7.8947368421052628	1140	46.644035087719296	7.8947368421052628	5	4.6644035087719296	0.016079522080379639	2.9323245258492108	2.3056764441587614	4.7459195079116387
operator	ad305370fc13e3cc227813edad5f53881b0ec81fc9562a4468712bf0541e7910	cohort2:NOEXT1B	NOEXT1B	LTM1	no_extinction	2024-12-30	2025-01-01T14:59:00	whole	0	540	43.608611111111102	0	539.93402100000003	0.99987781666666675	0	540	43.608611111111102	0	5	4.3608611111111104	0.27599763246808928	0.032797884163342214	2.4135806204628687	7.2776238629056893
operator	c623441d9a018048618c1a441b2ae5c02abdf951acf05fb9b3d4328f2f185891	cohort2:NOEXT1B	NOEXT1B	renewal	no_extinction	2024-12-30	2025-01-02T15:02:00	whole	0	540	53.793981481481488	0	539.99902299999997	0.9999981907407407	0	540	53.793981481481488	0	7	5.379398148148149	0.081592696070237475	0.055102831517444106	1.4578760622233458	8.4054284101889927
operator	7c03a95205d04b3ce49f2deef0b2c91951d0adbacf5acf1995a4cce00a38fc93	cohort2:NOEXT1B	NOEXT1B	extinction3	no_extinction	2024-12-30	2025-01-04T20:25:00	whole	0	1980	38.1360101010101	221	1979.9990230000001	0.99999950656565662	6.6969730014861728	1980	38.1360101010101	6.6969730014861728	5	3.81360101010101	3.900778688859996	1.4875731270333519	3.7030838774132979	0.90856430669335331
operator	b0f789dcf143c2c14656c163c4703f6ea0aa0f2d40273d88b4fbadc7e1a135e6	cohort2:NOEXT1B	NOEXT1B	LTM2	no_extinction	2024-12-30	2025-01-06T21:07:00	whole	0	900	74.492222222222225	6	899.99902299999997	0.99999891444444444	0.4000004342226936	900	74.492222222222225	0.4000004342226936	9	7.4492222222222226	0.20027811894896524	0.2272750285632627	1.3371143296688954	8.2353325228188599
operator	e67003d83365dade4602536a5257b748f4fb5b4f002e553920796dd2a5490163	cohort2:NOEXT1G	NOEXT1G	learning	no_extinction	2024-12-30	2024-12-30T15:57:00	whole	0	1140	31.810745614035088	93	1140	1	4.8947368421052628	1140	31.810745614035088	4.8947368421052628	5	3.1810745614035087	0.29399487360082366	2.3946267984389142	3.6436568242488936	3.6677215037113489
operator	bb295e269ec8f274336c1c930ec6c65c7423c64a2949bd51a0f5d0e027c57f18	cohort2:NOEXT1G	NOEXT1G	LTM2	no_extinction	2024-12-30	2025-01-06T21:07:00	whole	0	900	31.676944444444445	1	899.99902300000008	0.99999891444444455	0.066666739037115591	900	31.676944444444445	0.066666739037115591	6	3.1676944444444444	2.7370284640794105	0.23827744459797268	5.3661564791156033	1.6585376122069795
operator	5d1e2eb7768c77f9c3d8db1d3fecacae53115c6e43c196d96dcd3e717d98f260	cohort2:NOEXT1R	NOEXT1R	learning	no_extinction	2024-12-30	2024-12-30T15:31:00	whole	0	1140	39.875350877192979	34	1140	1	1.7894736842105263	1140	39.875350877192979	1.7894736842105263	8	3.9875350877192979	0.30273349286073936	1.0577740755631826	2.7675225035432272	5.8719699280328781
operator	afbb413e6dbc4d6e1e0074b2fc1e2a9571847e8304d4c2016db9cb4ab5f2bab5	cohort2:NOEXT1R	NOEXT1R	LTM2	no_extinction	2024-12-30	2025-01-06T20:47:00	whole	0	900	52.479055555555554	10	899.93298299999992	0.99992553666666661	0.66671631258568953	900	52.479055555555554	0.66671631258568953	0	5.2479055555555556	5.8806872713093483	0.72049774874871653	2.3111091371325942	1.0877058428093462
operator	861ff4ba492d2eac9b8e4fe10f687932357869c5b69a5f1c8596bcd28fa181d2	cohort2:NOEXT2B	NOEXT2B	learning	no_extinction	2025-01-06	2025-01-06T15:25:00	whole	0	1140	40.870043859649122	71	1139.9329829999999	0.99994121315789464	3.7370617953248577	1140	40.870043859649122	3.7370617953248577	7	4.0870043859649119	0.10207131903797199	1.4998616187859186	1.6121927636559543	6.7858742985201177
operator	436efcb33021ea2ba33904602e4f92c078459bd8e479cf29c656bb9e6cb9b516	cohort2:NOEXT2B	NOEXT2B	LTM1	no_extinction	2025-01-06	2025-01-08T15:48:00	whole	0	720	64.337569444444455	1	719.93298300000004	0.99990692083333343	0.083341090652600369	720	64.337569444444455	0.083341090652600369	8	6.4337569444444451	1.3200686398118173	0.16648976133004842	1.9472142361024973	6.56622736275561
operator	24e191f77f7aa9c27755141af55ac067b9694b2894a17d72f7d239e040352774	cohort2:NOEXT2B	NOEXT2B	renewal	no_extinction	2025-01-06	2025-01-09T15:23:00	whole	0	720	61.108263888888892	3	719.93298300000004	0.99990692083333343	0.25002327195780111	720	61.108263888888892	0.25002327195780111	8	6.1108263888888894	1.229833915946174	0.4709551708806628	1.3002112980020222	6.9989996151711624
operator	6993f777aae1013ffd19fd17676edbcd49fd7e8a4ff1bd30c6ade7c1ee0d3c11	cohort2:NOEXT2B	NOEXT2B	extinction2	no_extinction	2025-01-06	2025-01-10T14:53:00	whole	0	1980	36.023080808080806	33	1979.9999999999998	0.99999999999999989	1.0000000000000002	1980	36.023080808080806	1.0000000000000002	0	3.6023080808080805	1.3451957995095216	0.83601203002755142	2.5946722069619281	5.2241199635009714
operator	f8c0676c1c4cb5bda95576c2000c99ed5b4585393f77dc3aa0ad9985dc38c66a	cohort2:NOEXT2B	NOEXT2B	extinction3	no_extinction	2025-01-06	2025-01-11T15:06:00	whole	0	1980	45.380378787878783	38	1980	1	1.1515151515151516	1980	45.380378787878783	1.1515151515151516	0	4.5380378787878781	5.3065822199946844	0.70762659517116111	3.655656218343232	0.33013496649085794
operator	6f01c64e36230a059374b59d7e3d337bcb46e50cf3c7b60325c2d7d5037c65de	cohort2:NOEXT2B	NOEXT2B	extinction4	no_extinction	2025-01-06	2025-01-12T14:54:00	whole	0	1980	45.235252525252527	45	1980	1	1.3636363636363635	1980	45.235252525252527	1.3636363636363635	0	4.5235252525252525	4.8770421118329006	0.83706767967767171	3.7895498767729565	0.4963403317165036
operator	4b8467594834a3c983a6921599d527dceefd44bdb13ac4d3903e130ef8e36fda	cohort2:NOEXT2B	NOEXT2B	LTM2	no_extinction	2025-01-06	2025-01-13T14:17:00	whole	0	720	69.98104166666667	3	719.93298299999992	0.99990692083333321	0.25002327195780111	720	69.98104166666667	0.25002327195780111	0	6.9981041666666668	0.97737471589609792	0.27639285402707275	1.8114373073467809	6.9347951227300291
operator	46f3cb4f65f7fb7fe1b93a6488b356f6a65188b4f58192cd08c7f7b015176dda	cohort2:NOEXT2G	NOEXT2G	learning	no_extinction	2025-01-06	2025-01-06T14:58:00	whole	0	1140	27.190964912280702	68	1139.9339600000001	0.99994207017543868	3.5791547082253778	1140	27.190964912280702	3.5791547082253778	7	2.7190964912280702	0.025742049312589381	1.8592839660634166	2.6702018050682179	5.4447721795557422
operator	d50c7803df633dd69ce266cf62b15c4715c6080d775f1e00adf661cae1e42e90	cohort2:NOEXT2G	NOEXT2G	LTM1	no_extinction	2025-01-06	2025-01-08T15:48:00	whole	0	720	62.954166666666666	0	719.93298299999992	0.99990692083333321	0	720	62.954166666666666	0	1	6.2954166666666662	1.8163018222272742	0.065175608915056901	3.2383680001221626	4.8801545687354926
operator	539e0572a7e1b0c6da7fa83c38e8050829aa7dfc632b57df3631d32178e62790	cohort2:NOEXT2G	NOEXT2G	renewal	no_extinction	2025-01-06	2025-01-09T15:23:00	whole	0	720	73.121597222222221	0	719.93298300000004	0.99990692083333343	0	720	73.121597222222221	0	1	7.3121597222222219	3.4891046205143241	0.027938885880023374	2.1715793345897461	4.3113771590159056
operator	0beaaf03dc30d78eefbb0b8987742f484b5b3de64922a8151a081fe89848df55	cohort2:NOEXT2G	NOEXT2G	extinction2	no_extinction	2025-01-06	2025-01-10T14:53:00	whole	0	1980	32.851489898989897	146	1980	1	4.4242424242424239	1980	32.851489898989897	4.4242424242424239	6	3.2851489898989898	2.9188303242339462	2.0695364502211024	4.9826178144149376	0.029015411130026817
operator	92ac07f8b30c88ff3d6cca5b5a044e717826f9f14ba4bfb4754c89afdfcb4296	cohort2:NOEXT2G	NOEXT2G	extinction3	no_extinction	2025-01-06	2025-01-11T15:06:00	whole	0	1980	31.493787878787877	24	1980	1	0.72727272727272729	1980	31.493787878787877	0.72727272727272729	0	3.1493787878787876	2.9513895883922694	0.47041324187464167	6.5008179570076106	0.077379212725491461
operator	e04ffbb14f81b727d217d25094ad29aa55862379bbd1b882189feb3f6e8f411f	cohort2:NOEXT2G	NOEXT2G	LTM2	no_extinction	2025-01-06	2025-01-13T14:17:00	whole	0	720	63.837013888888883	0	719.93298299999992	0.99990692083333321	0	720	63.837013888888883	0	6	6.3837013888888885	1.7034638387472585	0.33359824283222816	2.7071944442562135	5.255743474164297
operator	1c604e77ddffb16a1f7fe19ce00a5d19ba9e9c0c2870f2291c6b3d0f06ad71a3	cohort2:NOEXT3B	NOEXT3B	extinction1	no_extinction	2025-01-06	2025-01-07T22:07:00	whole	0	3420	32.072236842105262	551	3420	1	9.6666666666666661	3420	32.072236842105262	9.6666666666666661	4	3.2072236842105264	2.6554864323986895	3.3253230102371703	3.8798019953355167	0.13938856202854963
operator	91b2cdb849565c33f99381d6096d4075175a670df3566eb96e2c2ddd64347b4e	cohort2:NOEXT3B	NOEXT3B	LTM1	no_extinction	2025-01-06	2025-01-08T16:56:00	whole	0	720	42.382777777777783	19	719.99902299999997	0.99999864305555553	1.5833354818316192	720	42.382777777777783	1.5833354818316192	7	4.2382777777777783	3.8933617897772002	0.68586712463128596	3.7791074046731308	1.6416636809184411
operator	bee941d974fd6b90a6d9abebc3b9314252d074dd39905ab5cc2b3a5a171751c1	cohort2:NOEXT3B	NOEXT3B	renewal	no_extinction	2025-01-06	2025-01-09T16:29:00	whole	0	720	42.03402777777778	0	719.99902300000008	0.99999864305555564	0	720	42.03402777777778	0	5	4.2034027777777778	5.4711356998629164	0.085338006719634762	4.4361428951003319	0.0073833983170743019
operator	f56d31aa6ade642b771baed7aef28c9ec0ce5f7df37b5e11dbde43aa205cfb7c	cohort2:NOEXT3B	NOEXT3B	extinction2	no_extinction	2025-01-06	2025-01-10T16:09:00	whole	0	1980	27.718055555555555	152	1980	1	4.6060606060606064	1980	27.718055555555555	4.6060606060606064	10	2.7718055555555554	2.2565666429657325	2.4541983205755273	4.5422762814887401	0.74695875497001474
operator	417262bd9d6f4e499d225d91fbb5f1e630f58533db71be359a05031f046c5924	cohort2:NOEXT3B	NOEXT3B	extinction3	no_extinction	2025-01-06	2025-01-11T16:23:00	whole	0	1980	29.284242424242425	257	1980	1	7.7878787878787881	1980	29.284242424242425	7.7878787878787881	5	2.9284242424242426	1.7410231276266621	3.5266238386594129	3.828190535600061	0.90416249811387317
operator	cc8d75dd7e1681f479a01a441ea4a9a3dd0ea90302c5413a12a6aaab706278ca	cohort2:NOEXT3B	NOEXT3B	extinction4	no_extinction	2025-01-06	2025-01-12T16:15:00	whole	0	1980	35.315656565656568	167	1980	1	5.0606060606060606	1980	35.315656565656568	5.0606060606060606	10	3.5315656565656566	2.4418311033020537	2.1320389514428513	4.6689393368959493	0.75719060835921481
operator	6c50dc242ea40eaccef7398316eea132b13437a1da98d5d073753925e3908a18	cohort2:NOEXT3B	NOEXT3B	LTM2	no_extinction	2025-01-06	2025-01-13T14:55:00	whole	0	720	58.214374999999997	3	720	1	0.25	720	58.214374999999997	0.25	5	5.8214375	6.8142900790969696	0.20067838938408378	1.9931336829654167	0.99189784855354601
operator	fc927aa29a96a2a61e0de123fe920373b071aedb772fb5b792387b68aaff0ee9	cohort2:NOEXT3G	NOEXT3G	learning	no_extinction	2025-01-06	2025-01-06T16:16:00	whole	0	1140	48.380614035087724	28	1139.9339599999998	0.99994207017543846	1.4737695857398618	1140	48.380614035087724	1.4737695857398618	6	4.8380614035087728	1.5617875295676813	1.0622727639016887	2.2236756374071427	5.1522640691234534
operator	01c0b026bd9c434b31fd06b7e12a481b4476078ee371b7749a463b8634d4c5f0	cohort2:NOEXT3G	NOEXT3G	LTM1	no_extinction	2025-01-06	2025-01-08T16:23:00	whole	0	720	76.421388888888885	0	719.99902299999997	0.99999864305555553	0	720	76.421388888888885	0	4	7.6421388888888888	4.4219075867262614	0.10258737389755844	2.0097920352882319	3.4657130040879811
operator	48ab86bdf3ea5f595c491ccdf7c4b2b73981dd2343d957cac720954920b1ec57	cohort2:NOEXT3G	NOEXT3G	renewal	no_extinction	2025-01-06	2025-01-09T15:57:00	whole	0	720	83.244166666666658	0	720	1	0	720	83.244166666666658	0	7	8.3244166666666661	8.5185905416767174	0.01542074247705783	1.3656942560663592	0.10029445977995675
operator	5653ea0c6f7f5a903e2218aaefb204ccc6bc18f309ba88509225d25be9991c45	cohort2:NOEXT3G	NOEXT3G	extinction2	no_extinction	2025-01-06	2025-01-10T15:32:00	whole	0	1980	47.861691919191919	0	1979.9329829999999	0.99996615303030301	0	1980	47.861691919191919	0	8	4.7861691919191918	4.9422192632135991	0.059664073837535025	4.992069194699063	0.006047468249815822
operator	6f1b8b2f51f82a71f41d99631a10a1f8850fa0458609b08d725fbb172c77fc4a	cohort2:NOEXT3G	NOEXT3G	extinction3	no_extinction	2025-01-06	2025-01-11T15:45:00	whole	0	1980	35.35608585858585	14	1979.9350589999999	0.9999672015151515	0.42425633920753764	1980	35.35608585858585	0.42425633920753764	0	3.5356085858585851	3.4923522356614467	0.47213982586756365	5.7504961208443328	0.2850118176266464
operator	600e39841eda2c24a176e3475f4bf69320a133e9baee342c2919c42de2fa34cc	cohort2:NOEXT3G	NOEXT3G	extinction4	no_extinction	2025-01-06	2025-01-12T15:34:00	whole	0	1980	64.893611111111099	0	1980	1	0	1980	64.893611111111099	0	2	6.4893611111111102	7.1020339295492851	0.044015208100028069	2.6351878641447457	0.21876299820591544
operator	6be4160e21bd158d03dd97d8fce0979b8cdcc95383535db84d172d93e254e01c	cohort2:NOEXT3R	NOEXT3R	learning	no_extinction	2025-01-06	2025-01-06T16:16:00	whole	0	1140	24.705438596491227	66	1139.9339599999998	0.99994207017543846	3.4738854521011029	1140	24.705438596491227	3.4738854521011029	5	2.4705438596491227	0.70761033928067674	1.696344395187563	3.6149069938108793	3.9811382717208814
operator	1f7945bdf0e4449adba9c3e018a893cba4754bdcf782298040ebc7a82092ba68	cohort2:NOEXT3R	NOEXT3R	extinction1	no_extinction	2025-01-06	2025-01-07T19:05:00	whole	0	3420	26.791725146198829	397	3420	1	6.9649122807017543	3420	26.791725146198829	6.9649122807017543	0	2.679172514619883	1.871815128121364	3.9272501602083447	4.1915793844352462	0.0093553272351362543
operator	c8535d7d3cab1e07c9805a1e0d6d46a714f93100e8da004a4de39e866ed9cf0a	cohort2:NOEXT3R	NOEXT3R	LTM1	no_extinction	2025-01-06	2025-01-08T16:23:00	whole	0	720	60.773541666666659	28	719.99902300000008	0.99999864305555564	2.3333364995413333	720	60.773541666666659	2.3333364995413333	7	6.0773541666666659	3.3091022322851531	1.4055920089947229	1.960016297078317	3.3252894616418276
operator	d21b8d40b9aa2ee630d0263fa09635e5058443cc328f6db4c648d885e65c3b61	cohort2:NOEXT3R	NOEXT3R	renewal	no_extinction	2025-01-06	2025-01-09T15:57:00	whole	0	720	49.759999999999998	6	720	1	0.5	720	49.759999999999998	0.5	7	4.976	5.1774182487886673	0.478313542247085	4.3352088825082129	0.0090593264559958534
operator	553f560e96aa9bad79de1ed495f901618a04576cceca114055f0bc82bf2fc9e4	cohort2:NOEXT3R	NOEXT3R	extinction2	no_extinction	2025-01-06	2025-01-10T15:32:00	whole	0	1980	29.778434343434345	135	1979.9329829999999	0.99996615303030301	4.0910475604718997	1980	29.778434343434345	4.0910475604718997	0	2.9778434343434346	2.4647604549459863	2.7055058204339453	4.8044046250735155	0.025329099546553636
operator	93fa8ea007b82c88554ad9524fdd9fb9bd312e745c844ebeb543708fb47f67c6	cohort2:NOEXT3R	NOEXT3R	extinction3	no_extinction	2025-01-06	2025-01-11T15:45:00	whole	0	1980	21.332626262626263	251	1979.9350589999999	0.9999672015151515	7.6063100815065674	1980	21.332626262626263	7.6063100815065674	0	2.1332626262626264	1.236145261618226	4.4026142115258304	4.3111053912548059	0.050135135601213444
operator	b54a0b0832c3f8899ff2c0ae0169b69c08e931c95d28d42eca2eadd4cb527bc0	cohort2:NOEXT3R	NOEXT3R	extinction4	no_extinction	2025-01-06	2025-01-12T15:34:00	whole	0	1980	18.547449494949493	263	1980	1	7.9696969696969697	1980	18.547449494949493	7.9696969696969697	0	1.8547449494949493	1.1233362896228778	4.4020780271476134	4.391619137755888	0.08296654547357428
operator	d65b3d277d757f2792fcb158ad645bd11772cd50399d9905eeaa1c3922d04a0b	cohort2:NOEXT3R	NOEXT3R	LTM2	no_extinction	2025-01-06	2025-01-13T14:36:00	whole	0	720	23.870555555555555	11	719.93402100000003	0.99990836250000004	0.9167506754066842	720	23.870555555555555	0.9167506754066842	5	2.3870555555555555	1.2549565908426554	0.69448172649229167	5.7537274372043328	2.2968342454607531
