## Supplementary material for "Multimodal temporal modeling of behavioral reorganization across threat learning and extinction in rats": Source code 1: Additional outcome analyses, exact inputs and complete results: boli_original.xlsx

### Sheet: learn
subject	boli
EXT2R	6
EXT2G	5
EXT2B	4
EXT3R	8
EXT3G	4
EXT3B	6
NO EXT2G	7
NO EXT2B	7
NO EXT3R	5
NO EXT3G	6
NO EXT3B	2
subject	boli
EXT1R	4
EXT1G	8
EXT1B	7
NO EXT1R	8
NO EXT1G	5
NO EXT1B	5

### Sheet: retrieve
subject	boli
EXT2R	5
EXT2G	3
EXT2B	0
EXT3R	0
EXT3G	3
EXT3B	0
NO EXT2G	8
NO EXT2B	0
NO EXT3R	0
NO EXT3G	4
NO EXT3B	0
subject	boli
EXT1R	6
EXT1G	6
EXT1B	3
NO EXT1R	4
NO EXT1G	4
NO EXT1B	7

### Sheet: extinction1
subject	boli
EXT2R	3
EXT2G	4
EXT2B	6
EXT3R	5
EXT3G	0
EXT3B	4
NO EXT2G	5
NO EXT2B	0
NO EXT3R	0
NO EXT3G	0
NO EXT3B	4
subject	boli
EXT1R	1
EXT1G	1
EXT1B	1
NO EXT1R	4
NO EXT1G	0
NO EXT1B	0

### Sheet: LTM
subject	boli
EXT2R	1
EXT2G	5
EXT2B	5
EXT3R	6
EXT3G	0
EXT3B	0
NO EXT2G	1
NO EXT2B	8
NO EXT3R	7
NO EXT3G	4
NO EXT3B	7
subject	boli
EXT1R	4
EXT1G	8
EXT1B	5
NO EXT1R	7
NO EXT1G	7
NO EXT1B	5

### Sheet: renewal
subject	boli
EXT2R	3
EXT2G	0
EXT2B	4
EXT3R	10
EXT3G	0
EXT3B	0
NO EXT2G	1
NO EXT2B	8
NO EXT3R	7
NO EXT3G	7
NO EXT3B	5
subject	boli
EXT1R	0
EXT1G	5
EXT1B	1
NO EXT1R	0
NO EXT1G	7
NO EXT1B	7

### Sheet: extinction2
subject	boli
EXT2R	3
EXT2G	0
EXT2B	3
EXT3R	0
EXT3G	0
EXT3B	0
NO EXT2G	6
NO EXT2B	0
NO EXT3R	0
NO EXT3G	8
NO EXT3B	10
subject	boli
EXT1R	0
EXT1G	4
EXT1B	0
NO EXT1R	0
NO EXT1G	0
NO EXT1B	0

### Sheet: extinction3
subject	boli
EXT2R	4
EXT2G	5
EXT2B	7
EXT3R	0
EXT3G	4
EXT3B	2
NO EXT2G	0
NO EXT2B	0
NO EXT3R	0
NO EXT3G	0
NO EXT3B	5
subject	boli
EXT1R	0
EXT1G	9
EXT1B	0
NO EXT1R	0
NO EXT1G	0
NO EXT1B	5

### Sheet: extinction4
subject	boli
EXT2R	3
EXT2G	2
EXT2B	3
EXT3R	0
EXT3G	1
EXT3B	3
NO EXT2G	0
NO EXT2B	0
NO EXT3R	0
NO EXT3G	2
NO EXT3B	10
subject	boli
EXT1R	0
EXT1G	0
EXT1B	4
NO EXT1R	0
NO EXT1G	7
NO EXT1B	0

### Sheet: LTM2
subject	boli
EXT2R	0
EXT2G	0
EXT2B	0
EXT3R	0
EXT3G	0
EXT3B	0
NO EXT2G	6
NO EXT2B	0
NO EXT3R	5
NO EXT3G	5
NO EXT3B	5
subject	boli
EXT1R	0
EXT1G	5
EXT1B	0
NO EXT1R	0
NO EXT1G	6
NO EXT1B	9
