## Supplementary material for "Multimodal temporal modeling of behavioral reorganization across threat learning and extinction in rats": Source code 1: Additional outcome analyses, exact inputs and complete results: REFERENCE_STATE_CHOICES.csv

candidate_id	omitted_reference_state	choice_basis
investigator_summary__operator_reference__K4__v0.1	0	Lowest empirical total count mean, then freezing, then raw index; no outcome consulted
retained_annotation__operator_reference__K4__v0.1	0	Lowest empirical total count mean, then freezing, then raw index; no outcome consulted
investigator_summary__feeder_control_median__K4__v0.1	0	Lowest empirical total count mean, then freezing, then raw index; no outcome consulted
retained_annotation__feeder_control_median__K4__v0.1	3	Lowest empirical total count mean, then freezing, then raw index; no outcome consulted
