## Supplementary material for "Multimodal temporal modeling of behavioral reorganization across threat learning and extinction in rats": Source code 1: Additional outcome analyses, exact inputs and complete results: BOLI_MEASUREMENT_SCOPE.csv

phase	source_sheet	acquisitions	animals
LTM1	LTM	17	17
LTM2	LTM2	17	17
extinction1	extinction1	17	17
extinction2	extinction2	17	17
extinction3	extinction3	17	17
extinction4	extinction4	17	17
learning	learn	17	17
renewal	renewal	17	17
retrieval	retrieve	17	17
