## Supplementary material for "Multimodal temporal modeling of behavioral reorganization across threat learning and extinction in rats": Source code 1: Additional outcome analyses, exact inputs and complete results: EXTINCTION_CONFIGURATION_EXPRESSION.csv

pipeline	phase	raw_state	descriptor	animals	mean_posterior_fraction
investigator_summary__operator_reference	extinction1	0	low_output_lower_freezing	9	0.41324296652631759
investigator_summary__operator_reference	extinction1	1	vocal_active	9	0.17502631860866052
investigator_summary__operator_reference	extinction1	2	low_output_higher_freezing	9	0.39182405676276072
investigator_summary__operator_reference	extinction1	3	press_active	9	0.019906658102262446
investigator_summary__operator_reference	extinction4	0	low_output_lower_freezing	9	0.55095949985507409
investigator_summary__operator_reference	extinction4	1	vocal_active	9	0.008081726171452204
investigator_summary__operator_reference	extinction4	2	low_output_higher_freezing	9	0.28978981894710754
investigator_summary__operator_reference	extinction4	3	press_active	9	0.15116895502636707
retained_annotation__operator_reference	extinction1	0	low_output_higher_freezing	9	0.39430284286603956
retained_annotation__operator_reference	extinction1	1	press_active	9	0.019692899656369656
retained_annotation__operator_reference	extinction1	2	low_output_lower_freezing	9	0.41468403234233686
retained_annotation__operator_reference	extinction1	3	vocal_active	9	0.17132022513525044
retained_annotation__operator_reference	extinction4	0	low_output_higher_freezing	9	0.28820990143467623
retained_annotation__operator_reference	extinction4	1	press_active	9	0.15076770978244894
retained_annotation__operator_reference	extinction4	2	low_output_lower_freezing	9	0.55243856489842724
retained_annotation__operator_reference	extinction4	3	vocal_active	9	0.0085838238844453199
