## Supplementary material for "Multimodal temporal modeling of behavioral reorganization across threat learning and extinction in rats": Source code 1: Additional outcome analyses, exact inputs and complete results: K4_INSTRUMENTAL_SIGNATURES.csv

pipeline	raw_state	windows	occupancy	inputs_per_5s	largest_other_state_inputs_per_5s	freezing_pct	inputs_in_state	all_recorded_inputs	fraction_inputs_captured	fraction_state_windows_containing_input	scope
investigator_summary__operator_reference	3	5388	0.11894039735099338	1.8756495916852265	0.003788982803847275	14.773481811432811	10106	10163	0.99439141985634161	0.90033407572383073	Descriptive separation in the selected full-data Gaussian K4 fit; not independent construct validation
retained_annotation__operator_reference	1	5116	0.11293598233995585	1.9745895230648944	0.0044596402556860417	14.932257623143078	10102	10163	0.99399783528485686	0.9478107896794371	Descriptive separation in the selected full-data Gaussian K4 fit; not independent construct validation
