## Supplementary material for "Multimodal temporal modeling of behavioral reorganization across threat learning and extinction in rats": Source code 1: Additional outcome analyses, exact inputs and complete results: K8_PAIRED_PREDICTIVE_GAIN.csv

pipeline	animals	K4_mean_score	K8_mean_score	mean_paired_gain_nats_per_window	animals_with_positive_gain	smallest_animal_gain	largest_animal_gain
investigator_summary__operator_reference	29	-5.9903939966113731	-5.5950593148186583	0.39533468179271558	29	0.12310313554739594	0.89758130530012803
retained_annotation__operator_reference	29	-6.025835153167205	-5.6418132237672589	0.38402192939994667	29	0.05043253034857198	0.87863686800135898
