## Supplementary material for "Multimodal temporal modeling of behavioral reorganization across threat learning and extinction in rats": Source code 1: Additional outcome analyses, exact inputs and complete results: COMPARISON_SUMMARY.csv

pipeline	K	window	duration_offset	baseline	status	acquisitions	animals	baseline_log_score	augmented_log_score	animal_mean_log_score_gain	animals_with_positive_log_score_gain	baseline_RMSE	augmented_RMSE	baseline_MAE	augmented_MAE	fixed_prediction_leave_one_animal_gain_min	fixed_prediction_leave_one_animal_gain_max
investigator_summary__operator_reference	4	whole	True	freezing	complete	98	17	-2.5127343363213175	-2.5469938832153689	-0.0342595468940518	9	3.6275763917156403	4.3330837996080502	3.058528432603064	3.3295129969211494	-0.047213993887773739	-0.0035218544750147754
investigator_summary__operator_reference	4	whole	True	multimodal	complete	98	17	-2.5679307885414522	-2.5902760126757336	-0.022345224134281222	7	3.792338011111585	4.3320513600530521	3.1464885213639002	3.3306673516430259	-0.033365230577497108	-0.01072781454286844
investigator_summary__operator_reference	4	whole	False	freezing	complete	98	17	-2.5094015904217897	-2.530791097125058	-0.021389506703268509	9	3.6367507643545385	4.4167560572006019	3.1133705985266817	3.3657350413654425	-0.035776334284942993	0.0075757595087196684
investigator_summary__operator_reference	4	whole	False	multimodal	complete	98	17	-2.563267113180443	-2.5724361668519498	-0.0091690536715064823	8	3.8242323137141279	4.4098539810153632	3.2047183307713012	3.3439485776327853	-0.020770650000225779	0.002855303653233502
investigator_summary__operator_reference	4	task	True	freezing	complete	148	17	-2.3161744886275382	-2.3598181641784124	-0.043643675550874138	5	3.0140565105391275	3.2688168464412821	2.5289565542023174	2.7735546059745921	-0.050797941070453621	-0.031405356799358602
investigator_summary__operator_reference	4	task	True	multimodal	complete	148	17	-2.3730971104433762	-2.4422476925354624	-0.069150582092085813	3	3.281285806630819	4.9454250664501416	2.7554045640871743	3.3552227240046673	-0.075840473171209469	-0.058178056827790606
investigator_summary__operator_reference	4	task	False	freezing	complete	148	17	-2.3254595704734409	-2.3693594533053997	-0.043899882831958198	5	3.0023193200506184	3.271404630429195	2.5377937705917746	2.8202180228216931	-0.05205870112625112	-0.029007431825107916
investigator_summary__operator_reference	4	task	False	multimodal	complete	148	17	-2.3813835453405225	-2.4490093639919306	-0.067625818651408195	2	3.2342482729559729	4.6613235678997009	2.7439172701067696	3.3342275373737005	-0.074401969358214928	-0.057970707076639386
investigator_summary__operator_reference	8	whole	True	freezing	complete	98	17	-2.5127343363213175	-2.6034186417208534	-0.090684305399535522	7	3.6275763917156403	4.8144863330918728	3.058528432603064	3.6688645692774	-0.10754627666767926	-0.039496207021084612
investigator_summary__operator_reference	8	whole	True	multimodal	complete	98	17	-2.5679307885414522	-2.645486999570311	-0.077556211028858554	7	3.792338011111585	4.9927988521424185	3.1464885213639002	3.7969667300003125	-0.095967911056447072	-0.036856884986218419
investigator_summary__operator_reference	8	whole	False	freezing	complete	98	17	-2.5094015904217897	-2.5947635172092158	-0.085361926787426268	8	3.6367507643545385	5.0433733628566477	3.1133705985266817	3.7293097625332399	-0.10273679040087719	-0.041764186232830396
investigator_summary__operator_reference	8	whole	False	multimodal	complete	98	17	-2.563267113180443	-2.6325797954664849	-0.06931268228604226	7	3.8242323137141279	5.2902610309059197	3.2047183307713012	3.8920899091028049	-0.087515139155751098	-0.037847779128348295
investigator_summary__operator_reference	8	task	True	freezing	complete	148	17	-2.3161744886275382	-2.4297694072527207	-0.11359491862518231	5	3.0140565105391275	3.6473988797322039	2.5289565542023174	3.0098929935713046	-0.12885530640443152	-0.071814478114359898
investigator_summary__operator_reference	8	task	True	multimodal	complete	148	17	-2.3730971104433762	-2.5700727801605527	-0.19697566971717667	3	3.281285806630819	4.2997920955353628	2.7554045640871743	3.3086753256144981	-0.21791255887100103	-0.088247487498456359
investigator_summary__operator_reference	8	task	False	freezing	complete	148	17	-2.3254595704734409	-2.4466757096657612	-0.12121613919231986	5	3.0023193200506184	3.6656782705715543	2.5377937705917746	3.0487618983542273	-0.13834194731377322	-0.07321163175131104
investigator_summary__operator_reference	8	task	False	multimodal	complete	148	17	-2.3813835453405225	-2.5968041183041164	-0.21542057296359393	2	3.2342482729559729	4.1750330896640513	2.7439172701067696	3.2841814232551303	-0.23644093768025751	-0.087136594107795895
retained_annotation__operator_reference	4	whole	True	freezing	complete	98	17	-2.5127343363213175	-2.5455299785493173	-0.032795642228000209	8	3.6275763917156403	4.3121382274328326	3.058528432603064	3.3202251285742062	-0.045208052695461465	-0.0046567453689579201
retained_annotation__operator_reference	4	whole	True	multimodal	complete	98	17	-2.5442064628121832	-2.5747817798499169	-0.03057531703773339	5	3.6456048001240342	4.5785639845802573	3.0417808534241719	3.3233581355256527	-0.036220066521259066	-0.024821462797417013
retained_annotation__operator_reference	4	whole	False	freezing	complete	98	17	-2.5094015904217897	-2.5297645033668461	-0.02036291294505678	9	3.6367507643545385	4.404122226541336	3.1133705985266817	3.3588974758185217	-0.034267744793478473	0.0068322327972467657
retained_annotation__operator_reference	4	whole	False	multimodal	complete	98	17	-2.5370293491235207	-2.5531970521816483	-0.016167703058127113	7	3.6996316649324998	4.7135819456269088	3.0958485969888385	3.3817962976805194	-0.021812388285095755	-0.0089997224068582727
retained_annotation__operator_reference	4	task	True	freezing	complete	148	17	-2.3161744886275382	-2.3641621499315111	-0.047987661303972563	6	3.0140565105391275	3.2728524141419606	2.5289565542023174	2.7821695357169109	-0.055622191688399061	-0.032388664954095731
retained_annotation__operator_reference	4	task	True	multimodal	complete	148	17	-2.3616003942839465	-2.4222698386943216	-0.060669444410375029	3	3.2078377924093577	4.3567284326258644	2.7075945049341623	3.1620347990985835	-0.066696510236538942	-0.050756845375285783
retained_annotation__operator_reference	4	task	False	freezing	complete	148	17	-2.3254595704734409	-2.3732336039441648	-0.047774033470723842	5	3.0023193200506184	3.2753487031269519	2.5377937705917746	2.827709257851863	-0.056602721482110679	-0.029006343053232936
retained_annotation__operator_reference	4	task	False	multimodal	complete	148	17	-2.3682621342695014	-2.4272543146305767	-0.058992180361075286	3	3.1772628509259082	4.1536173232205167	2.6985966193113495	3.1552957827936408	-0.065099205793498371	-0.050276931315732278
retained_annotation__operator_reference	8	whole	True	freezing	complete	98	17	-2.5127343363213175	-2.6169410799799357	-0.10420674365861823	8	3.6275763917156403	4.7716644551458076	3.058528432603064	3.621231715629746	-0.12411575137028871	-0.027515420765639578
retained_annotation__operator_reference	8	whole	True	multimodal	complete	98	17	-2.5442064628121832	-2.6323392021328842	-0.088132739320700579	4	3.6456048001240342	4.8123647721985661	3.0417808534241719	3.5651449306385667	-0.10551115447517707	-0.042280060389596016
retained_annotation__operator_reference	8	whole	False	freezing	complete	98	17	-2.5094015904217897	-2.5970929471844655	-0.08769135676267599	9	3.6367507643545385	4.930723947286431	3.1133705985266817	3.6586723943291326	-0.10838694804351744	-0.021058624778527685
retained_annotation__operator_reference	8	whole	False	multimodal	complete	98	17	-2.5370293491235207	-2.6081319829247334	-0.071102633801211942	4	3.6996316649324998	5.0958044184635192	3.0958485969888385	3.6346821641478049	-0.087201583873023195	-0.035259163533944968
retained_annotation__operator_reference	8	task	True	freezing	complete	148	17	-2.3161744886275382	-2.4164349382656169	-0.10026044963807867	3	3.0140565105391275	3.503349408870347	2.5289565542023174	2.9586371466170762	-0.11329002600246188	-0.053214050298565907
retained_annotation__operator_reference	8	task	True	multimodal	complete	148	17	-2.3616003942839465	-2.5252159932456717	-0.16361559896172509	2	3.2078377924093577	4.302601531167741	2.7075945049341623	3.3377634242522993	-0.18038623146923996	-0.091490386221063452
retained_annotation__operator_reference	8	task	False	freezing	complete	148	17	-2.3254595704734409	-2.4322825675056001	-0.10682299703215893	3	3.0023193200506184	3.534281568584746	2.5377937705917746	3.0052312612896817	-0.12153908224538855	-0.052536496493067686
retained_annotation__operator_reference	8	task	False	multimodal	complete	148	17	-2.3682621342695014	-2.5505729301703535	-0.18231079590085156	2	3.1772628509259082	4.3710142785945889	2.6985966193113495	3.3707456325459311	-0.19991558801167619	-0.09476260611922388
