## Supplementary material for "Multimodal temporal modeling of behavioral reorganization across threat learning and extinction in rats": Source code 1: Additional outcome analyses, exact inputs and complete results: CONFIGURATION_LABEL_KEY.csv

candidate_id	source_policy	K	raw_state	reader_label	usv22_call_count_5s	usv50_call_count_5s	leverpress_count_5s	freezing_pct_5s	label_scope
investigator_summary__operator_reference__K4__v0.1	investigator_summary__operator_reference	4	0	Low output lower freezing	0.0002407666008571291	0.0	0.0	15.824095439880582	Measured signature in this selected count-mass decoded fit; not a common state identity or ordinal sequence
investigator_summary__operator_reference__K4__v0.1	investigator_summary__operator_reference	4	1	Vocal active	1.6101719615272516	1.7034392305450305	0.003788982803847275	52.89391868259982	Measured signature in this selected count-mass decoded fit; not a common state identity or ordinal sequence
investigator_summary__operator_reference__K4__v0.1	investigator_summary__operator_reference	4	2	Low output higher freezing	0.0011397866970609787	0.0019539200521045347	0.002523813400635024	74.02310998941627	Measured signature in this selected count-mass decoded fit; not a common state identity or ordinal sequence
investigator_summary__operator_reference__K4__v0.1	investigator_summary__operator_reference	4	3	Press active	0.0009279881217520415	0.17334818114328138	1.8756495916852265	14.773481811432811	Measured signature in this selected count-mass decoded fit; not a common state identity or ordinal sequence
retained_annotation__operator_reference__K4__v0.1	retained_annotation__operator_reference	4	0	Low output higher freezing	0.0019375151368370065	0.004278679260515056	0.0025026237184144666	74.14033745055299	Measured signature in this selected count-mass decoded fit; not a common state identity or ordinal sequence
retained_annotation__operator_reference__K4__v0.1	retained_annotation__operator_reference	4	1	Press active	0.001954652071931196	0.12978889757623144	1.9745895230648944	14.932257623143078	Measured signature in this selected count-mass decoded fit; not a common state identity or ordinal sequence
retained_annotation__operator_reference__K4__v0.1	retained_annotation__operator_reference	4	2	Low output lower freezing	0.0005695301376364499	0.014285714285714285	0.0	15.780379686758423	Measured signature in this selected count-mass decoded fit; not a common state identity or ordinal sequence
retained_annotation__operator_reference__K4__v0.1	retained_annotation__operator_reference	4	3	Vocal active	1.6496209305782668	2.5473465140478666	0.004459640255686042	52.49591942916605	Measured signature in this selected count-mass decoded fit; not a common state identity or ordinal sequence
investigator_summary__operator_reference__K8__v0.1	investigator_summary__operator_reference	8	0	Low output 48% freezing	0.00016087516087516087	0.0016891891891891893	0.0006435006435006435	48.18046814671814	Measured signature in this selected count-mass decoded fit; not a common state identity or ordinal sequence
investigator_summary__operator_reference__K8__v0.1	investigator_summary__operator_reference	8	1	Press active 15% freezing	0.0006392499467291711	0.013637332196888983	2.0728744939271255	15.070528446622628	Measured signature in this selected count-mass decoded fit; not a common state identity or ordinal sequence
investigator_summary__operator_reference__K8__v0.1	investigator_summary__operator_reference	8	2	Mixed vocal 95% freezing	2.348888888888889	3.44	0.0	95.44115555555557	Measured signature in this selected count-mass decoded fit; not a common state identity or ordinal sequence
investigator_summary__operator_reference__K8__v0.1	investigator_summary__operator_reference	8	3	22-kHz dominant 63% freezing	2.553440213760855	0.00033400133600534405	0.0013360053440213762	62.629271877087504	Measured signature in this selected count-mass decoded fit; not a common state identity or ordinal sequence
investigator_summary__operator_reference__K8__v0.1	investigator_summary__operator_reference	8	4	Low output 10% freezing	0.0003895850918771508	0.0	0.0	10.204293877020973	Measured signature in this selected count-mass decoded fit; not a common state identity or ordinal sequence
investigator_summary__operator_reference__K8__v0.1	investigator_summary__operator_reference	8	5	Low output 95% freezing	0.002669208770257388	0.002478551000953289	0.0036224976167778837	94.61918589132507	Measured signature in this selected count-mass decoded fit; not a common state identity or ordinal sequence
investigator_summary__operator_reference__K8__v0.1	investigator_summary__operator_reference	8	6	Mixed vocal 33% freezing	2.2923351158645278	5.167557932263815	0.0017825311942959	32.98381461675579	Measured signature in this selected count-mass decoded fit; not a common state identity or ordinal sequence
investigator_summary__operator_reference__K8__v0.1	investigator_summary__operator_reference	8	7	50-kHz dominant 21% freezing	0.0009759271307742355	2.1317501626545217	0.13109954456733897	21.25891672088484	Measured signature in this selected count-mass decoded fit; not a common state identity or ordinal sequence
retained_annotation__operator_reference__K8__v0.1	retained_annotation__operator_reference	8	0	Low output 95% freezing	0.0030308770600492516	0.003978026141314643	0.0007577192650123129	94.58342867967418	Measured signature in this selected count-mass decoded fit; not a common state identity or ordinal sequence
retained_annotation__operator_reference__K8__v0.1	retained_annotation__operator_reference	8	1	Low output 48% freezing	0.0011269419624889319	0.004105288577638252	0.0	47.94536665861708	Measured signature in this selected count-mass decoded fit; not a common state identity or ordinal sequence
retained_annotation__operator_reference__K8__v0.1	retained_annotation__operator_reference	8	2	Mixed vocal 73% freezing	2.715909090909091	5.018793706293707	0.0013111888111888112	73.36488636363636	Measured signature in this selected count-mass decoded fit; not a common state identity or ordinal sequence
retained_annotation__operator_reference__K8__v0.1	retained_annotation__operator_reference	8	3	Press active 12% freezing	0.001884570082449941	0.0035335689045936395	2.1401648998822145	11.788171967020023	Measured signature in this selected count-mass decoded fit; not a common state identity or ordinal sequence
retained_annotation__operator_reference__K8__v0.1	retained_annotation__operator_reference	8	4	50-kHz dominant 22% freezing	0.002552881108679796	2.183807439824945	0.0	22.466495258935087	Measured signature in this selected count-mass decoded fit; not a common state identity or ordinal sequence
retained_annotation__operator_reference__K8__v0.1	retained_annotation__operator_reference	8	5	Press and vocal 38% freezing	0.004524886877828055	0.7254901960784313	1.607843137254902	37.65016591251885	Measured signature in this selected count-mass decoded fit; not a common state identity or ordinal sequence
retained_annotation__operator_reference__K8__v0.1	retained_annotation__operator_reference	8	6	22-kHz dominant 57% freezing	2.2790262172284645	0.00046816479400749064	0.0023408239700374533	57.49179307116105	Measured signature in this selected count-mass decoded fit; not a common state identity or ordinal sequence
retained_annotation__operator_reference__K8__v0.1	retained_annotation__operator_reference	8	7	Low output 10% freezing	0.0008374130378768359	0.007343468178304561	0.0	10.190925019324915	Measured signature in this selected count-mass decoded fit; not a common state identity or ordinal sequence
