## Supplementary material for "Multimodal temporal modeling of behavioral reorganization across threat learning and extinction in rats": Source code 1: Additional outcome analyses, exact inputs and complete results: MODEL_SPECIFIC_BOLI_REFERENCES.csv

candidate_id	raw_reference	reader_reference	basis
investigator_summary__operator_reference__K4__v0.1	0	Low output lower freezing	Lowest empirical total count mean, then freezing, then raw index; no outcome consulted
retained_annotation__operator_reference__K4__v0.1	0	Low output higher freezing	Lowest empirical total count mean, then freezing, then raw index; no outcome consulted
