## Supplementary material for "Multimodal temporal modeling of behavioral reorganization across threat learning and extinction in rats": Source code 1: Additional outcome analyses, exact inputs and complete results: PRESS_ACTIVE_FOLLOWUP_ASSOCIATION.csv

test_id	source_policy	raw_state	reader_label	before_phase	after_phase	outcome	n_pairs	rho	extreme	permutations	exact_p	holm_p_24
investigator_summary__operator_reference__K4__v0.1__reference__last180__posterior_fraction__extinction4_to_LTM2__state3__physical_presses_per_min	investigator_summary__operator_reference	3	Press active	extinction4	LTM2	physical_presses_per_min	9	0.9226115765651985	12	4320	0.002777777777777778	0.06666666666666667
retained_annotation__operator_reference__K4__v0.1__reference__last180__posterior_fraction__extinction4_to_LTM2__state1__physical_presses_per_min	retained_annotation__operator_reference	1	Press active	extinction4	LTM2	physical_presses_per_min	9	0.9226115765651985	12	4320	0.002777777777777778	0.06666666666666667
