## Supplementary material for "Multimodal temporal modeling of behavioral reorganization across threat learning and extinction in rats": Source code 1: Additional outcome analyses, exact inputs and complete results: PRIMARY_FOLLOWUP_FAMILIES_RECOMPUTED.csv

test_id	source_policy	raw_state	reader_label	before_phase	after_phase	outcome	n_pairs	rho	extreme	permutations	exact_p	holm_p_24
investigator_summary__operator_reference__K4__v0.1__reference__last180__posterior_fraction__extinction1_to_LTM1__state0__freezing_pct	investigator_summary__operator_reference	0	Low output lower freezing	extinction1	LTM1	freezing_pct	9	-0.4666666666666666	891	4320	0.20625	1.0
investigator_summary__operator_reference__K4__v0.1__reference__last180__posterior_fraction__extinction1_to_LTM1__state0__physical_presses_per_min	investigator_summary__operator_reference	0	Low output lower freezing	extinction1	LTM1	physical_presses_per_min	9	0.13693063937629155	3600	4320	0.8333333333333334	1.0
investigator_summary__operator_reference__K4__v0.1__reference__last180__posterior_fraction__extinction1_to_LTM1__state1__freezing_pct	investigator_summary__operator_reference	1	Vocal active	extinction1	LTM1	freezing_pct	9	-0.016666666666666663	4225	4320	0.9780092592592593	1.0
investigator_summary__operator_reference__K4__v0.1__reference__last180__posterior_fraction__extinction1_to_LTM1__state1__physical_presses_per_min	investigator_summary__operator_reference	1	Vocal active	extinction1	LTM1	physical_presses_per_min	9	0.13693063937629155	3600	4320	0.8333333333333334	1.0
investigator_summary__operator_reference__K4__v0.1__reference__last180__posterior_fraction__extinction1_to_LTM1__state2__freezing_pct	investigator_summary__operator_reference	2	Low output higher freezing	extinction1	LTM1	freezing_pct	9	0.44999999999999996	888	4320	0.20555555555555555	1.0
investigator_summary__operator_reference__K4__v0.1__reference__last180__posterior_fraction__extinction1_to_LTM1__state2__physical_presses_per_min	investigator_summary__operator_reference	2	Low output higher freezing	extinction1	LTM1	physical_presses_per_min	9	-0.13693063937629155	3600	4320	0.8333333333333334	1.0
investigator_summary__operator_reference__K4__v0.1__reference__last180__posterior_fraction__extinction1_to_LTM1__state3__freezing_pct	investigator_summary__operator_reference	3	Press active	extinction1	LTM1	freezing_pct	9	-0.4666666666666666	891	4320	0.20625	1.0
investigator_summary__operator_reference__K4__v0.1__reference__last180__posterior_fraction__extinction1_to_LTM1__state3__physical_presses_per_min	investigator_summary__operator_reference	3	Press active	extinction1	LTM1	physical_presses_per_min	9	0.13693063937629155	3600	4320	0.8333333333333334	1.0
investigator_summary__operator_reference__K4__v0.1__reference__last180__posterior_fraction__extinction1_to_renewal__state0__freezing_pct	investigator_summary__operator_reference	0	Low output lower freezing	extinction1	renewal	freezing_pct	9	-0.2333333333333333	2364	4320	0.5472222222222223	1.0
investigator_summary__operator_reference__K4__v0.1__reference__last180__posterior_fraction__extinction1_to_renewal__state0__physical_presses_per_min	investigator_summary__operator_reference	0	Low output lower freezing	extinction1	renewal	physical_presses_per_min	9	0.13693063937629155	3600	4320	0.8333333333333334	1.0
investigator_summary__operator_reference__K4__v0.1__reference__last180__posterior_fraction__extinction1_to_renewal__state1__freezing_pct	investigator_summary__operator_reference	1	Vocal active	extinction1	renewal	freezing_pct	9	-0.033333333333333326	4085	4320	0.9456018518518519	1.0
investigator_summary__operator_reference__K4__v0.1__reference__last180__posterior_fraction__extinction1_to_renewal__state1__physical_presses_per_min	investigator_summary__operator_reference	1	Vocal active	extinction1	renewal	physical_presses_per_min	9	0.13693063937629155	3600	4320	0.8333333333333334	1.0
investigator_summary__operator_reference__K4__v0.1__reference__last180__posterior_fraction__extinction1_to_renewal__state2__freezing_pct	investigator_summary__operator_reference	2	Low output higher freezing	extinction1	renewal	freezing_pct	9	0.24999999999999997	2214	4320	0.5125	1.0
investigator_summary__operator_reference__K4__v0.1__reference__last180__posterior_fraction__extinction1_to_renewal__state2__physical_presses_per_min	investigator_summary__operator_reference	2	Low output higher freezing	extinction1	renewal	physical_presses_per_min	9	-0.13693063937629155	3600	4320	0.8333333333333334	1.0
investigator_summary__operator_reference__K4__v0.1__reference__last180__posterior_fraction__extinction1_to_renewal__state3__freezing_pct	investigator_summary__operator_reference	3	Press active	extinction1	renewal	freezing_pct	9	-0.2333333333333333	2364	4320	0.5472222222222223	1.0
investigator_summary__operator_reference__K4__v0.1__reference__last180__posterior_fraction__extinction1_to_renewal__state3__physical_presses_per_min	investigator_summary__operator_reference	3	Press active	extinction1	renewal	physical_presses_per_min	9	0.13693063937629155	3600	4320	0.8333333333333334	1.0
investigator_summary__operator_reference__K4__v0.1__reference__last180__posterior_fraction__extinction4_to_LTM2__state0__freezing_pct	investigator_summary__operator_reference	0	Low output lower freezing	extinction4	LTM2	freezing_pct	9	-0.7333333333333333	298	4320	0.06898148148148148	1.0
investigator_summary__operator_reference__K4__v0.1__reference__last180__posterior_fraction__extinction4_to_LTM2__state0__physical_presses_per_min	investigator_summary__operator_reference	0	Low output lower freezing	extinction4	LTM2	physical_presses_per_min	9	0.6179756786427273	412	4320	0.09537037037037037	1.0
investigator_summary__operator_reference__K4__v0.1__reference__last180__posterior_fraction__extinction4_to_LTM2__state1__freezing_pct	investigator_summary__operator_reference	1	Vocal active	extinction4	LTM2	freezing_pct	9	-0.06666666666666665	3862	4320	0.8939814814814815	1.0
investigator_summary__operator_reference__K4__v0.1__reference__last180__posterior_fraction__extinction4_to_LTM2__state1__physical_presses_per_min	investigator_summary__operator_reference	1	Vocal active	extinction4	LTM2	physical_presses_per_min	9	-0.26982036673133164	2184	4320	0.5055555555555555	1.0
investigator_summary__operator_reference__K4__v0.1__reference__last180__posterior_fraction__extinction4_to_LTM2__state2__freezing_pct	investigator_summary__operator_reference	2	Low output higher freezing	extinction4	LTM2	freezing_pct	9	0.8333333333333333	286	4320	0.06620370370370371	1.0
investigator_summary__operator_reference__K4__v0.1__reference__last180__posterior_fraction__extinction4_to_LTM2__state2__physical_presses_per_min	investigator_summary__operator_reference	2	Low output higher freezing	extinction4	LTM2	physical_presses_per_min	9	-0.731126155013931	128	4320	0.02962962962962963	0.6814814814814815
investigator_summary__operator_reference__K4__v0.1__reference__last180__posterior_fraction__extinction4_to_LTM2__state3__freezing_pct	investigator_summary__operator_reference	3	Press active	extinction4	LTM2	freezing_pct	9	-0.6499999999999999	626	4320	0.1449074074074074	1.0
investigator_summary__operator_reference__K4__v0.1__reference__last180__posterior_fraction__extinction4_to_LTM2__state3__physical_presses_per_min	investigator_summary__operator_reference	3	Press active	extinction4	LTM2	physical_presses_per_min	9	0.9226115765651985	12	4320	0.002777777777777778	0.06666666666666667
retained_annotation__operator_reference__K4__v0.1__reference__last180__posterior_fraction__extinction1_to_LTM1__state0__freezing_pct	retained_annotation__operator_reference	0	Low output higher freezing	extinction1	LTM1	freezing_pct	9	0.5166666666666666	678	4320	0.15694444444444444	1.0
retained_annotation__operator_reference__K4__v0.1__reference__last180__posterior_fraction__extinction1_to_LTM1__state0__physical_presses_per_min	retained_annotation__operator_reference	0	Low output higher freezing	extinction1	LTM1	physical_presses_per_min	9	-0.13693063937629155	3600	4320	0.8333333333333334	1.0
retained_annotation__operator_reference__K4__v0.1__reference__last180__posterior_fraction__extinction1_to_LTM1__state1__freezing_pct	retained_annotation__operator_reference	1	Press active	extinction1	LTM1	freezing_pct	9	-0.4666666666666666	891	4320	0.20625	1.0
retained_annotation__operator_reference__K4__v0.1__reference__last180__posterior_fraction__extinction1_to_LTM1__state1__physical_presses_per_min	retained_annotation__operator_reference	1	Press active	extinction1	LTM1	physical_presses_per_min	9	0.13693063937629155	3600	4320	0.8333333333333334	1.0
retained_annotation__operator_reference__K4__v0.1__reference__last180__posterior_fraction__extinction1_to_LTM1__state2__freezing_pct	retained_annotation__operator_reference	2	Low output lower freezing	extinction1	LTM1	freezing_pct	9	-0.4666666666666666	891	4320	0.20625	1.0
retained_annotation__operator_reference__K4__v0.1__reference__last180__posterior_fraction__extinction1_to_LTM1__state2__physical_presses_per_min	retained_annotation__operator_reference	2	Low output lower freezing	extinction1	LTM1	physical_presses_per_min	9	0.13693063937629155	3600	4320	0.8333333333333334	1.0
retained_annotation__operator_reference__K4__v0.1__reference__last180__posterior_fraction__extinction1_to_LTM1__state3__freezing_pct	retained_annotation__operator_reference	3	Vocal active	extinction1	LTM1	freezing_pct	9	0.049999999999999996	3888	4320	0.9	1.0
retained_annotation__operator_reference__K4__v0.1__reference__last180__posterior_fraction__extinction1_to_LTM1__state3__physical_presses_per_min	retained_annotation__operator_reference	3	Vocal active	extinction1	LTM1	physical_presses_per_min	9	0.0	4320	4320	1.0	1.0
retained_annotation__operator_reference__K4__v0.1__reference__last180__posterior_fraction__extinction1_to_renewal__state0__freezing_pct	retained_annotation__operator_reference	0	Low output higher freezing	extinction1	renewal	freezing_pct	9	0.31666666666666665	1761	4320	0.4076388888888889	1.0
retained_annotation__operator_reference__K4__v0.1__reference__last180__posterior_fraction__extinction1_to_renewal__state0__physical_presses_per_min	retained_annotation__operator_reference	0	Low output higher freezing	extinction1	renewal	physical_presses_per_min	9	-0.13693063937629155	3600	4320	0.8333333333333334	1.0
retained_annotation__operator_reference__K4__v0.1__reference__last180__posterior_fraction__extinction1_to_renewal__state1__freezing_pct	retained_annotation__operator_reference	1	Press active	extinction1	renewal	freezing_pct	9	-0.2333333333333333	2364	4320	0.5472222222222223	1.0
retained_annotation__operator_reference__K4__v0.1__reference__last180__posterior_fraction__extinction1_to_renewal__state1__physical_presses_per_min	retained_annotation__operator_reference	1	Press active	extinction1	renewal	physical_presses_per_min	9	0.13693063937629155	3600	4320	0.8333333333333334	1.0
retained_annotation__operator_reference__K4__v0.1__reference__last180__posterior_fraction__extinction1_to_renewal__state2__freezing_pct	retained_annotation__operator_reference	2	Low output lower freezing	extinction1	renewal	freezing_pct	9	-0.2333333333333333	2364	4320	0.5472222222222223	1.0
retained_annotation__operator_reference__K4__v0.1__reference__last180__posterior_fraction__extinction1_to_renewal__state2__physical_presses_per_min	retained_annotation__operator_reference	2	Low output lower freezing	extinction1	renewal	physical_presses_per_min	9	0.13693063937629155	3600	4320	0.8333333333333334	1.0
retained_annotation__operator_reference__K4__v0.1__reference__last180__posterior_fraction__extinction1_to_renewal__state3__freezing_pct	retained_annotation__operator_reference	3	Vocal active	extinction1	renewal	freezing_pct	9	0.06666666666666665	3772	4320	0.8731481481481481	1.0
retained_annotation__operator_reference__K4__v0.1__reference__last180__posterior_fraction__extinction1_to_renewal__state3__physical_presses_per_min	retained_annotation__operator_reference	3	Vocal active	extinction1	renewal	physical_presses_per_min	9	0.0	4320	4320	1.0	1.0
retained_annotation__operator_reference__K4__v0.1__reference__last180__posterior_fraction__extinction4_to_LTM2__state0__freezing_pct	retained_annotation__operator_reference	0	Low output higher freezing	extinction4	LTM2	freezing_pct	9	0.8333333333333333	286	4320	0.06620370370370371	1.0
retained_annotation__operator_reference__K4__v0.1__reference__last180__posterior_fraction__extinction4_to_LTM2__state0__physical_presses_per_min	retained_annotation__operator_reference	0	Low output higher freezing	extinction4	LTM2	physical_presses_per_min	9	-0.731126155013931	128	4320	0.02962962962962963	0.6814814814814815
retained_annotation__operator_reference__K4__v0.1__reference__last180__posterior_fraction__extinction4_to_LTM2__state1__freezing_pct	retained_annotation__operator_reference	1	Press active	extinction4	LTM2	freezing_pct	9	-0.6499999999999999	626	4320	0.1449074074074074	1.0
retained_annotation__operator_reference__K4__v0.1__reference__last180__posterior_fraction__extinction4_to_LTM2__state1__physical_presses_per_min	retained_annotation__operator_reference	1	Press active	extinction4	LTM2	physical_presses_per_min	9	0.9226115765651985	12	4320	0.002777777777777778	0.06666666666666667
retained_annotation__operator_reference__K4__v0.1__reference__last180__posterior_fraction__extinction4_to_LTM2__state2__freezing_pct	retained_annotation__operator_reference	2	Low output lower freezing	extinction4	LTM2	freezing_pct	9	-0.7333333333333333	298	4320	0.06898148148148148	1.0
retained_annotation__operator_reference__K4__v0.1__reference__last180__posterior_fraction__extinction4_to_LTM2__state2__physical_presses_per_min	retained_annotation__operator_reference	2	Low output lower freezing	extinction4	LTM2	physical_presses_per_min	9	0.6179756786427273	412	4320	0.09537037037037037	1.0
retained_annotation__operator_reference__K4__v0.1__reference__last180__posterior_fraction__extinction4_to_LTM2__state3__freezing_pct	retained_annotation__operator_reference	3	Vocal active	extinction4	LTM2	freezing_pct	9	0.11666666666666665	3430	4320	0.7939814814814815	1.0
retained_annotation__operator_reference__K4__v0.1__reference__last180__posterior_fraction__extinction4_to_LTM2__state3__physical_presses_per_min	retained_annotation__operator_reference	3	Vocal active	extinction4	LTM2	physical_presses_per_min	9	-0.3481553119113957	1500	4320	0.3472222222222222	1.0
